# Investigation of RNA metabolism through large-scale genetic interaction profiling in yeast

**DOI:** 10.1101/2020.10.04.325191

**Authors:** Laurence Decourty, Christophe Malabat, Emmanuel Frachon, Alain Jacquier, Cosmin Saveanu

## Abstract

Gene deletion and gene expression alteration can lead to growth defects that are amplified or reduced when a second mutation is present in the same cells. We performed 154 genetic interaction mapping (GIM) screens with mutants related with RNA metabolism and measured growth rates of about 700 000 *Saccharomyces cerevisiae* double mutant strains. The screens used the gene deletion collection in addition to a set of 900 strains in which essential genes were affected by mRNA destabilization (DAmP). To analyze the results we developed RECAP, a strategy that validates genetic interaction profiles by comparison with gene co-citation frequency, and identified links between 1 471 genes and 117 biological processes. To validate specific results, we tested and confirmed a link between an inositol polyphosphate hydrolase complex and mRNA translation initiation. Altogether, the results and the newly developed analysis strategy should represent a useful resource for discovery of gene function in yeast.
