## Supplementary tables 1 to 10 for "Investigation of RNA metabolism through large-scale genetic interaction profiling in yeast": Supplementary_table_2.xlsx

### Sheet: description
Screens table (supplementary)
Column title	Description
Screen gene	Gene name
Screen ORF	Systematic name (or gene name for snoRNA genes)
Mutation type	One of “deletion”, “damp” or “tetO2”, indicating the type of mutant tested
Replicate number	Each screen has an associated replicate number (independent mating, culture and hybridation)
Sample name	A identifier for the results obtained for a given replicate
Screen ID	A more complex unique identifier, including a date for the experiment
Reference ID	Identifier of the reference population used for comparison with the screen in the microarrays
Screen strain	Identifier of the strain used for the screen (full description of strains construction is provided separately)
Reference strain	Reference strain, when noted as BY4742, the reference strain was a mix of at least 8 pools of cells from unrelated screens

### Sheet: table
Screen gene	Screen ORF	Mutation type	Replicate number	Sample name	Screen ID	Reference ID	Screen strain	Reference strain
SNR3	snR3	deletion	1	snR3_SNR3_DEL_1	2010-03-18_SNR3_G100318_10	2010-03-18_YEL068C_G100318_7	GIM0183	GIM0139
SNR3	snR3	deletion	2	snR3_SNR3_DEL_2	2010-05-19_SNR3_G100519_8	2010-05-05_MIX_G100505_X	GIM0183	BY4742
SNR33	snR33	deletion	1	snR33_SNR33_DEL_1	2010-03-18_SNR33_G100318_13	2010-03-18_YEL068C_G100318_7	GIM0186	GIM0139
SNR33	snR33	deletion	2	snR33_SNR33_DEL_2	2010-05-05_SNR33_G100505_5	2010-05-05_MIX_G100505_X	GIM0186	BY4742
SNR33	snR33	deletion	3	snR33_SNR33_DEL_3	2010-08-18_SNR33_G100818_1	2010-08-18_MIX_G100818_X	GIM0186	BY4742
SNR34	snR34	deletion	1	snR34_SNR34_DEL_1	2010-03-18_SNR34_G100318_14	2010-03-18_YEL068C_G100318_7	GIM0187	GIM0139
SNR34	snR34	deletion	2	snR34_SNR34_DEL_2	2010-05-05_SNR34_G100505_9	2010-05-05_MIX_G100505_X	GIM0187	BY4742
SNR35	snR35	deletion	1	snR35_SNR35_DEL_1	2010-03-18_SNR35_G100318_8	2010-03-18_YEL068C_G100318_7	GIM0181	GIM0139
SNR35	snR35	deletion	2	snR35_SNR35_DEL_2	2010-05-19_SNR35_G100519_9	2010-05-05_MIX_G100505_X	GIM0181	BY4742
SNR37	snR37	deletion	1	snR37_SNR37_DEL_1	2010-03-18_SNR37_G100318_15	2010-03-18_YEL068C_G100318_7	GIM0188	GIM0139
SNR37	snR37	deletion	2	snR37_SNR37_DEL_2	2010-04-28_SNR37_G100428_6	2010-05-05_MIX_G100505_X	GIM0188	BY4742
SNR37	snR37	deletion	3	snR37_SNR37_DEL_3	2010-04-28_SNR37_G100428_6	2010-05-05_MIX_G100505_X	GIM0188	BY4742
SNR46	snR46	deletion	1	snR46_SNR46_DEL_1	2010-03-18_SNR46_G100318_9	2010-03-18_YEL068C_G100318_7	GIM0182	GIM0139
SNR46	snR46	deletion	2	snR46_SNR46_DEL_2	2010-05-05_SNR46_G100505_12	2010-05-05_MIX_G100505_X	GIM0182	BY4742
SNR49	snR49	deletion	1	snR49_SNR49_DEL_1	2010-03-18_SNR49_G100318_16	2010-03-18_YEL068C_G100318_7	GIM0189	GIM0139
SNR49	snR49	deletion	2	snR49_SNR49_DEL_2	2010-05-05_SNR49_G100505_16	2010-05-05_MIX_G100505_X	GIM0189	BY4742
SNR51	snR51	deletion	1	snR51_SNR51_DEL_1	2009-09-17_SNR51_G090917_7	2009-09-17_YEL068C_G090917_2	GIM0217	GIM0139
SNR51	snR51	deletion	2	snR51_SNR51_DEL_2	2009-09-17_SNR51_G090917_10	2009-09-17_YEL068C_G090917_2	GIM0217	GIM0139
SNR64	snR64	deletion	1	snR64_SNR64_DEL_1	2010-05-05_SNR64_G100505_10	2010-05-05_MIX_G100505_X	GIM0213	BY4742
SNR64	snR64	deletion	2	snR64_SNR64_DEL_2	2009-09-17_SNR64_G090917_3	2009-09-17_YEL068C_G090917_2	GIM0213	GIM0139
SNR65	snR65	deletion	1	snR65_SNR65_DEL_1	2010-05-19_SNR65_G100519_2	2010-05-05_MIX_G100505_X	GIM0214	BY4742
SNR65	snR65	deletion	2	snR65_SNR65_DEL_2	2009-09-17_SNR65_G090917_4	2009-09-17_YEL068C_G090917_2	GIM0214	GIM0139
SNR67	snR67	deletion	1	snR67_SNR67_DEL_1	2010-03-18_SNR67_G100318_6	2010-03-18_YEL068C_G100318_7	GIM0215	GIM0139
SNR67	snR67	deletion	2	snR67_SNR67_DEL_2	2009-09-17_SNR67_G090917_5	2009-09-17_YEL068C_G090917_2	GIM0215	GIM0139
SNR68	snR68	deletion	1	snR68_SNR68_DEL_1	2010-05-05_SNR68_G100505_15	2010-05-05_MIX_G100505_X	GIM0216	BY4742
SNR68	snR68	deletion	2	snR68_SNR68_DEL_2	2009-09-17_SNR68_G090917_6	2009-09-17_YEL068C_G090917_2	GIM0216	GIM0139
SNR82	snR82	deletion	1	snR82_SNR82_DEL_1	2010-06-30_SNR82_G100630_10	2010-06-30_MIX_G100630_X	GIM0190	BY4742
SNR82	snR82	deletion	2	snR82_SNR82_DEL_2	2010-08-18_SNR82_G100818_2	2010-08-18_MIX_G100818_X	GIM0190	BY4742
SNR85	snR85	deletion	1	snR85_SNR85_DEL_1	2010-06-30_SNR85_G100630_11	2010-06-30_MIX_G100630_X	GIM0191	BY4742
SNR85	snR85	deletion	2	snR85_SNR85_DEL_2	2010-10-06_SNR85_G101006_5	2010-10-06_MIX_G101006_X	GIM0191	BY4742
SNR9	snR9	deletion	1	snR9_SNR9_DEL_1	2010-03-18_SNR9_G100318_11	2010-03-18_YEL068C_G100318_7	GIM0184	GIM0139
SNR9	snR9	deletion	2	snR9_SNR9_DEL_2	2010-05-05_SNR9_G100505_11	2010-05-05_MIX_G100505_X	GIM0184	BY4742
HTB2	YBL002W	deletion	1	YBL002W_HTB2_DEL_1	2010-11-17_HTB2_G101117_12	2010-11-17_MIX_G101117_X	GIM0438	BY4742
HTB2	YBL002W	deletion	2	YBL002W_HTB2_DEL_2	2010-11-25_HTB2_G101125_3	2010-11-25_MIX_G101125_X	GIM0438	BY4742
YBL028C	YBL028C	deletion	1	YBL028C_YBL028C_DEL_1	2010-04-21_YBL028C_G100421_2	2010-04-21_YEL068C_G100421_1	GIM0307	GIM0139
YBL028C	YBL028C	deletion	2	YBL028C_YBL028C_DEL_2	2010-05-26_YBL028C_G100526_9	2010-05-26_MIX_G100526_X	GIM0307	BY4742
PIN4	YBL051C	deletion	1	YBL051C_PIN4_DEL_1	2011-05-17_PIN4_G110517_9	2011-05-17_MIX_G110517_X	GIM0509	BY4742
PIN4	YBL051C	deletion	2	YBL051C_PIN4_DEL_2	2011-06-14_PIN4_G110614_9	2011-06-14_MIX_G110614_X	GIM0509	BY4742
TAT1	YBR069C	deletion	1	YBR069C_TAT1_DEL_1	2011-05-17_TAT1_G110517_11	2011-05-17_MIX_G110517_X	GIM0511	BY4742
TAT1	YBR069C	deletion	2	YBR069C_TAT1_DEL_2	2011-06-14_TAT1_G110614_10	2011-06-14_MIX_G110614_X	GIM0511	BY4742
PBY1	YBR094W	deletion	1	YBR094W_PBY1_DEL_1	2010-06-02_PBY1_G100602_11	2010-06-02_MIX_G100602_X	GIM0064	BY4742
PBY1	YBR094W	deletion	2	YBR094W_PBY1_DEL_2	2009-08-26_PBY1_G090826_2	2009-08-26_YEL068C_G090826_4	GIM0064	GIM0139
MTC4	YBR255W	deletion	1	YBR255W_MTC4_DEL_1	2010-11-17_MTC4_G101117_10	2010-11-17_MIX_G101117_X	GIM0444	BY4742
MTC4	YBR255W	deletion	2	YBR255W_MTC4_DEL_2	2010-11-25_MTC4_G101125_7	2010-11-25_MIX_G101125_X	GIM0444	BY4742
MTC4	YBR255W	deletion	3	YBR255W_MTC4_DEL_3	2010-12-01_MTC4_G101201_6	2010-12-01_MIX_G101201_X	GIM0444	BY4742
DUG2	YBR281C	deletion	1	YBR281C_DUG2_DEL_1	2010-04-15_DUG2_G100415_13	2010-04-15_YEL068C_G100415_10	GIM0251	GIM0139
DUG2	YBR281C	deletion	2	YBR281C_DUG2_DEL_2	2010-06-09_DUG2_G100609_5	2010-06-09_MIX_G100609_X	GIM0251	BY4742
YCL001W-A	YCL001W-A	deletion	1	YCL001W-A_YCL001W-A_DEL_1	2011-05-17_YCL001W-A_G110517_2	2011-05-17_MIX_G110517_X	GIM0497	BY4742
YCL001W-A	YCL001W-A	deletion	2	YCL001W-A_YCL001W-A_DEL_2	2011-06-14_YCL001W-A_G110614_7	2011-06-14_MIX_G110614_X	GIM0497	BY4742
RNQ1	YCL028W	deletion	1	YCL028W_RNQ1_DEL_1	2010-12-08_RNQ1_G101208_14	2010-12-08_MIX_G101208_X	GIM0480	BY4742
RNQ1	YCL028W	deletion	2	YCL028W_RNQ1_DEL_2	2011-08-09_RNQ1_G110809_11	2011-08-09_MIX_G110809_X	GIM0480	BY4742
SRO9	YCL037C	deletion	1	YCL037C_SRO9_DEL_1	2011-05-17_SRO9_G110517_12	2011-05-17_MIX_G110517_X	GIM0513	BY4742
SRO9	YCL037C	deletion	2	YCL037C_SRO9_DEL_2	2011-06-14_SRO9_G110614_5	2011-06-14_MIX_G110614_X	GIM0513	BY4742
YCR016W	YCR016W	deletion	1	YCR016W_YCR016W_DEL_1	2010-05-26_YCR016W_G100526_8	2010-05-26_MIX_G100526_X	GIM0240	BY4742
YCR016W	YCR016W	deletion	2	YCR016W_YCR016W_DEL_2	2009-06-24_YCR016W_G090624_10	2009-06-24_YEL068C_G090624_15	GIM0240	GIM0139
RPS14A	YCR031C	deletion	1	YCR031C_RPS14A_DEL_1	2010-11-25_RPS14A_G101125_5	2010-11-25_MIX_G101125_X	GIM0451	BY4742
RPS14A	YCR031C	deletion	2	YCR031C_RPS14A_DEL_2	2011-02-22_RPS14A_G110222_13	2011-02-22_MIX_G110222_X	GIM0451	BY4742
THR4	YCR053W	deletion	1	YCR053W_THR4_DEL_1	2011-01-26_THR4_G110126_6	2011-01-26_MIX_G110126_X	GIM0277	BY4742
THR4	YCR053W	deletion	2	YCR053W_THR4_DEL_2	2011-01-26_THR4_G110126_6	2011-01-26_MIX_G110126_X	GIM0277	BY4742
FUB1	YCR076C	deletion	1	YCR076C_FUB1_DEL_1	2010-09-08_FUB1_G100908_2	2010-09-08_MIX_G100908_X	GIM0423	BY4742
FUB1	YCR076C	deletion	2	YCR076C_FUB1_DEL_2	2010-09-08_FUB1_G100908_2	2010-09-08_MIX_G100908_X	GIM0423	BY4742
FUB1	YCR076C	deletion	3	YCR076C_FUB1_DEL_3	2010-10-06_FUB1_G101006_13	2010-10-06_MIX_G101006_X	GIM0423	BY4742
PTC1	YDL006W	deletion	1	YDL006W_PTC1_DEL_1	2011-01-19_PTC1_G110119_11	2011-01-19_MIX_G110119_X	GIM0481	BY4742
PTC1	YDL006W	deletion	2	YDL006W_PTC1_DEL_2	2011-01-26_PTC1_G110126_14	2011-01-26_MIX_G110126_X	GIM0481	BY4742
NOP1	YDL014W	damp	1	YDL014W_NOP1_DAMP_1	2010-04-15_NOP1_G100415_11	2010-04-15_YEL068C_G100415_10	GIM0206	GIM0139
NOP1	YDL014W	damp	2	YDL014W_NOP1_DAMP_2	2010-04-15_NOP1_G100415_11	2010-04-15_YEL068C_G100415_10	GIM0206	GIM0139
NOP1	YDL014W	damp	3	YDL014W_NOP1_DAMP_3	2010-05-26_NOP1_G100526_4	2010-05-26_MIX_G100526_X	GIM0206	BY4742
RPN4	YDL020C	deletion	1	YDL020C_RPN4_DEL_1	2010-11-03_RPN4_G101103_3	2010-11-03_MIX_G101103_X	GIM0445	BY4742
RPN4	YDL020C	deletion	2	YDL020C_RPN4_DEL_2	2010-11-17_RPN4_G101117_9	2010-11-17_MIX_G101117_X	GIM0445	BY4742
GET3	YDL100C	deletion	1	YDL100C_GET3_DEL_1	2011-01-26_GET3_G110126_12	2011-01-26_MIX_G110126_X	GIM0482	BY4742
GET3	YDL100C	deletion	2	YDL100C_GET3_DEL_2	2011-08-09_GET3_G110809_3	2011-08-09_MIX_G110809_X	GIM0482	BY4742
AIR2	YDL175C	deletion	1	YDL175C_AIR2_DEL_1	2010-06-02_AIR2_G100602_15	2010-06-02_MIX_G100602_X	GIM0092	BY4742
AIR2	YDL175C	deletion	2	YDL175C_AIR2_DEL_2	2009-08-26_AIR2_G090826_8	2009-08-26_YEL068C_G090826_4	GIM0092	GIM0139
NHP2	YDL208W	damp	1	YDL208W_NHP2_DAMP_1	2010-04-15_NHP2_G100415_12	2010-04-15_YEL068C_G100415_10	GIM0207	GIM0139
NHP2	YDL208W	damp	2	YDL208W_NHP2_DAMP_2	2010-04-28_NHP2_G100428_5	2010-05-05_MIX_G100505_X	GIM0207	BY4742
NOP6	YDL213C	deletion	1	YDL213C_NOP6_DEL_1	2010-07-07_NOP6_G100707_5	2010-07-07_MIX_G100707_X	GIM0233	BY4742
NOP6	YDL213C	deletion	2	YDL213C_NOP6_DEL_2	2010-09-15_NOP6_G100915_6	2010-09-15_MIX_G100915_X	GIM0233	BY4742
MAF1	YDR005C	deletion	1	YDR005C_MAF1_DEL_1	2010-06-30_MAF1_G100630_6	2010-06-30_MIX_G100630_X	GIM0132	BY4742
MAF1	YDR005C	deletion	2	YDR005C_MAF1_DEL_2	2010-09-15_MAF1_G100915_16	2010-09-15_MIX_G100915_X	GIM0132	BY4742
VMS1	YDR049W	deletion	1	YDR049W_VMS1_DEL_1	2010-12-08_VMS1_G101208_15	2010-12-08_MIX_G101208_X	GIM0483	BY4742
VMS1	YDR049W	deletion	2	YDR049W_VMS1_DEL_2	2011-01-19_VMS1_G110119_15	2011-01-19_MIX_G110119_X	GIM0483	BY4742
VMS1	YDR049W	deletion	3	YDR049W_VMS1_DEL_3	2011-08-09_VMS1_G110809_5	2011-08-09_MIX_G110809_X	GIM0483	BY4742
VMS1	YDR049W	deletion	4	YDR049W_VMS1_DEL_4	2012-01-04_VMS1_G120104_16	2012-01-04_MIX_G120104_X	GIM0525	BY4742
UBC5	YDR059C	deletion	1	YDR059C_UBC5_DEL_1	2010-12-08_UBC5_G101208_1	2010-12-08_MIX_G101208_X	GIM0373	BY4742
UBC5	YDR059C	deletion	2	YDR059C_UBC5_DEL_2	2011-01-19_UBC5_G110119_1	2011-01-19_MIX_G110119_X	GIM0373	BY4742
OCA6	YDR067C	deletion	1	YDR067C_OCA6_DEL_1	2011-01-26_OCA6_G110126_16	2011-01-26_MIX_G110126_X	GIM0494	BY4742
OCA6	YDR067C	deletion	2	YDR067C_OCA6_DEL_2	2011-08-09_OCA6_G110809_6	2011-08-09_MIX_G110809_X	GIM0494	BY4742
TRM1	YDR120C	deletion	1	YDR120C_TRM1_DEL_1	2010-07-07_TRM1_G100707_8	2010-07-07_MIX_G100707_X	GIM0238	BY4742
TRM1	YDR120C	deletion	2	YDR120C_TRM1_DEL_2	2010-10-06_TRM1_G101006_9	2010-10-06_MIX_G101006_X	GIM0238	BY4742
MTQ2	YDR140W	damp	1	YDR140W_MTQ2_DAMP_1	2010-02-04_MTQ2_G100204_5	2010-02-04_YPR014C_G100204_3	GIM0250	GIM0178
MTQ2	YDR140W	damp	2	YDR140W_MTQ2_DAMP_2	2009-09-17_MTQ2_G090917_8	2009-09-17_YEL068C_G090917_2	GIM0250	GIM0139
SAN1	YDR143C	deletion	1	YDR143C_SAN1_DEL_1	2010-11-25_SAN1_G101125_10	2010-11-25_MIX_G101125_X	GIM0455	BY4742
SAN1	YDR143C	deletion	2	YDR143C_SAN1_DEL_2	2011-01-26_SAN1_G110126_15	2011-01-26_MIX_G110126_X	GIM0455	BY4742
PCF11	YDR228C	damp	1	YDR228C_PCF11_DAMP_1	2010-08-18_PCF11_G100818_15	2010-08-18_MIX_G100818_X	GIM0417	BY4742
PCF11	YDR228C	damp	2	YDR228C_PCF11_DAMP_2	2010-09-08_PCF11_G100908_3	2010-09-08_MIX_G100908_X	GIM0417	BY4742
GCN2	YDR283C	deletion	1	YDR283C_GCN2_DEL_1	2011-05-17_GCN2_G110517_10	2011-05-17_MIX_G110517_X	GIM0510	BY4742
GCN2	YDR283C	deletion	2	YDR283C_GCN2_DEL_2	2011-06-14_GCN2_G110614_2	2011-06-14_MIX_G110614_X	GIM0510	BY4742
SEM1	YDR363W-A	deletion	1	YDR363W-A_SEM1_DEL_1	2010-08-18_SEM1_G100818_12	2010-08-18_MIX_G100818_X	GIM0399	BY4742
SEM1	YDR363W-A	deletion	2	YDR363W-A_SEM1_DEL_2	2010-10-13_SEM1_G101013_8	2010-10-13_MIX_G101013_X	GIM0399	BY4742
EFT2	YDR385W	deletion	1	YDR385W_EFT2_DEL_1	2010-11-03_EFT2_G101103_6	2010-11-03_MIX_G101103_X	GIM0441	BY4742
EFT2	YDR385W	deletion	2	YDR385W_EFT2_DEL_2	2011-01-19_EFT2_G110119_12	2011-01-19_MIX_G110119_X	GIM0441	BY4742
SXM1	YDR395W	deletion	1	YDR395W_SXM1_DEL_1	2010-04-15_SXM1_G100415_16	2010-04-15_YEL068C_G100415_10	GIM0220	GIM0139
SXM1	YDR395W	deletion	2	YDR395W_SXM1_DEL_2	2010-04-28_SXM1_G100428_1	2010-05-05_MIX_G100505_X	GIM0220	BY4742
SXM1	YDR395W	deletion	3	YDR395W_SXM1_DEL_3	2010-06-30_SXM1_G100630_14	2010-06-30_MIX_G100630_X	GIM0220	BY4742
SXM1	YDR395W	deletion	4	YDR395W_SXM1_DEL_4	2010-10-06_SXM1_G101006_6	2010-10-06_MIX_G101006_X	GIM0220	BY4742
RPL12B	YDR418W	deletion	1	YDR418W_RPL12B_DEL_1	2010-11-03_RPL12B_G101103_5	2010-11-03_MIX_G101103_X	GIM0442	BY4742
RPL12B	YDR418W	deletion	2	YDR418W_RPL12B_DEL_2	2011-02-22_RPL12B_G110222_10	2011-02-22_MIX_G110222_X	GIM0442	BY4742
TOM1	YDR457W	deletion	1	YDR457W_TOM1_DEL_1	2010-09-08_TOM1_G100908_16	2010-09-08_MIX_G100908_X	GIM0380	BY4742
TOM1	YDR457W	deletion	2	YDR457W_TOM1_DEL_2	2010-10-13_TOM1_G101013_3	2010-10-13_MIX_G101013_X	GIM0380	BY4742
RPL37B	YDR500C	deletion	1	YDR500C_RPL37B_DEL_1	2010-11-25_RPL37B_G101125_15	2010-11-25_MIX_G101125_X	GIM0450	BY4742
RPL37B	YDR500C	deletion	2	YDR500C_RPL37B_DEL_2	2011-02-22_RPL37B_G110222_12	2011-02-22_MIX_G110222_X	GIM0450	BY4742
SMT3	YDR510W	damp	1	YDR510W_SMT3_DAMP_1	2010-08-18_SMT3_G100818_14	2010-08-18_MIX_G100818_X	GIM0416	BY4742
SMT3	YDR510W	damp	2	YDR510W_SMT3_DAMP_2	2010-09-08_SMT3_G100908_4	2010-09-08_MIX_G100908_X	GIM0416	BY4742
GIM4	YEL003W	deletion	1	YEL003W_GIM4_DEL_1	2010-11-03_GIM4_G101103_11	2010-11-03_MIX_G101103_X	GIM0432	BY4742
GIM4	YEL003W	deletion	2	YEL003W_GIM4_DEL_2	2010-11-17_GIM4_G101117_16	2010-11-17_MIX_G101117_X	GIM0432	BY4742
GCN4	YEL009C	deletion	1	YEL009C_GCN4_DEL_1	2010-11-03_GCN4_G101103_10	2010-11-03_MIX_G101103_X	GIM0433	BY4742
GCN4	YEL009C	deletion	2	YEL009C_GCN4_DEL_2	2010-11-17_GCN4_G101117_15	2010-11-17_MIX_G101117_X	GIM0433	BY4742
YER010C	YER010C	deletion	1	YER010C_YER010C_DEL_1	2010-04-21_YER010C_G100421_9	2010-04-21_YEL068C_G100421_1	GIM0283	GIM0139
YER010C	YER010C	deletion	2	YER010C_YER010C_DEL_2	2010-06-09_YER010C_G100609_8	2010-06-09_MIX_G100609_X	GIM0283	BY4742
EDC2	YER035W	deletion	1	YER035W_EDC2_DEL_1	2010-06-02_EDC2_G100602_16	2010-06-02_MIX_G100602_X	GIM0093	BY4742
EDC2	YER035W	deletion	2	YER035W_EDC2_DEL_2	2009-08-26_EDC2_G090826_9	2009-08-26_YEL068C_G090826_4	GIM0093	GIM0139
CAJ1	YER048C	deletion	1	YER048C_CAJ1_DEL_1	2010-04-21_CAJ1_G100421_7	2010-04-21_YEL068C_G100421_1	GIM0281	GIM0139
CAJ1	YER048C	deletion	2	YER048C_CAJ1_DEL_2	2010-06-09_CAJ1_G100609_6	2010-06-09_MIX_G100609_X	GIM0281	BY4742
OTU1	YFL044C	deletion	1	YFL044C_OTU1_DEL_1	2011-05-17_OTU1_G110517_4	2011-05-17_MIX_G110517_X	GIM0502	BY4742
OTU1	YFL044C	deletion	2	YFL044C_OTU1_DEL_2	2011-06-14_OTU1_G110614_11	2011-06-14_MIX_G110614_X	GIM0502	BY4742
UBP6	YFR010W	deletion	1	YFR010W_UBP6_DEL_1	2010-07-07_UBP6_G100707_6	2010-07-07_MIX_G100707_X	GIM0234	BY4742
UBP6	YFR010W	deletion	2	YFR010W_UBP6_DEL_2	2010-10-06_UBP6_G101006_8	2010-10-06_MIX_G101006_X	GIM0234	BY4742
RPN14	YGL004C	deletion	1	YGL004C_RPN14_DEL_1	2010-04-08_RPN14_G100408_9	2010-04-08_YEL068C_G100408_12	GIM0311	GIM0139
RPN14	YGL004C	deletion	2	YGL004C_RPN14_DEL_2	2010-04-28_RPN14_G100428_3	2010-05-05_MIX_G100505_X	GIM0311	BY4742
PAN2	YGL094C	deletion	1	YGL094C_PAN2_DEL_1	2010-08-18_PAN2_G100818_4	2010-08-18_MIX_G100818_X	GIM0383	BY4742
PAN2	YGL094C	deletion	2	YGL094C_PAN2_DEL_2	2010-10-06_PAN2_G101006_2	2010-10-06_MIX_G101006_X	GIM0383	BY4742
HUL5	YGL141W	deletion	1	YGL141W_HUL5_DEL_1	2010-08-18_HUL5_G100818_5	2010-08-18_MIX_G100818_X	GIM0384	BY4742
HUL5	YGL141W	deletion	2	YGL141W_HUL5_DEL_2	2010-09-08_HUL5_G100908_15	2010-09-08_MIX_G100908_X	GIM0384	BY4742
RPL9A	YGL147C	deletion	1	YGL147C_RPL9A_DEL_1	2010-08-18_RPL9A_G100818_6	2010-08-18_MIX_G100818_X	GIM0385	BY4742
RPL9A	YGL147C	deletion	2	YGL147C_RPL9A_DEL_2	2010-10-06_RPL9A_G101006_3	2010-10-06_MIX_G101006_X	GIM0385	BY4742
RAI1	YGL246C	deletion	1	YGL246C_RAI1_DEL_1	2010-11-25_RAI1_G101125_12	2010-11-25_MIX_G101125_X	GIM0453	BY4742
RAI1	YGL246C	deletion	2	YGL246C_RAI1_DEL_2	2011-02-22_RAI1_G110222_15	2011-02-22_MIX_G110222_X	GIM0453	BY4742
PRE9	YGR135W	deletion	1	YGR135W_PRE9_DEL_1	2010-02-04_PRE9_G100204_9	2010-02-04_YEL068C_G100204_7	GIM0322	GIM0139
PRE9	YGR135W	deletion	2	YGR135W_PRE9_DEL_2	2010-04-08_PRE9_G100408_15	2010-04-08_YEL068C_G100408_12	GIM0322	GIM0139
RPL24B	YGR148C	deletion	1	YGR148C_RPL24B_DEL_1	2010-04-15_RPL24B_G100415_4	2010-04-15_YEL068C_G100415_10	GIM0162	GIM0139
RPL24B	YGR148C	deletion	2	YGR148C_RPL24B_DEL_2	2011-08-09_RPL24B_G110809_9	2011-08-09_MIX_G110809_X	GIM0162	BY4742
UBR1	YGR184C	deletion	1	YGR184C_UBR1_DEL_1	2010-09-08_UBR1_G100908_14	2010-09-08_MIX_G100908_X	GIM0387	BY4742
UBR1	YGR184C	deletion	2	YGR184C_UBR1_DEL_2	2010-10-13_UBR1_G101013_6	2010-10-13_MIX_G101013_X	GIM0387	BY4742
NAS6	YGR232W	deletion	1	YGR232W_NAS6_DEL_1	2010-02-04_NAS6_G100204_14	2010-02-04_YEL068C_G100204_7	GIM0314	GIM0139
NAS6	YGR232W	deletion	2	YGR232W_NAS6_DEL_2	2010-04-08_NAS6_G100408_6	2010-04-08_YEL068C_G100408_12	GIM0314	GIM0139
SLH1	YGR271W	deletion	1	YGR271W_SLH1_DEL_1	2010-12-08_SLH1_G101208_4	2010-12-08_MIX_G101208_X	GIM0469	BY4742
SLH1	YGR271W	deletion	2	YGR271W_SLH1_DEL_2	2011-01-26_SLH1_G110126_8	2011-01-26_MIX_G110126_X	GIM0469	BY4742
OPI1	YHL020C	deletion	1	YHL020C_OPI1_DEL_1	2010-12-01_OPI1_G101201_7	2010-12-01_MIX_G101201_X	GIM0294	BY4742
OPI1	YHL020C	deletion	2	YHL020C_OPI1_DEL_2	2011-02-22_OPI1_G110222_16	2011-02-22_MIX_G110222_X	GIM0294	BY4742
NPR3	YHL023C	deletion	1	YHL023C_NPR3_DEL_1	2010-04-21_NPR3_G100421_16	2010-04-21_YEL068C_G100421_1	GIM0293	GIM0139
NPR3	YHL023C	deletion	2	YHL023C_NPR3_DEL_2	2010-06-09_NPR3_G100609_12	2010-06-09_MIX_G100609_X	GIM0293	BY4742
OCA5	YHL029C	deletion	1	YHL029C_OCA5_DEL_1	2010-06-30_OCA5_G100630_1	2010-06-30_MIX_G100630_X	GIM0110	BY4742
OCA5	YHL029C	deletion	2	YHL029C_OCA5_DEL_2	2010-09-15_OCA5_G100915_7	2010-09-15_MIX_G100915_X	GIM0110	BY4742
YHI9	YHR029C	deletion	1	YHR029C_YHI9_DEL_1	2011-01-19_YHI9_G110119_7	2011-01-19_MIX_G110119_X	GIM0474	BY4742
YHI9	YHR029C	deletion	2	YHR029C_YHI9_DEL_2	2011-01-26_YHI9_G110126_10	2011-01-26_MIX_G110126_X	GIM0474	BY4742
NMD2	YHR077C	deletion	1	YHR077C_NMD2_DEL_1	2010-11-25_NMD2_G101125_8	2010-11-25_MIX_G101125_X	GIM0461	BY4742
NMD2	YHR077C	deletion	2	YHR077C_NMD2_DEL_2	2011-01-19_NMD2_G110119_13	2011-01-19_MIX_G110119_X	GIM0461	BY4742
NAM8	YHR086W	deletion	1	YHR086W_NAM8_DEL_1	2010-05-26_NAM8_G100526_3	2010-05-26_MIX_G100526_X	GIM0135	BY4742
NAM8	YHR086W	deletion	2	YHR086W_NAM8_DEL_2	2011-02-22_NAM8_G110222_1	2011-02-22_MIX_G110222_X	GIM0135	BY4742
RTC3	YHR087W	deletion	1	YHR087W_RTC3_DEL_1	2010-06-30_RTC3_G100630_9	2010-06-30_MIX_G100630_X	GIM0171	BY4742
RTC3	YHR087W	deletion	2	YHR087W_RTC3_DEL_2	2010-10-13_RTC3_G101013_5	2010-10-13_MIX_G101013_X	GIM0171	BY4742
DMA1	YHR115C	deletion	1	YHR115C_DMA1_DEL_1	2010-12-01_DMA1_G101201_13	2010-12-01_MIX_G101201_X	GIM0360	BY4742
DMA1	YHR115C	deletion	2	YHR115C_DMA1_DEL_2	2010-12-08_DMA1_G101208_8	2010-12-08_MIX_G101208_X	GIM0360	BY4742
LSM12	YHR121W	deletion	1	YHR121W_LSM12_DEL_1	2010-06-09_LSM12_G100609_1	2010-06-09_MIX_G100609_X	GIM0169	BY4742
LSM12	YHR121W	deletion	2	YHR121W_LSM12_DEL_2	2011-08-09_LSM12_G110809_13	2011-08-09_MIX_G110809_X	GIM0169	BY4742
RPN10	YHR200W	deletion	1	YHR200W_RPN10_DEL_1	2010-02-04_RPN10_G100204_8	2010-02-04_YEL068C_G100204_7	GIM0321	GIM0139
RPN10	YHR200W	deletion	2	YHR200W_RPN10_DEL_2	2010-04-08_RPN10_G100408_11	2010-04-08_YEL068C_G100408_12	GIM0321	GIM0139
EPS1	YIL005W	deletion	1	YIL005W_EPS1_DEL_1	2011-05-17_EPS1_G110517_6	2011-05-17_MIX_G110517_X	GIM0505	BY4742
EPS1	YIL005W	deletion	2	YIL005W_EPS1_DEL_2	2011-06-14_EPS1_G110614_6	2011-06-14_MIX_G110614_X	GIM0505	BY4742
NAS2	YIL007C	deletion	1	YIL007C_NAS2_DEL_1	2010-04-08_NAS2_G100408_5	2010-04-08_YEL068C_G100408_12	GIM0302	GIM0139
NAS2	YIL007C	deletion	2	YIL007C_NAS2_DEL_2	2010-04-28_NAS2_G100428_4	2010-05-05_MIX_G100505_X	GIM0302	BY4742
YIL096C	YIL096C	deletion	1	YIL096C_YIL096C_DEL_1	2010-04-28_YIL096C_G100428_15	2010-05-05_MIX_G100505_X	GIM0160	BY4742
YIL096C	YIL096C	deletion	2	YIL096C_YIL096C_DEL_2	2009-06-24_YIL096C_G090624_8	2009-06-24_YEL068C_G090624_15	GIM0160	GIM0139
SHQ1	YIL104C	damp	1	YIL104C_SHQ1_DAMP_1	2010-03-18_SHQ1_G100318_1	2010-03-18_YEL068C_G100318_7	GIM0208	GIM0139
SHQ1	YIL104C	damp	2	YIL104C_SHQ1_DAMP_2	2010-05-19_SHQ1_G100519_5	2010-05-05_MIX_G100505_X	GIM0208	BY4742
PBS2	YJL128C	deletion	1	YJL128C_PBS2_DEL_1	2010-07-07_PBS2_G100707_16	2010-07-07_MIX_G100707_X	GIM0273	BY4742
PBS2	YJL128C	deletion	2	YJL128C_PBS2_DEL_2	2010-09-15_PBS2_G100915_13	2010-09-15_MIX_G100915_X	GIM0273	BY4742
YAK1	YJL141C	deletion	1	YJL141C_YAK1_DEL_1	2010-07-07_YAK1_G100707_13	2010-07-07_MIX_G100707_X	GIM0266	BY4742
YAK1	YJL141C	deletion	2	YJL141C_YAK1_DEL_2	2010-10-06_YAK1_G101006_12	2010-10-06_MIX_G101006_X	GIM0266	BY4742
RPS14B	YJL191W	deletion	1	YJL191W_RPS14B_DEL_1	2010-11-25_RPS14B_G101125_13	2010-11-25_MIX_G101125_X	GIM0452	BY4742
RPS14B	YJL191W	deletion	2	YJL191W_RPS14B_DEL_2	2011-02-22_RPS14B_G110222_14	2011-02-22_MIX_G110222_X	GIM0452	BY4742
NUC1	YJL208C	deletion	1	YJL208C_NUC1_DEL_1	2011-05-17_NUC1_G110517_7	2011-05-17_MIX_G110517_X	GIM0506	BY4742
NUC1	YJL208C	deletion	2	YJL208C_NUC1_DEL_2	2011-06-14_NUC1_G110614_4	2011-06-14_MIX_G110614_X	GIM0506	BY4742
LIA1	YJR070C	deletion	1	YJR070C_LIA1_DEL_1	2010-07-07_LIA1_G100707_10	2010-07-07_MIX_G100707_X	GIM0260	BY4742
LIA1	YJR070C	deletion	2	YJR070C_LIA1_DEL_2	2010-09-15_LIA1_G100915_11	2010-09-15_MIX_G100915_X	GIM0260	BY4742
YJR084W	YJR084W	deletion	1	YJR084W_YJR084W_DEL_1	2010-07-07_YJR084W_G100707_11	2010-07-07_MIX_G100707_X	GIM0261	BY4742
YJR084W	YJR084W	deletion	2	YJR084W_YJR084W_DEL_2	2010-10-06_YJR084W_G101006_4	2010-10-06_MIX_G101006_X	GIM0261	BY4742
CAP1	YKL007W	deletion	1	YKL007W_CAP1_DEL_1	2010-04-28_CAP1_G100428_10	2010-05-05_MIX_G100505_X	GIM0157	BY4742
CAP1	YKL007W	deletion	2	YKL007W_CAP1_DEL_2	2009-08-26_CAP1_G090826_14	2009-08-26_YEL068C_G090826_4	GIM0157	GIM0139
YKL023W	YKL023W	deletion	1	YKL023W_YKL023W_DEL_1	2011-05-17_YKL023W_G110517_16	2011-05-17_MIX_G110517_X	GIM0517	BY4742
YKL023W	YKL023W	deletion	2	YKL023W_YKL023W_DEL_2	2011-06-14_YKL023W_G110614_8	2011-06-14_MIX_G110614_X	GIM0517	BY4742
PAN3	YKL025C	deletion	1	YKL025C_PAN3_DEL_1	2010-08-18_PAN3_G100818_7	2010-08-18_MIX_G100818_X	GIM0389	BY4742
PAN3	YKL025C	deletion	2	YKL025C_PAN3_DEL_2	2010-09-08_PAN3_G100908_13	2010-09-08_MIX_G100908_X	GIM0389	BY4742
TEF4	YKL081W	deletion	1	YKL081W_TEF4_DEL_1	2011-01-19_TEF4_G110119_10	2011-01-19_MIX_G110119_X	GIM0489	BY4742
TEF4	YKL081W	deletion	2	YKL081W_TEF4_DEL_2	2011-01-26_TEF4_G110126_13	2011-01-26_MIX_G110126_X	GIM0489	BY4742
ADD66	YKL206C	deletion	1	YKL206C_ADD66_DEL_1	2010-04-08_ADD66_G100408_10	2010-04-08_YEL068C_G100408_12	GIM0313	GIM0139
ADD66	YKL206C	deletion	2	YKL206C_ADD66_DEL_2	2010-04-21_ADD66_G100421_4	2010-04-21_YEL068C_G100421_1	GIM0313	GIM0139
IRS4	YKR019C	deletion	1	YKR019C_IRS4_DEL_1	2010-07-07_IRS4_G100707_14	2010-07-07_MIX_G100707_X	GIM0267	BY4742
IRS4	YKR019C	deletion	2	YKR019C_IRS4_DEL_2	2010-10-06_IRS4_G101006_15	2010-10-06_MIX_G101006_X	GIM0267	BY4742
NAP1	YKR048C	deletion	1	YKR048C_NAP1_DEL_1	2010-08-18_NAP1_G100818_8	2010-08-18_MIX_G100818_X	GIM0390	BY4742
NAP1	YKR048C	deletion	2	YKR048C_NAP1_DEL_2	2010-09-15_NAP1_G100915_4	2010-09-15_MIX_G100915_X	GIM0390	BY4742
HBS1	YKR084C	deletion	1	YKR084C_HBS1_DEL_1	2010-12-08_HBS1_G101208_11	2010-12-08_MIX_G101208_X	GIM0463	BY4742
HBS1	YKR084C	deletion	2	YKR084C_HBS1_DEL_2	2011-01-26_HBS1_G110126_5	2011-01-26_MIX_G110126_X	GIM0463	BY4742
IRC25	YLR021W	deletion	1	YLR021W_IRC25_DEL_1	2010-04-08_IRC25_G100408_7	2010-04-08_YEL068C_G100408_12	GIM0303	GIM0139
IRC25	YLR021W	deletion	2	YLR021W_IRC25_DEL_2	2010-04-28_IRC25_G100428_13	2010-05-05_MIX_G100505_X	GIM0303	BY4742
SHM2	YLR058C	deletion	1	YLR058C_SHM2_DEL_1	2010-02-04_SHM2_G100204_13	2010-02-04_YEL068C_G100204_7	GIM0326	GIM0139
SHM2	YLR058C	deletion	2	YLR058C_SHM2_DEL_2	2011-02-22_SHM2_G110222_6	2011-02-22_MIX_G110222_X	GIM0326	BY4742
REX2	YLR059C	deletion	1	YLR059C_REX2_DEL_1	2010-02-04_REX2_G100204_12	2010-02-04_YEL068C_G100204_7	GIM0325	GIM0139
REX2	YLR059C	deletion	2	YLR059C_REX2_DEL_2	2011-02-22_REX2_G110222_4	2011-02-22_MIX_G110222_X	GIM0325	BY4742
REX3	YLR107W	deletion	1	YLR107W_REX3_DEL_1	2010-02-04_REX3_G100204_11	2010-02-04_YEL068C_G100204_7	GIM0324	GIM0139
REX3	YLR107W	deletion	2	YLR107W_REX3_DEL_2	2011-02-22_REX3_G110222_5	2011-02-22_MIX_G110222_X	GIM0324	BY4742
CBF5	YLR175W	damp	1	YLR175W_CBF5_DAMP_1	2010-03-18_CBF5_G100318_2	2010-03-18_YEL068C_G100318_7	GIM0209	GIM0139
CBF5	YLR175W	damp	2	YLR175W_CBF5_DAMP_2	2010-05-05_CBF5_G100505_7	2010-05-05_MIX_G100505_X	GIM0209	BY4742
CBF5	YLR175W	damp	3	YLR175W_CBF5_DAMP_3	2010-05-05_CBF5_G100505_7	2010-05-05_MIX_G100505_X	GIM0209	BY4742
YLR177W	YLR177W	deletion	1	YLR177W_YLR177W_DEL_1	2011-05-17_YLR177W_G110517_13	2011-05-17_MIX_G110517_X	GIM0514	BY4742
YLR177W	YLR177W	deletion	2	YLR177W_YLR177W_DEL_2	2011-06-14_YLR177W_G110614_16	2011-06-14_MIX_G110614_X	GIM0514	BY4742
RPL37A	YLR185W	deletion	1	YLR185W_RPL37A_DEL_1	2010-11-25_RPL37A_G101125_4	2010-11-25_MIX_G101125_X	GIM0449	BY4742
RPL37A	YLR185W	deletion	2	YLR185W_RPL37A_DEL_2	2011-02-22_RPL37A_G110222_11	2011-02-22_MIX_G110222_X	GIM0449	BY4742
HCR1	YLR192C	deletion	1	YLR192C_HCR1_DEL_1	2011-05-17_HCR1_G110517_1	2011-05-17_MIX_G110517_X	GIM0498	BY4742
HCR1	YLR192C	deletion	2	YLR192C_HCR1_DEL_2	2011-06-14_HCR1_G110614_13	2011-06-14_MIX_G110614_X	GIM0498	BY4742
NOP56	YLR197W	damp	1	YLR197W_NOP56_DAMP_1	2010-03-18_NOP56_G100318_3	2010-03-18_YEL068C_G100318_7	GIM0210	GIM0139
NOP56	YLR197W	damp	2	YLR197W_NOP56_DAMP_2	2010-05-19_NOP56_G100519_10	2010-05-05_MIX_G100505_X	GIM0210	BY4742
RPS28B	YLR264W	deletion	1	YLR264W_RPS28B_DEL_1	2010-04-15_RPS28B_G100415_8	2010-04-15_YEL068C_G100415_10	GIM0198	GIM0139
RPS28B	YLR264W	deletion	2	YLR264W_RPS28B_DEL_2	2010-06-09_RPS28B_G100609_2	2010-06-09_MIX_G100609_X	GIM0198	BY4742
FKS1	YLR342W	deletion	1	YLR342W_FKS1_DEL_1	2011-05-17_FKS1_G110517_3	2011-05-17_MIX_G110517_X	GIM0501	BY4742
FKS1	YLR342W	deletion	2	YLR342W_FKS1_DEL_2	2011-06-14_FKS1_G110614_12	2011-06-14_MIX_G110614_X	GIM0501	BY4742
NMD4	YLR363C	deletion	1	YLR363C_NMD4_DEL_1	2010-06-09_NMD4_G100609_3	2010-06-09_MIX_G100609_X	GIM0111	BY4742
NMD4	YLR363C	deletion	2	YLR363C_NMD4_DEL_2	2009-08-26_NMD4_G090826_10	2009-08-26_YEL068C_G090826_4	GIM0111	GIM0139
NMD4	YLR363C	deletion	3	YLR363C_NMD4_DEL_3	2009-08-26_NMD4_G090826_6	2009-08-26_YEL068C_G090826_4	GIM0111	GIM0139
FPR4	YLR449W	deletion	1	YLR449W_FPR4_DEL_1	2010-05-05_FPR4_G100505_1	2010-05-05_MIX_G100505_X	GIM0219	BY4742
FPR4	YLR449W	deletion	2	YLR449W_FPR4_DEL_2	2010-05-05_FPR4_G100505_1	2010-05-05_MIX_G100505_X	GIM0219	BY4742
TRM9	YML014W	deletion	1	YML014W_TRM9_DEL_1	2010-04-08_TRM9_G100408_1	2010-04-08_YEL068C_G100408_12	GIM0301	GIM0139
TRM9	YML014W	deletion	2	YML014W_TRM9_DEL_2	2011-01-19_TRM9_G110119_9	2011-01-19_MIX_G110119_X	GIM0301	BY4742
HUG1	YML058W-A	deletion	1	YML058W-A_HUG1_DEL_1	2010-09-08_HUG1_G100908_1	2010-09-08_MIX_G100908_X	GIM0424	BY4742
HUG1	YML058W-A	deletion	2	YML058W-A_HUG1_DEL_2	2010-10-13_HUG1_G101013_15	2010-10-13_MIX_G101013_X	GIM0424	BY4742
FPR3	YML074C	deletion	1	YML074C_FPR3_DEL_1	2010-04-21_FPR3_G100421_6	2010-04-21_YEL068C_G100421_1	GIM0317	GIM0139
FPR3	YML074C	deletion	2	YML074C_FPR3_DEL_2	2010-04-28_FPR3_G100428_9	2010-05-05_MIX_G100505_X	GIM0317	BY4742
FPR3	YML074C	deletion	3	YML074C_FPR3_DEL_3	2010-04-28_FPR3_G100428_9	2010-05-05_MIX_G100505_X	GIM0317	BY4742
MSN2	YMR037C	deletion	1	YMR037C_MSN2_DEL_1	2010-07-07_MSN2_G100707_15	2010-07-07_MIX_G100707_X	GIM0270	BY4742
MSN2	YMR037C	deletion	2	YMR037C_MSN2_DEL_2	2010-09-15_MSN2_G100915_12	2010-09-15_MIX_G100915_X	GIM0270	BY4742
RCO1	YMR075W	deletion	1	YMR075W_RCO1_DEL_1	2010-06-30_RCO1_G100630_2	2010-06-30_MIX_G100630_X	GIM0112	BY4742
RCO1	YMR075W	deletion	2	YMR075W_RCO1_DEL_2	2010-09-15_RCO1_G100915_8	2010-09-15_MIX_G100915_X	GIM0112	BY4742
NAM7	YMR080C	deletion	1	YMR080C_NAM7_DEL_1	2010-06-02_NAM7_G100602_9	2010-06-02_MIX_G100602_X	GIM0113	BY4742
NAM7	YMR080C	deletion	2	YMR080C_NAM7_DEL_2	2010-06-02_NAM7_G100602_10	2010-06-02_MIX_G100602_X	GIM0113	BY4742
NAM7	YMR080C	deletion	3	YMR080C_NAM7_DEL_3	2009-05-19_NAM7_G090519_2	2009-05-19_YEL068C_G090519_3	GIM0113	GIM0139
NUP53	YMR153W	deletion	1	YMR153W_NUP53_DEL_1	2010-04-21_NUP53_G100421_11	2010-04-21_YEL068C_G100421_1	GIM0287	GIM0139
NUP53	YMR153W	deletion	2	YMR153W_NUP53_DEL_2	2010-05-19_NUP53_G100519_4	2010-05-05_MIX_G100505_X	GIM0287	BY4742
DNF3	YMR162C	deletion	1	YMR162C_DNF3_DEL_1	2010-04-21_DNF3_G100421_12	2010-04-21_YEL068C_G100421_1	GIM0288	GIM0139
DNF3	YMR162C	deletion	2	YMR162C_DNF3_DEL_2	2010-06-09_DNF3_G100609_9	2010-06-09_MIX_G100609_X	GIM0288	BY4742
ADD37	YMR184W	deletion	1	YMR184W_ADD37_DEL_1	2010-11-17_ADD37_G101117_14	2010-11-17_MIX_G101117_X	GIM0434	BY4742
ADD37	YMR184W	deletion	2	YMR184W_ADD37_DEL_2	2010-11-25_ADD37_G101125_1	2010-11-25_MIX_G101125_X	GIM0434	BY4742
ADD37	YMR184W	deletion	3	YMR184W_ADD37_DEL_3	2010-12-01_ADD37_G101201_3	2010-12-01_MIX_G101201_X	GIM0434	BY4742
SPG5	YMR191W	deletion	1	YMR191W_SPG5_DEL_1	2010-11-25_SPG5_G101125_11	2010-11-25_MIX_G101125_X	GIM0454	BY4742
SPG5	YMR191W	deletion	2	YMR191W_SPG5_DEL_2	2011-01-26_SPG5_G110126_3	2011-01-26_MIX_G110126_X	GIM0454	BY4742
ESC1	YMR219W	deletion	1	YMR219W_ESC1_DEL_1	2010-04-21_ESC1_G100421_13	2010-04-21_YEL068C_G100421_1	GIM0290	GIM0139
ESC1	YMR219W	deletion	2	YMR219W_ESC1_DEL_2	2010-05-05_ESC1_G100505_14	2010-05-05_MIX_G100505_X	GIM0290	BY4742
UBP8	YMR223W	deletion	1	YMR223W_UBP8_DEL_1	2010-12-01_UBP8_G101201_12	2010-12-01_MIX_G101201_X	GIM0352	BY4742
UBP8	YMR223W	deletion	2	YMR223W_UBP8_DEL_2	2010-12-08_UBP8_G101208_7	2010-12-08_MIX_G101208_X	GIM0352	BY4742
RNT1	YMR239C	tetO2	1	YMR239C_RNT1_TETO2_1	2010-05-26_RNT1_G100526_16	2010-05-05_MIX_G100505_X	GIM0415	BY4742
RNT1	YMR239C	tetO2	2	YMR239C_RNT1_TETO2_2	2010-06-02_RNT1_G100602_4	2010-06-02_MIX_G100602_X	GIM0415	BY4742
RIT1	YMR283C	deletion	1	YMR283C_RIT1_DEL_1	2010-04-21_RIT1_G100421_14	2010-04-21_YEL068C_G100421_1	GIM0291	GIM0139
RIT1	YMR283C	deletion	2	YMR283C_RIT1_DEL_2	2010-06-09_RIT1_G100609_10	2010-06-09_MIX_G100609_X	GIM0291	BY4742
ADE4	YMR300C	deletion	1	YMR300C_ADE4_DEL_1	2010-04-21_ADE4_G100421_15	2010-04-21_YEL068C_G100421_1	GIM0292	GIM0139
ADE4	YMR300C	deletion	2	YMR300C_ADE4_DEL_2	2010-06-09_ADE4_G100609_11	2010-06-09_MIX_G100609_X	GIM0292	BY4742
HDA1	YNL021W	deletion	1	YNL021W_HDA1_DEL_1	2010-08-18_HDA1_G100818_10	2010-08-18_MIX_G100818_X	GIM0394	BY4742
HDA1	YNL021W	deletion	2	YNL021W_HDA1_DEL_2	2010-09-08_HDA1_G100908_11	2010-09-08_MIX_G100908_X	GIM0394	BY4742
OCA2	YNL056W	deletion	1	YNL056W_OCA2_DEL_1	2010-06-30_OCA2_G100630_3	2010-06-30_MIX_G100630_X	GIM0114	BY4742
OCA2	YNL056W	deletion	2	YNL056W_OCA2_DEL_2	2010-09-15_OCA2_G100915_9	2010-09-15_MIX_G100915_X	GIM0114	BY4742
RNH201	YNL072W	deletion	1	YNL072W_RNH201_DEL_1	2010-12-01_RNH201_G101201_10	2010-12-01_MIX_G101201_X	GIM0276	BY4742
RNH201	YNL072W	deletion	2	YNL072W_RNH201_DEL_2	2011-02-22_RNH201_G110222_3	2011-02-22_MIX_G110222_X	GIM0276	BY4742
OCA1	YNL099C	deletion	1	YNL099C_OCA1_DEL_1	2011-01-26_OCA1_G110126_9	2011-01-26_MIX_G110126_X	GIM0495	BY4742
OCA1	YNL099C	deletion	2	YNL099C_OCA1_DEL_2	2011-08-09_OCA1_G110809_1	2011-08-09_MIX_G110809_X	GIM0495	BY4742
SSU72	YNL222W	tetO2	1	YNL222W_SSU72_TETO2_1	2010-05-26_SSU72_G100526_13	2010-05-05_MIX_G100505_X	GIM0412	BY4742
SSU72	YNL222W	tetO2	2	YNL222W_SSU72_TETO2_2	2010-06-02_SSU72_G100602_1	2010-06-02_MIX_G100602_X	GIM0412	BY4742
RAD50	YNL250W	deletion	1	YNL250W_RAD50_DEL_1	2010-09-08_RAD50_G100908_10	2010-09-08_MIX_G100908_X	GIM0405	BY4742
RAD50	YNL250W	deletion	2	YNL250W_RAD50_DEL_2	2010-10-13_RAD50_G101013_10	2010-10-13_MIX_G101013_X	GIM0405	BY4742
TRF5	YNL299W	deletion	1	YNL299W_TRF5_DEL_1	2010-04-15_TRF5_G100415_15	2010-04-15_YEL068C_G100415_10	GIM0069	GIM0139
TRF5	YNL299W	deletion	2	YNL299W_TRF5_DEL_2	2010-06-02_TRF5_G100602_12	2010-06-02_MIX_G100602_X	GIM0069	BY4742
TRM112	YNR046W	damp	1	YNR046W_TRM112_DAMP_1	2010-05-26_TRM112_G100526_10	2010-05-26_YEL068C_G100526_11	GIM0345	GIM0139
TRM112	YNR046W	damp	2	YNR046W_TRM112_DAMP_2	2010-04-28_TRM112_G100428_12	2010-05-05_MIX_G100505_X	GIM0345	BY4742
TRM112	YNR046W	damp	3	YNR046W_TRM112_DAMP_3	2010-05-26_TRM112_G100526_10	2010-05-26_MIX_G100526_X	GIM0345	BY4742
LYS9	YNR050C	deletion	1	YNR050C_LYS9_DEL_1	2010-04-08_LYS9_G100408_4	2010-04-08_YEL068C_G100408_12	GIM0315	GIM0139
LYS9	YNR050C	deletion	2	YNR050C_LYS9_DEL_2	2010-04-21_LYS9_G100421_5	2010-04-21_YEL068C_G100421_1	GIM0315	GIM0139
HTZ1	YOL012C	deletion	1	YOL012C_HTZ1_DEL_1	2010-06-09_HTZ1_G100609_13	2010-06-09_MIX_G100609_X	GIM0328	BY4742
HTZ1	YOL012C	deletion	2	YOL012C_HTZ1_DEL_2	2011-08-09_HTZ1_G110809_10	2011-08-09_MIX_G110809_X	GIM0328	BY4742
HRD1	YOL013C	deletion	1	YOL013C_HRD1_DEL_1	2010-12-01_HRD1_G101201_14	2010-12-01_MIX_G101201_X	GIM0358	BY4742
HRD1	YOL013C	deletion	2	YOL013C_HRD1_DEL_2	2010-12-08_HRD1_G101208_9	2010-12-08_MIX_G101208_X	GIM0358	BY4742
TAT2	YOL020W	deletion	1	YOL020W_TAT2_DEL_1	2011-05-17_TAT2_G110517_8	2011-05-17_MIX_G110517_X	GIM0508	BY4742
TAT2	YOL020W	deletion	2	YOL020W_TAT2_DEL_2	2011-06-14_TAT2_G110614_15	2011-06-14_MIX_G110614_X	GIM0508	BY4742
TRM11	YOL124C	deletion	1	YOL124C_TRM11_DEL_1	2010-02-04_TRM11_G100204_15	2010-02-04_YEL068C_G100204_7	GIM0316	GIM0139
TRM11	YOL124C	deletion	2	YOL124C_TRM11_DEL_2	2010-04-08_TRM11_G100408_2	2010-04-08_YEL068C_G100408_12	GIM0316	GIM0139
RRP6	YOR001W	tetO2	1	YOR001W_RRP6_TETO2_1	2010-03-16_RRP6_G100316_14	2010-03-16_YEL068C_G100316_13	GIM0341	GIM0139
RRP6	YOR001W	tetO2	2	YOR001W_RRP6_TETO2_2	2010-06-02_RRP6_G100602_5	2010-06-02_MIX_G100602_X	GIM0341	BY4742
RAT1	YOR048C	tetO2	1	YOR048C_RAT1_TETO2_1	2010-05-26_RAT1_G100526_14	2010-05-05_MIX_G100505_X	GIM0413	BY4742
RAT1	YOR048C	tetO2	2	YOR048C_RAT1_TETO2_2	2010-06-02_RAT1_G100602_2	2010-06-02_MIX_G100602_X	GIM0413	BY4742
RPS28A	YOR167C	deletion	1	YOR167C_RPS28A_DEL_1	2010-07-07_RPS28A_G100707_1	2010-07-07_MIX_G100707_X	GIM0194	BY4742
RPS28A	YOR167C	deletion	2	YOR167C_RPS28A_DEL_2	2010-10-06_RPS28A_G101006_10	2010-10-06_MIX_G101006_X	GIM0194	BY4742
IRC13	YOR235W	deletion	1	YOR235W_IRC13_DEL_1	2010-04-15_IRC13_G100415_6	2010-04-15_YEL068C_G100415_10	GIM0196	GIM0139
IRC13	YOR235W	deletion	2	YOR235W_IRC13_DEL_2	2010-04-28_IRC13_G100428_16	2010-05-05_MIX_G100505_X	GIM0196	BY4742
MOD5	YOR274W	deletion	1	YOR274W_MOD5_DEL_1	2010-04-21_MOD5_G100421_3	2010-04-21_YEL068C_G100421_1	GIM0239	GIM0139
MOD5	YOR274W	deletion	2	YOR274W_MOD5_DEL_2	2010-05-05_MOD5_G100505_2	2010-05-05_MIX_G100505_X	GIM0239	BY4742
ISW2	YOR304W	deletion	1	YOR304W_ISW2_DEL_1	2010-02-04_ISW2_G100204_10	2010-02-04_YEL068C_G100204_7	GIM0323	GIM0139
ISW2	YOR304W	deletion	2	YOR304W_ISW2_DEL_2	2010-05-05_ISW2_G100505_4	2010-05-05_MIX_G100505_X	GIM0323	BY4742
NOP58	YOR310C	damp	1	YOR310C_NOP58_DAMP_1	2010-03-18_NOP58_G100318_4	2010-03-18_YEL068C_G100318_7	GIM0211	GIM0139
NOP58	YOR310C	damp	2	YOR310C_NOP58_DAMP_2	2010-05-05_NOP58_G100505_6	2010-05-05_MIX_G100505_X	GIM0211	BY4742
UBC11	YOR339C	deletion	1	YOR339C_UBC11_DEL_1	2010-12-01_UBC11_G101201_15	2010-12-01_MIX_G101201_X	GIM0357	BY4742
UBC11	YOR339C	deletion	2	YOR339C_UBC11_DEL_2	2010-12-08_UBC11_G101208_10	2010-12-08_MIX_G101208_X	GIM0357	BY4742
NOG1	YPL093W	damp	1	YPL093W_NOG1_DAMP_1	2010-04-15_NOG1_G100415_7	2010-04-15_YEL068C_G100415_10	GIM0175	GIM0139
NOG1	YPL093W	damp	2	YPL093W_NOG1_DAMP_2	2010-04-28_NOG1_G100428_11	2010-05-05_MIX_G100505_X	GIM0175	BY4742
POC4	YPL144W	deletion	1	YPL144W_POC4_DEL_1	2010-04-08_POC4_G100408_8	2010-04-08_YEL068C_G100408_12	GIM0304	GIM0139
POC4	YPL144W	deletion	2	YPL144W_POC4_DEL_2	2010-05-26_POC4_G100526_1	2010-05-26_MIX_G100526_X	GIM0304	BY4742
MRN1	YPL184C	deletion	1	YPL184C_MRN1_DEL_1	2010-06-30_MRN1_G100630_7	2010-06-30_MIX_G100630_X	GIM0138	BY4742
MRN1	YPL184C	deletion	2	YPL184C_MRN1_DEL_2	2010-10-06_MRN1_G101006_1	2010-10-06_MIX_G101006_X	GIM0138	BY4742
RPL7B	YPL198W	deletion	1	YPL198W_RPL7B_DEL_1	2010-07-07_RPL7B_G100707_3	2010-07-07_MIX_G100707_X	GIM0229	BY4742
RPL7B	YPL198W	deletion	2	YPL198W_RPL7B_DEL_2	2010-09-15_RPL7B_G100915_2	2010-09-15_MIX_G100915_X	GIM0229	BY4742
CSM4	YPL200W	deletion	1	YPL200W_CSM4_DEL_1	2010-10-13_CSM4_G101013_2	2010-10-13_MIX_G101013_X	GIM0425	BY4742
CSM4	YPL200W	deletion	2	YPL200W_CSM4_DEL_2	2010-11-03_CSM4_G101103_15	2010-11-03_MIX_G101103_X	GIM0425	BY4742
PUS1	YPL212C	deletion	1	YPL212C_PUS1_DEL_1	2010-04-15_PUS1_G100415_5	2010-04-15_YEL068C_G100415_10	GIM0195	GIM0139
PUS1	YPL212C	deletion	2	YPL212C_PUS1_DEL_2	2010-04-21_PUS1_G100421_10	2010-04-21_YEL068C_G100421_1	GIM0237	GIM0139
PUS1	YPL212C	deletion	3	YPL212C_PUS1_DEL_3	2010-04-28_PUS1_G100428_14	2010-05-05_MIX_G100505_X	GIM0237	BY4742
PUS1	YPL212C	deletion	4	YPL212C_PUS1_DEL_4	2010-05-05_PUS1_G100505_3	2010-05-05_MIX_G100505_X	GIM0195	BY4742
MAK3	YPR051W	deletion	1	YPR051W_MAK3_DEL_1	2010-05-26_MAK3_G100526_5	2010-05-26_MIX_G100526_X	GIM0222	BY4742
MAK3	YPR051W	deletion	2	YPR051W_MAK3_DEL_2	2010-07-07_MAK3_G100707_2	2010-07-07_MIX_G100707_X	GIM0222	BY4742
MAK3	YPR051W	deletion	3	YPR051W_MAK3_DEL_3	2010-09-15_MAK3_G100915_1	2010-09-15_MIX_G100915_X	GIM0222	BY4742
CLB2	YPR119W	deletion	1	YPR119W_CLB2_DEL_1	2010-08-18_CLB2_G100818_11	2010-08-18_MIX_G100818_X	GIM0397	BY4742
CLB2	YPR119W	deletion	2	YPR119W_CLB2_DEL_2	2010-10-13_CLB2_G101013_7	2010-10-13_MIX_G101013_X	GIM0397	BY4742
