## Supplementary tables 1 to 10 for "Investigation of RNA metabolism through large-scale genetic interaction profiling in yeast": Supplementary_table_5.xlsx

### Sheet: description
Gene pairs with correlated GIM/SGA results
Column	Description
Screen gene (syst. name)	Systematic name of the mutant gene used in the screen
Screen gene name	Gene name for the screen gene
Target (syst. name)	Systematic name of the mutant gene identified in the screen
Target gene name	Gene name for the identified mutant gene
Type of mutant (GIM)	one of "DEL", "DAMP" or "TETOFF", corresponding to gene deletion, DAmP modification or tetOFF transcription shutt-off
Type of mutant (SGA)	one of "DEL", "DAMP" or "TS", corresponding to gene deletion, DAmP modification or thermosensitive mutant used in the screen
GIM value	Pleiotropy adjusted interaction score (GIM screens)
SGA value	SGA score
Combined score	Obtained by multiplying the values for SGA and GIM (higher values suggest stronger interaction)
A threshold value of -1 and -0.1 for the GIM and SGA scores was used to select the shown pairs of genes

### Sheet: results
Screen gene (syst. name)	Screen gene name	Target (syst. name)	Target gene name	Type of mutant (GIM)	Type of mutant (SGA)	GIM value	SGA value	Combined score
YPR119W	CLB2	YGR108W	CLB1	DEL	DEL	-5.4576	-0.503158	2.74604
YPR119W	CLB2	YCR086W	CSM1	DEL	DEL	-2.19023	-0.278574	0.610141
YPR119W	CLB2	YDR260C	SWM1	DEL	DEL	-2.38179	-0.252882	0.602312
YPR119W	CLB2	YOR058C	ASE1	DEL	DEL	-2.07695	-0.221555	0.460159
YPR119W	CLB2	YKL101W	HSL1	DEL	DEL	-1.50812	-0.286016	0.431347
YPR119W	CLB2	YCL016C	DCC1	DEL	DEL	-1.32275	-0.286562	0.379049
YPR119W	CLB2	YOR195W	SLK19	DEL	DEL	-2.34855	-0.141888	0.333232
YPR119W	CLB2	YBR134W	HSL7 overlap	DEL	DEL	-1.51504	-0.196577	0.297823
YPR119W	CLB2	YGR092W	DBF2	DEL	DEL	-1.00189	-0.275495	0.276015
YPR119W	CLB2	YJR043C	POL32	DEL	DEL	-1.52916	-0.113049	0.17287
YPR119W	CLB2	YKL048C	ELM1	DEL	DEL	-1.41215	-0.121055	0.170947
YPR119W	CLB2	YER120W	SCS2	DEL	DEL	-1.05715	-0.144598	0.152862
YPR119W	CLB2	YHR154W	RTT107	DEL	DEL	-1.05072	-0.114225	0.120018
YOR310C	NOP58	YKR092C	SRP40	DAMP	DAMP	-1.6177	-0.195124	0.315652
YOR304W	ISW2	YFL013W-A	IES1 overlap	DEL	DEL	-1.14365	-0.175092	0.200244
YOR304W	ISW2	YDR043C	NRG1	DEL	DEL	-1.25931	-0.13601	0.171278
YOR304W	ISW2	YNR013C	PHO91	DEL	DEL	-1.04384	-0.108596	0.113357
YOR001W	RRP6	YNR024W	MPP6	DEL	DEL	-6.24558	-0.163507	1.0212
YOR001W	RRP6	YNR025C	MPP6 overlap	DEL	DEL	-6.36899	-0.156277	0.995327
YOR001W	RRP6	YGR276C	RNH70	DEL	DEL	-3.25842	-0.214214	0.698
YOR001W	RRP6	YLR221C	RSA3	DEL	DEL	-2.62991	-0.190857	0.501936
YOR001W	RRP6	YNL136W	EAF7	DEL	DEL	-2.24297	-0.204183	0.457976
YOR001W	RRP6	YDR156W	RPA14	DEL	DEL	-1.39076	-0.231242	0.321603
YOR001W	RRP6	YDR083W	RRP8	DEL	DEL	-1.12539	-0.195495	0.220008
YOR001W	RRP6	YLR398C	SKI2	DEL	DEL	-1.61561	-0.104272	0.168463
YOR001W	RRP6	YHL027W	RIM101	DEL	DEL	-1.25707	-0.122541	0.154042
YOR001W	RRP6	YDR127W	ARO1	DEL	DEL	-1.0936	-0.127213	0.13912
YOR001W	RRP6	YKR024C	DBP7	DEL	DEL	-1.20449	-0.106383	0.128137
YOL012C	HTZ1	YCR065W	HCM1	DEL	DEL	-3.31266	-0.256422	0.849439
YOL012C	HTZ1	YML124C	TUB3	DEL	DEL	-2.81608	-0.295093	0.831004
YOL012C	HTZ1	YOR349W	CIN1	DEL	DEL	-4.4766	-0.146329	0.655056
YOL012C	HTZ1	YPL181W	CTI6	DEL	DEL	-2.77589	-0.232951	0.646646
YOL012C	HTZ1	YPL182C	CTI6 overlap	DEL	DEL	-2.73016	-0.219446	0.599123
YOL012C	HTZ1	YKR029C	SET3	DEL	DEL	-2.46577	-0.226408	0.558271
YOL012C	HTZ1	YDR360W	OPI7	DEL	DEL	-2.10863	-0.214228	0.451727
YOL012C	HTZ1	YOR308C	SNU66	DEL	DEL	-2.59428	-0.172787	0.448257
YOL012C	HTZ1	YBR103W	SIF2	DEL	DEL	-2.93877	-0.148321	0.435881
YOL012C	HTZ1	YJR082C	EAF6	DEL	DEL	-2.29825	-0.183847	0.422526
YOL012C	HTZ1	YKL074C	MUD2	DEL	DEL	-1.43429	-0.287141	0.411843
YOL012C	HTZ1	YBR095C	RXT2	DEL	DEL	-2.04859	-0.198431	0.406505
YOL012C	HTZ1	YIR005W	IST3	DEL	DEL	-1.6766	-0.213075	0.357243
YOL012C	HTZ1	YGL194C	HOS2	DEL	DEL	-2.51663	-0.141022	0.3549
YOL012C	HTZ1	YGL020C	GET1	DEL	DEL	-1.46631	-0.232326	0.340661
YOL012C	HTZ1	YDL070W	BDF2	DEL	DEL	-1.76764	-0.183315	0.324034
YOL012C	HTZ1	YHR129C	ARP1	DEL	DEL	-1.7098	-0.187144	0.31998
YOL012C	HTZ1	YNL136W	EAF7	DEL	DEL	-1.62877	-0.19444	0.316699
YOL012C	HTZ1	YDR363W-A	SEM1	DEL	DEL	-2.04673	-0.149766	0.30653
YOL012C	HTZ1	YDR121W	DPB4	DEL	DEL	-2.12132	-0.143274	0.303929
YOL012C	HTZ1	YKR028W	SAP190	DEL	DEL	-1.4432	-0.208666	0.301147
YOL012C	HTZ1	YPL018W	CTF19	DEL	DEL	-2.71582	-0.105972	0.287801
YOL012C	HTZ1	YPR070W	MED1	DEL	DEL	-1.20724	-0.237548	0.286779
YOL012C	HTZ1	YNL097C	PHO23	DEL	DEL	-1.83033	-0.153196	0.280399
YOL012C	HTZ1	YJL168C	SET2	DEL	DEL	-1.33001	-0.196239	0.260999
YOL012C	HTZ1	YGL086W	MAD1	DEL	DEL	-2.19102	-0.113965	0.2497
YOL012C	HTZ1	YDR318W	MCM21	DEL	DEL	-2.34014	-0.106296	0.248748
YOL012C	HTZ1	YCL029C	BIK1	DEL	DEL	-1.58575	-0.152571	0.241939
YOL012C	HTZ1	YLR015W	BRE2	DEL	DEL	-1.12168	-0.206821	0.231988
YOL012C	HTZ1	YDL071C	BDF2 overlap	DEL	DEL	-1.50237	-0.152602	0.229265
YOL012C	HTZ1	YHL020C	OPI1	DEL	DEL	-1.44279	-0.157573	0.227345
YOL012C	HTZ1	YJR043C	POL32	DEL	DEL	-1.30868	-0.166716	0.218178
YOL012C	HTZ1	YBR278W	DPB3	DEL	DEL	-1.28151	-0.162679	0.208474
YOL012C	HTZ1	YJL030W	MAD2	DEL	DEL	-1.72208	-0.117173	0.201781
YOL012C	HTZ1	YPR023C	EAF3	DEL	DEL	-1.19983	-0.166878	0.200226
YOL012C	HTZ1	YNR051C	BRE5	DEL	DEL	-1.61119	-0.120628	0.194354
YOL012C	HTZ1	YML128C	MSC1	DEL	DEL	-1.66125	-0.114237	0.189776
YOL012C	HTZ1	YDR469W	SDC1	DEL	DEL	-1.25869	-0.150385	0.189289
YOL012C	HTZ1	YIL084C	SDS3	DEL	DEL	-1.03276	-0.173285	0.178962
YOL012C	HTZ1	YMR263W	SAP30	DEL	DEL	-1.4226	-0.112648	0.160253
YOL012C	HTZ1	YER151C	UBP3	DEL	DEL	-1.4117	-0.107588	0.151882
YOL012C	HTZ1	YGL043W	DST1	DEL	DEL	-1.38847	-0.10613	0.147358
YOL012C	HTZ1	YDR482C	CWC21	DEL	DEL	-1.08515	-0.121844	0.132219
YOL012C	HTZ1	YML047C	PRM6	DEL	DEL	-1.14091	-0.11458	0.130725
YNL299W	TRF5	YIL079C	AIR1	DEL	DEL	-3.36482	-0.442468	1.48883
YNL299W	TRF5	YGL014W	PUF4	DEL	DEL	-2.40638	-0.612361	1.47358
YNL299W	TRF5	YDR101C	ARX1	DEL	DEL	-2.2224	-0.504126	1.12037
YNL299W	TRF5	YGL029W	CGR1	DEL	DEL	-1.2571	-0.250753	0.31522
YNL299W	TRF5	YGR276C	RNH70	DEL	DEL	-1.39884	-0.196004	0.274179
YNL299W	TRF5	YJL122W	ALB1	DEL	DEL	-1.20328	-0.132075	0.158923
YNL299W	TRF5	YLR398C	SKI2	DEL	DEL	-1.09963	-0.102962	0.11322
YNL250W	RAD50	YML028W	TSA1	DEL	DEL	-4.68243	-0.517668	2.42395
YNL250W	RAD50	YDL162C	ENT1 overlap	DEL	DEL	-2.87727	-0.423683	1.21905
YNL250W	RAD50	YOR144C	ELG1	DEL	DEL	-3.40773	-0.25216	0.859293
YNL250W	RAD50	YDR279W	RNH202	DEL	DEL	-3.06062	-0.231539	0.708652
YNL250W	RAD50	YJR043C	POL32	DEL	DEL	-1.7859	-0.378654	0.67624
YNL250W	RAD50	YHR031C	RRM3	DEL	DEL	-1.67156	-0.315026	0.526584
YNL250W	RAD50	YNL072W	RNH201	DEL	DEL	-2.80883	-0.178453	0.501244
YNL250W	RAD50	YHR206W	SKN7	DEL	DEL	-2.65711	-0.178488	0.474262
YNL250W	RAD50	YLR154C	RNH203	DEL	DEL	-2.89337	-0.154987	0.448435
YNL250W	RAD50	YML007W	YAP1	DEL	DEL	-2.58181	-0.144277	0.372496
YNL250W	RAD50	YJL092W	SRS2	DEL	DEL	-2.11807	-0.146378	0.310039
YNL250W	RAD50	YFR038W	IRC5	DEL	DEL	-1.611	-0.146682	0.236304
YNL250W	RAD50	YPR119W	CLB2	DEL	DEL	-1.58534	-0.148291	0.235092
YNL250W	RAD50	YGL043W	DST1	DEL	DEL	-1.11814	-0.188499	0.210769
YNL250W	RAD50	YGL167C	PMR1	DEL	DEL	-1.07128	-0.166529	0.178399
YNL250W	RAD50	YGL168W	HUR1	DEL	DEL	-1.14443	-0.149965	0.171625
YNL250W	RAD50	YMR263W	SAP30	DEL	DEL	-1.24278	-0.133759	0.166233
YNL250W	RAD50	YJR124C	YJR124C	DEL	DEL	-1.37597	-0.113578	0.156279
YNL250W	RAD50	YML102W	CAC2	DEL	DEL	-1.07975	-0.126091	0.136146
YNL250W	RAD50	YCL061C	MRC1	DEL	DEL	-1.30472	-0.10214	0.133264
YNL250W	RAD50	YER089C	PTC2	DEL	DEL	-1.31782	-0.101098	0.133229
YNL222W	SSU72	YDR108W	TRS85	TETOFF	TSQ905	-3.02781	-0.354179	1.07239
YNL222W	SSU72	YPR032W	SRO7	TETOFF	TSQ905	-2.07151	-0.434169	0.899386
YNL222W	SSU72	YBR103W	SIF2	TETOFF	TSQ905	-2.37409	-0.284044	0.674346
YNL222W	SSU72	YBR095C	RXT2	TETOFF	TSQ905	-3.3421	-0.184744	0.617433
YNL222W	SSU72	YMR263W	SAP30	TETOFF	TSQ905	-2.80895	-0.178683	0.501911
YNL222W	SSU72	YDR431W	upstream NPL3	TETOFF	TSQ905	-1.24427	-0.369983	0.460358
YNL222W	SSU72	YOL050C	GAL11 overlap	TETOFF	TSQ905	-1.95797	-0.21676	0.424409
YNL222W	SSU72	YPL138C	SPP1	TETOFF	TSQ905	-3.47241	-0.119608	0.415327
YNL222W	SSU72	YDR469W	SDC1	TETOFF	TSQ905	-2.76817	-0.140856	0.389913
YNL222W	SSU72	YDR290W	RTT103 overlap	TETOFF	TSQ905	-1.70551	-0.227307	0.387674
YNL222W	SSU72	YLR089C	ALT1	TETOFF	TSQ905	-1.28004	-0.286439	0.366652
YNL222W	SSU72	YGL194C	HOS2	TETOFF	TSQ905	-1.93188	-0.158318	0.305851
YNL222W	SSU72	YLR414C	PUN1	TETOFF	TSQ905	-2.61861	-0.114342	0.299417
YNL222W	SSU72	YKR028W	SAP190	TETOFF	TSQ905	-1.74594	-0.167825	0.293012
YNL222W	SSU72	YIL084C	SDS3	TETOFF	TSQ905	-1.64706	-0.153111	0.252182
YNL222W	SSU72	YPL181W	CTI6	TETOFF	TSQ905	-1.5471	-0.114893	0.177751
YNL222W	SSU72	YDR455C	NHX1 overlap	TETOFF	TSQ905	-1.53504	-0.101646	0.156031
YNL222W	SSU72	YKR029C	SET3	TETOFF	TSQ905	-1.35908	-0.106908	0.145296
YNL222W	SSU72	YMR070W	MOT3	TETOFF	TSQ905	-1.21116	-0.117548	0.14237
YNL222W	SSU72	YGL054C	ERV14	TETOFF	TSQ905	-1.13251	-0.12067	0.136661
YNL222W	SSU72	YAL004W	SSA1 overlap	TETOFF	TSQ905	-1.0981	-0.123688	0.135821
YNL222W	SSU72	YGR170W	PSD2	TETOFF	TSQ905	-1.21766	-0.109644	0.133509
YNL222W	SSU72	YMR074C	SDD2	TETOFF	TSQ905	-1.15429	-0.105363	0.121619
YNL056W	OCA2	YCR086W	CSM1	DEL	DEL	-1.1868	-0.237748	0.28216
YNL056W	OCA2	YGL167C	PMR1	DEL	DEL	-1.72676	-0.128358	0.221643
YNL056W	OCA2	YDR080W	VPS41	DEL	DEL	-1.01414	-0.155678	0.157879
YNL056W	OCA2	YJL121C	RPE1	DEL	DEL	-1.26107	-0.117528	0.148211
YNL021W	HDA1	YPR023C	EAF3	DEL	DEL	-2.02705	-0.158257	0.320794
YNL021W	HDA1	YMR075W	RCO1	DEL	DEL	-1.58527	-0.15168	0.240453
YNL021W	HDA1	YKR020W	VPS51	DEL	DEL	-1.96007	-0.101008	0.197983
YMR283C	RIT1	YKL205W	LOS1	DEL	DEL	-1.87198	-0.593627	1.11126
YMR283C	RIT1	YDR375C	BCS1	DEL	DEL	-1.86762	-0.141009	0.263352
YMR283C	RIT1	YKL149C	DBR1	DEL	DEL	-2.30239	-0.108942	0.250827
YMR283C	RIT1	YNR041C	COQ2	DEL	DEL	-1.48401	-0.154552	0.229356
YMR283C	RIT1	YOR125C	CAT5	DEL	DEL	-1.29618	-0.134155	0.173889
YMR223W	UBP8	YDR126W	SWF1	DEL	DEL	-2.3101	-0.141639	0.3272
YMR223W	UBP8	YOR025W	HST3	DEL	DEL	-1.65122	-0.150583	0.248646
YMR223W	UBP8	YML128C	MSC1	DEL	DEL	-1.29419	-0.190128	0.246062
YMR223W	UBP8	YBR082C	UBC4	DEL	DEL	-1.42312	-0.145811	0.207506
YMR223W	UBP8	YLR371W	ROM2	DEL	DEL	-1.7153	-0.10692	0.1834
YMR219W	ESC1	YIL040W	APQ12	DEL	DEL	-1.36043	-0.141015	0.19184
YMR075W	RCO1	YKR029C	SET3	DEL	DEL	-1.08746	-0.514618	0.559626
YMR075W	RCO1	YPR179C	HDA3	DEL	DEL	-1.46797	-0.368687	0.541221
YMR075W	RCO1	YNL021W	HDA1	DEL	DEL	-1.38784	-0.325843	0.452219
YML014W	TRM9	YGR135W	PRE9	DEL	DEL	-1.77354	-0.310426	0.550552
YML014W	TRM9	YDR363W-A	SEM1	DEL	DEL	-1.43506	-0.11561	0.165907
YLR342W	FKS1	YGR032W	GSC2	DEL	DEL	-6.58268	-0.160485	1.05642
YLR342W	FKS1	YNL027W	CRZ1	DEL	DEL	-5.18213	-0.158598	0.821875
YLR342W	FKS1	YMR124W	EPO1	DEL	DEL	-4.35165	-0.159977	0.696164
YLR342W	FKS1	YPL089C	RLM1	DEL	DEL	-3.8658	-0.168832	0.65267
YLR342W	FKS1	YGR217W	CCH1	DEL	DEL	-4.25553	-0.139937	0.595507
YLR342W	FKS1	YJL099W	CHS6	DEL	DEL	-3.91467	-0.143377	0.561274
YLR342W	FKS1	YBL061C	SKT5	DEL	DEL	-4.28045	-0.112842	0.483014
YLR342W	FKS1	YHR142W	CHS7	DEL	DEL	-2.92596	-0.142105	0.415794
YLR342W	FKS1	YGR178C	PBP1	DEL	DEL	-2.79882	-0.138546	0.387765
YLR342W	FKS1	YBR023C	CHS3	DEL	DEL	-2.96132	-0.129362	0.383082
YLR342W	FKS1	YLL043W	FPS1	DEL	DEL	-3.11598	-0.108797	0.33901
YLR342W	FKS1	YNR051C	BRE5	DEL	DEL	-2.53658	-0.125597	0.318587
YLR342W	FKS1	YLR023C	IZH3	DEL	DEL	-2.29652	-0.121861	0.279856
YLR342W	FKS1	YOR127W	RGA1	DEL	DEL	-2.2941	-0.120248	0.275861
YLR342W	FKS1	YDR108W	TRS85	DEL	DEL	-2.45468	-0.109505	0.2688
YLR342W	FKS1	YGR196C	FYV8	DEL	DEL	-2.15973	-0.110548	0.238754
YLR342W	FKS1	YER151C	UBP3	DEL	DEL	-1.17637	-0.109715	0.129065
YLR192C	HCR1	YPL057C	SUR1	DEL	DEL	-4.15119	-0.232754	0.966206
YLR192C	HCR1	YBL007C	SLA1	DEL	DEL	-1.80375	-0.172899	0.311867
YLR192C	HCR1	YGL115W	SNF4	DEL	DEL	-1.17271	-0.213492	0.250363
YLR192C	HCR1	YCR031C	RPS14A	DEL	DEL	-1.08604	-0.121834	0.132316
YLR185W	RPL37A	YFR010W	UBP6	DEL	DEL	-2.12083	-0.141914	0.300976
YLR185W	RPL37A	YML012C-A	UBX2 overlap	DEL	DEL	-2.01264	-0.126077	0.253747
YLR059C	REX2	YER156C	YER156C	DEL	DEL	-3.22128	-0.945659	3.04624
YLR059C	REX2	YHR067W	HTD2	DEL	DEL	-1.02473	-0.121817	0.124829
YLR058C	SHM2	YER156C	YER156C	DEL	DEL	-2.79472	-0.874041	2.4427
YLR058C	SHM2	YDR399W	HPT1	DEL	DEL	-3.05603	-0.433344	1.32431
YKR048C	NAP1	YIL141W	AXL2 overlap	DEL	DEL	-2.98062	-0.108456	0.323266
YKR048C	NAP1	YOR127W	RGA1	DEL	DEL	-1.81474	-0.13743	0.2494
YKR048C	NAP1	YER151C	UBP3	DEL	DEL	-1.25752	-0.171729	0.215953
YKR048C	NAP1	YGL151W	NUT1	DEL	DEL	-1.5962	-0.123422	0.197006
YKR019C	IRS4	YOR070C	GYP1	DEL	DEL	-3.91665	-0.1031	0.403806
YKR019C	IRS4	YGL218W	MDM34 overlap	DEL	DEL	-1.93537	-0.104163	0.201594
YKR019C	IRS4	YDR388W	RVS167	DEL	DEL	-1.38009	-0.140996	0.194587
YJL128C	PBS2	YHR158C	KEL1	DEL	DEL	-1.72697	-0.188565	0.325645
YJL128C	PBS2	YBL047C	EDE1	DEL	DEL	-1.12885	-0.176669	0.199433
YHR200W	RPN10	YLR421C	RPN13	DEL	DEL	-6.08035	-0.254404	1.54687
YHR200W	RPN10	YAL024C	LTE1	DEL	DEL	-4.55191	-0.196567	0.894755
YHR200W	RPN10	YCL016C	DCC1	DEL	DEL	-3.22688	-0.1849	0.596649
YHR200W	RPN10	YPL003W	ULA1	DEL	DEL	-2.94023	-0.176327	0.518442
YHR200W	RPN10	YDR139C	RUB1	DEL	DEL	-3.73941	-0.116931	0.437253
YHR200W	RPN10	YDR363W-A	SEM1	DEL	DEL	-1.92391	-0.204182	0.392828
YHR200W	RPN10	YPL144W	POC4	DEL	DEL	-3.55508	-0.101469	0.36073
YHR200W	RPN10	YML012C-A	UBX2 overlap	DEL	DEL	-2.64326	-0.123712	0.327003
YHR200W	RPN10	YFR010W	UBP6	DEL	DEL	-2.1176	-0.141564	0.299776
YHR200W	RPN10	YBR165W	UBS1	DEL	DEL	-2.06115	-0.142756	0.294241
YHR200W	RPN10	YMR067C	UBX4	DEL	DEL	-2.48584	-0.11586	0.28801
YHR200W	RPN10	YBR082C	UBC4	DEL	DEL	-1.71788	-0.129822	0.223018
YHR200W	RPN10	YOR275C	RIM20	DEL	DEL	-1.65957	-0.116115	0.192701
YHR200W	RPN10	YML034W	SRC1	DEL	DEL	-1.28792	-0.119174	0.153487
YHR077C	NMD2	YLR324W	PEX30	DEL	DEL	-1.691	-0.341639	0.577711
YHR077C	NMD2	YLR262C	YPT6	DEL	DEL	-1.4805	-0.245063	0.362815
YHR077C	NMD2	YOR132W	VPS17	DEL	DEL	-1.33244	-0.252202	0.336045
YHR077C	NMD2	YER048C	CAJ1	DEL	DEL	-1.3875	-0.219477	0.304525
YHR077C	NMD2	YOL050C	YOL050C	DEL	DEL	-1.72404	-0.159812	0.275522
YHR077C	NMD2	YJL004C	SYS1	DEL	DEL	-1.70796	-0.148539	0.253699
YHR077C	NMD2	YDR479C	PEX29	DEL	DEL	-1.44705	-0.130761	0.189217
YHR077C	NMD2	YML071C	COG8	DEL	DEL	-1.70084	-0.108158	0.183959
YHR077C	NMD2	YOR068C	VAM10	DEL	DEL	-1.53399	-0.112257	0.172201
YHR077C	NMD2	YGR081C	SLX9	DEL	DEL	-1.14148	-0.140433	0.160302
YHR077C	NMD2	YLR039C	RIC1	DEL	DEL	-1.52635	-0.103581	0.158101
YHR077C	NMD2	YDL172C	YDL172C	DEL	DEL	-1.3851	-0.112661	0.156047
YHR077C	NMD2	YOR322C	LDB19	DEL	DEL	-1.14982	-0.105181	0.120939
YGR184C	UBR1	YKL113C	RAD27	DEL	DEL	-2.49475	-0.194076	0.484172
YGR184C	UBR1	YDR120C	TRM1	DEL	DEL	-1.01783	-0.104948	0.10682
YGR135W	PRE9	YBR171W	SEC66	DEL	DEL	-3.8804	-0.150215	0.582895
YGR135W	PRE9	YMR067C	UBX4	DEL	DEL	-2.68248	-0.198639	0.532844
YGR135W	PRE9	YML012C-A	UBX2 overlap	DEL	DEL	-2.60562	-0.152301	0.396838
YGR135W	PRE9	YDL020C	RPN4	DEL	DEL	-1.01577	-0.233412	0.237092
YGR135W	PRE9	YOR242C	SSP2	DEL	DEL	-1.2343	-0.177597	0.219208
YGR135W	PRE9	YOR246C	ENV9	DEL	DEL	-1.02519	-0.189455	0.194227
YGR135W	PRE9	YKL041W	VPS24	DEL	DEL	-1.34489	-0.120168	0.161613
YGR135W	PRE9	YML034W	SRC1	DEL	DEL	-1.03928	-0.114293	0.118782
YFR010W	UBP6	YKL213C	DOA1	DEL	DEL	-3.43671	-0.18535	0.636994
YFR010W	UBP6	YAL002W	VPS8	DEL	DEL	-2.26551	-0.239192	0.541891
YFR010W	UBP6	YML097C	VPS9	DEL	DEL	-2.02161	-0.256275	0.518089
YFR010W	UBP6	YAL023C	PMT2	DEL	DEL	-3.58322	-0.121143	0.434082
YFR010W	UBP6	YLR119W	SRN2	DEL	DEL	-3.47569	-0.123781	0.430224
YFR010W	UBP6	YHL033C	RPL8A	DEL	DEL	-1.99759	-0.207405	0.41431
YFR010W	UBP6	YMR194W	RPL36A	DEL	DEL	-2.76524	-0.131646	0.364033
YFR010W	UBP6	YGL147C	RPL9A	DEL	DEL	-1.56829	-0.231809	0.363545
YFR010W	UBP6	YKL041W	VPS24	DEL	DEL	-2.87126	-0.121692	0.349409
YFR010W	UBP6	YML028W	TSA1	DEL	DEL	-1.70911	-0.192473	0.328958
YFR010W	UBP6	YMR193C-A	RPL36A overlap	DEL	DEL	-2.86987	-0.11087	0.318182
YFR010W	UBP6	YNL097C	PHO23	DEL	DEL	-2.7275	-0.111135	0.303121
YFR010W	UBP6	YLR113W	HOG1	DEL	DEL	-1.57653	-0.191791	0.302364
YFR010W	UBP6	YPR189W	SKI3	DEL	DEL	-2.73818	-0.10899	0.298434
YFR010W	UBP6	YMR263W	SAP30	DEL	DEL	-2.1643	-0.131946	0.285571
YFR010W	UBP6	YKR057W	RPS21A	DEL	DEL	-1.67244	-0.164712	0.275472
YFR010W	UBP6	YLL039C	UBI4	DEL	DEL	-2.50595	-0.108274	0.271329
YFR010W	UBP6	YGL212W	VAM7	DEL	DEL	-1.38795	-0.158261	0.219659
YFR010W	UBP6	YBR181C	RPS6B	DEL	DEL	-1.34623	-0.160514	0.216089
YFR010W	UBP6	YBL087C	RPL23A	DEL	DEL	-1.02624	-0.209981	0.21549
YFR010W	UBP6	YMR080C	NAM7	DEL	DEL	-2.04759	-0.100643	0.206076
YFR010W	UBP6	YOL081W	IRA2	DEL	DEL	-1.55435	-0.129898	0.201907
YFR010W	UBP6	YGL124C	MON1	DEL	DEL	-1.44184	-0.140002	0.20186
YFR010W	UBP6	YPR050C	MAK3 overlap	DEL	DEL	-1.81773	-0.10823	0.196733
YFR010W	UBP6	YLR388W	RPS29A	DEL	DEL	-1.4241	-0.137466	0.195765
YFR010W	UBP6	YNL067W	RPL9B	DEL	DEL	-1.13714	-0.172063	0.19566
YFR010W	UBP6	YDR080W	VPS41	DEL	DEL	-1.58453	-0.114304	0.181118
YFR010W	UBP6	YLR006C	SSK1	DEL	DEL	-1.27515	-0.141583	0.18054
YFR010W	UBP6	YGR118W	RPS23A	DEL	DEL	-1.45602	-0.113062	0.164621
YFR010W	UBP6	YDR471W	RPL27B	DEL	DEL	-1.01272	-0.157755	0.159762
YFR010W	UBP6	YGR134W	CAF130	DEL	DEL	-1.35575	-0.111993	0.151834
YFR010W	UBP6	YKR042W	UTH1	DEL	DEL	-1.39703	-0.101211	0.141395
YEL003W	GIM4	YMR074C	SDD2	DEL	DAMP	-4.14666	-0.446574	1.85179
YEL003W	GIM4	YOR266W	PNT1	DEL	DEL	-4.18218	-0.422778	1.76814
YEL003W	GIM4	YOR264W	DSE3	DEL	DEL	-3.69903	-0.446868	1.65298
YEL003W	GIM4	YOR264W	DSE3	DEL	DAMP	-3.69903	-0.440772	1.63043
YEL003W	GIM4	YOR266W	PNT1	DEL	DAMP	-4.18218	-0.366958	1.53469
YEL003W	GIM4	YML124C	TUB3	DEL	DAMP	-2.57434	-0.586546	1.50997
YEL003W	GIM4	YJR117W	STE24	DEL	DAMP	-2.2941	-0.655386	1.50352
YEL003W	GIM4	YMR074C	SDD2	DEL	DEL	-4.14666	-0.338274	1.40271
YEL003W	GIM4	YOR349W	CIN1	DEL	DAMP	-3.32823	-0.397047	1.32146
YEL003W	GIM4	YOR349W	CIN1	DEL	DEL	-3.32823	-0.370659	1.23364
YEL003W	GIM4	YJR117W	STE24	DEL	DEL	-2.2941	-0.535857	1.22931
YEL003W	GIM4	YML124C	TUB3	DEL	DEL	-2.57434	-0.455043	1.17144
YEL003W	GIM4	YMR138W	CIN4	DEL	DEL	-2.98153	-0.387829	1.15632
YEL003W	GIM4	YLR085C	ARP6	DEL	DAMP	-2.31273	-0.435217	1.00654
YEL003W	GIM4	YPL241C	CIN2	DEL	DEL	-2.03022	-0.470279	0.954768
YEL003W	GIM4	YML128C	MSC1	DEL	DEL	-2.23554	-0.426738	0.953991
YEL003W	GIM4	YJL030W	MAD2	DEL	DAMP	-2.75917	-0.342918	0.94617
YEL003W	GIM4	YPL241C	CIN2	DEL	DAMP	-2.03022	-0.441471	0.896281
YEL003W	GIM4	YLR337C	VRP1	DEL	DEL	-4.04683	-0.212709	0.860796
YEL003W	GIM4	YMR138W	CIN4	DEL	DAMP	-2.98153	-0.287613	0.857527
YEL003W	GIM4	YJL030W	MAD2	DEL	DEL	-2.75917	-0.302435	0.834471
YEL003W	GIM4	YLR085C	ARP6	DEL	DEL	-2.31273	-0.350888	0.811508
YEL003W	GIM4	YJL013C	MAD3	DEL	DEL	-2.82607	-0.282314	0.797839
YEL003W	GIM4	YGL086W	MAD1	DEL	DAMP	-2.17188	-0.353418	0.767581
YEL003W	GIM4	YKL025C	PAN3	DEL	DEL	-1.96918	-0.374048	0.736569
YEL003W	GIM4	YOR023C	AHC1	DEL	DEL	-2.93824	-0.250432	0.73583
YEL003W	GIM4	YMR022W	UBC7	DEL	DEL	-2.21936	-0.328404	0.728845
YEL003W	GIM4	YJL013C	MAD3	DEL	DAMP	-2.82607	-0.245035	0.692486
YEL003W	GIM4	YLR337C	VRP1	DEL	DAMP	-4.04683	-0.15551	0.629322
YEL003W	GIM4	YOR023C	AHC1	DEL	DAMP	-2.93824	-0.211817	0.62237
YEL003W	GIM4	YML128C	MSC1	DEL	DAMP	-2.23554	-0.26502	0.592464
YEL003W	GIM4	YMR294W	JNM1	DEL	DEL	-2.07963	-0.278057	0.578256
YEL003W	GIM4	YJR053W	BFA1	DEL	DEL	-2.48674	-0.226684	0.563705
YEL003W	GIM4	YMR055C	BUB2	DEL	DEL	-2.74245	-0.203962	0.559356
YEL003W	GIM4	YPL155C	KIP2	DEL	DEL	-3.69343	-0.147811	0.54593
YEL003W	GIM4	YML041C	VPS71	DEL	DAMP	-1.57692	-0.339048	0.534651
YEL003W	GIM4	YMR294W	JNM1	DEL	DAMP	-2.07963	-0.245985	0.511558
YEL003W	GIM4	YKL025C	PAN3	DEL	DAMP	-1.96918	-0.254314	0.500791
YEL003W	GIM4	YMR055C	BUB2	DEL	DAMP	-2.74245	-0.18002	0.493696
YEL003W	GIM4	YJR053W	BFA1	DEL	DAMP	-2.48674	-0.19745	0.491007
YEL003W	GIM4	YAL011W	SWC3	DEL	DEL	-1.81278	-0.266595	0.483278
YEL003W	GIM4	YPL155C	KIP2	DEL	DAMP	-3.69343	-0.129672	0.478935
YEL003W	GIM4	YAL011W	SWC3	DEL	DAMP	-1.81278	-0.26197	0.474894
YEL003W	GIM4	YDR388W	RVS167	DEL	DAMP	-2.77274	-0.169451	0.469843
YEL003W	GIM4	YML041C	VPS71	DEL	DEL	-1.57692	-0.276829	0.436536
YEL003W	GIM4	YBL024W	NCL1	DEL	DEL	-1.51298	-0.287438	0.434887
YEL003W	GIM4	YGL086W	MAD1	DEL	DEL	-2.17188	-0.197994	0.430019
YEL003W	GIM4	YKR054C	DYN1	DEL	DAMP	-2.80114	-0.147519	0.413222
YEL003W	GIM4	YJR033C	RAV1	DEL	DEL	-1.96527	-0.198502	0.39011
YEL003W	GIM4	YGL194C	HOS2	DEL	DEL	-1.80705	-0.212444	0.383897
YEL003W	GIM4	YHR129C	ARP1	DEL	DEL	-1.32831	-0.268898	0.35718
YEL003W	GIM4	YCR082W	AHC2	DEL	DEL	-2.27964	-0.155681	0.354897
YEL003W	GIM4	YOR269W	PAC1	DEL	DEL	-1.44885	-0.24475	0.354607
YEL003W	GIM4	YCR082W	AHC2	DEL	DAMP	-2.27964	-0.140792	0.320955
YEL003W	GIM4	YOL054W	PSH1	DEL	DEL	-1.08559	-0.284449	0.308794
YEL003W	GIM4	YBL007C	SLA1	DEL	DEL	-1.22822	-0.243854	0.299507
YEL003W	GIM4	YBL024W	NCL1	DEL	DAMP	-1.51298	-0.193155	0.292239
YEL003W	GIM4	YKL081W	TEF4	DEL	DEL	-1.59207	-0.177933	0.283282
YEL003W	GIM4	YDR149C	NUM1 overlap	DEL	DAMP	-1.39821	-0.186012	0.260084
YEL003W	GIM4	YBL007C	SLA1	DEL	DAMP	-1.22822	-0.211393	0.259638
YEL003W	GIM4	YDR150W	NUM1	DEL	DAMP	-1.40073	-0.185225	0.259449
YEL003W	GIM4	YIL095W	PRK1	DEL	DAMP	-1.35357	-0.187506	0.253803
YEL003W	GIM4	YDR150W	NUM1	DEL	DEL	-1.40073	-0.177469	0.248585
YEL003W	GIM4	YGL194C	HOS2	DEL	DAMP	-1.80705	-0.129099	0.233288
YEL003W	GIM4	YKL081W	TEF4	DEL	DAMP	-1.59207	-0.145465	0.231591
YEL003W	GIM4	YPL174C	NIP100	DEL	DEL	-1.57536	-0.130311	0.205287
YEL003W	GIM4	YBR132C	AGP2	DEL	DAMP	-1.59798	-0.12664	0.202368
YEL003W	GIM4	YDR318W	MCM21	DEL	DAMP	-1.47703	-0.136825	0.202094
YEL003W	GIM4	YML012C-A	UBX2 overlap	DEL	DEL	-1.04724	-0.192636	0.201737
YEL003W	GIM4	YIL030C	SSM4	DEL	DEL	-1.15694	-0.172429	0.199489
YEL003W	GIM4	YDR149C	NUM1 overlap	DEL	DEL	-1.39821	-0.139515	0.195071
YEL003W	GIM4	YPL174C	NIP100	DEL	DAMP	-1.57536	-0.11723	0.18468
YEL003W	GIM4	YOR269W	PAC1	DEL	DAMP	-1.44885	-0.126481	0.183252
YEL003W	GIM4	YKR029C	SET3	DEL	DEL	-1.35162	-0.132003	0.178417
YEL003W	GIM4	YPR023C	EAF3	DEL	DEL	-1.20022	-0.147014	0.176449
YEL003W	GIM4	YMR299C	DYN3	DEL	DAMP	-1.40964	-0.12311	0.173541
YEL003W	GIM4	YLR292C	SEC72	DEL	DEL	-1.40124	-0.123235	0.172682
YEL003W	GIM4	YCR086W	CSM1	DEL	DAMP	-1.01671	-0.168645	0.171464
YEL003W	GIM4	YKR056W	TRM2	DEL	DAMP	-1.15467	-0.140223	0.161911
YEL003W	GIM4	YMR216C	SKY1	DEL	DAMP	-1.55433	-0.103118	0.160279
YEL003W	GIM4	YKR029C	SET3	DEL	DAMP	-1.35162	-0.116505	0.15747
YEL003W	GIM4	YMR299C	DYN3	DEL	DEL	-1.40964	-0.110741	0.156105
YEL003W	GIM4	YKL177W	STE3 overlap	DEL	DEL	-1.07947	-0.140932	0.152132
YEL003W	GIM4	YOR058C	ASE1	DEL	DEL	-1.30843	-0.111948	0.146476
YEL003W	GIM4	YLR292C	SEC72	DEL	DAMP	-1.40124	-0.104485	0.146409
YEL003W	GIM4	YML095C	RAD10	DEL	DEL	-1.12025	-0.123766	0.138648
YEL003W	GIM4	YKL041W	VPS24	DEL	DEL	-1.12968	-0.119727	0.135254
YEL003W	GIM4	YML095C	RAD10	DEL	DAMP	-1.12025	-0.11717	0.131259
YEL003W	GIM4	YML012C-A	UBX2 overlap	DEL	DAMP	-1.04724	-0.1055	0.110484
YDR510W	SMT3	YBR228W	SLX1	DAMP	DAMP	-1.06684	-0.164981	0.176008
YDR500C	RPL37B	YLR184W	upstream RPL37A	DEL	DEL	-1.75531	-0.249005	0.437081
YDR457W	TOM1	YGR134W	CAF130	DEL	DEL	-2.03905	-0.67258	1.37143
YDR457W	TOM1	YOL095C	HMI1	DEL	DEL	-4.12623	-0.261151	1.07757
YDR457W	TOM1	YLR367W	RPS22B	DEL	DEL	-1.60466	-0.480667	0.771309
YDR457W	TOM1	YJR011C	YJR011C	DEL	DEL	-1.78573	-0.354834	0.633639
YDR457W	TOM1	YHL033C	RPL8A	DEL	DEL	-1.75035	-0.348602	0.610175
YDR457W	TOM1	YLR406C	RPL31B	DEL	DEL	-1.27521	-0.3612	0.460607
YDR457W	TOM1	YLR366W	YLR366W	DEL	DEL	-1.14754	-0.363817	0.417495
YDR457W	TOM1	YKR094C	RPL40B	DEL	DEL	-1.38603	-0.263233	0.364848
YDR457W	TOM1	YDR225W	HTA1	DEL	DEL	-1.0055	-0.297441	0.299077
YDR457W	TOM1	YLR287C-A	RPS30A	DEL	DEL	-1.35043	-0.143348	0.193581
YDR457W	TOM1	YKL074C	MUD2	DEL	DEL	-1.33102	-0.127315	0.169459
YDR457W	TOM1	YNL136W	EAF7	DEL	DEL	-1.03383	-0.145643	0.150571
YDR457W	TOM1	YGL244W	RTF1	DEL	DEL	-1.32347	-0.112475	0.148858
YDR385W	EFT2	YOR133W	EFT1	DEL	DEL	-3.4653	-0.770978	2.67167
YDR385W	EFT2	YCR079W	PTC6	DEL	DEL	-1.21804	-0.166987	0.203396
YDR385W	EFT2	YNL079C	TPM1	DEL	DEL	-1.29996	-0.137543	0.1788
YDR283C	GCN2	YOL067C	RTG1	DEL	DEL	-1.32751	-0.598414	0.7944
YDR283C	GCN2	YDL183C	YDL183C	DEL	DEL	-1.11767	-0.29067	0.324873
YDR283C	GCN2	YBL103C	RTG3	DEL	DEL	-1.63875	-0.128901	0.211236
YDR283C	GCN2	YOR132W	VPS17	DEL	DEL	-1.02263	-0.11793	0.120599
YDR120C	TRM1	YGL232W	TAN1	DEL	DEL	-5.41536	-0.607802	3.29147
YDR120C	TRM1	YPL183C	RTT10	DEL	DEL	-3.99795	-0.575693	2.30159
YDR120C	TRM1	YOL141W	PPM2	DEL	DEL	-3.19226	-0.231194	0.73803
YDR120C	TRM1	YNR015W	SMM1	DEL	DEL	-3.82543	-0.129143	0.494027
YDR005C	MAF1	YPL212C	PUS1	DEL	DEL	-4.13801	-0.39424	1.63137
YDR005C	MAF1	YGL232W	TAN1	DEL	DEL	-2.88646	-0.552915	1.59596
YDR005C	MAF1	YDR120C	TRM1	DEL	DEL	-2.48756	-0.43773	1.08888
YDR005C	MAF1	YOL093W	TRM10	DEL	DEL	-2.19748	-0.408608	0.897906
YDR005C	MAF1	YNR015W	SMM1	DEL	DEL	-1.76867	-0.104821	0.185394
YDR005C	MAF1	YDR165W	TRM82	DEL	DEL	-1.28922	-0.125028	0.161189
YDL100C	GET3	YLR324W	PEX30	DEL	DEL	-2.58397	-0.485907	1.25557
YDL100C	GET3	YGR028W	MSP1	DEL	DEL	-1.96705	-0.579899	1.14069
YDL100C	GET3	YMR292W	GOT1	DEL	DEL	-3.70869	-0.286719	1.06335
YDL100C	GET3	YML071C	COG8	DEL	DEL	-1.98884	-0.521098	1.03638
YDL100C	GET3	YDR537C	PAD1 overlap	DEL	DEL	-3.01441	-0.310418	0.935728
YDL100C	GET3	YDR479C	PEX29	DEL	DEL	-2.72977	-0.340575	0.929692
YDL100C	GET3	YNL041C	COG6	DEL	DEL	-2.40832	-0.335596	0.808222
YDL100C	GET3	YNL051W	COG5	DEL	DEL	-1.98971	-0.348984	0.694378
YDL100C	GET3	YDR108W	TRS85	DEL	DEL	-2.56696	-0.260306	0.668196
YDL100C	GET3	YOR216C	RUD3	DEL	DEL	-1.56182	-0.419955	0.655893
YDL100C	GET3	YGR101W	PCP1	DEL	DEL	-1.5506	-0.249573	0.386988
YDL100C	GET3	YDR233C	RTN1	DEL	DEL	-1.54033	-0.168124	0.258966
YDL100C	GET3	YKR019C	IRS4	DEL	DEL	-1.62609	-0.139897	0.227485
YDL100C	GET3	YIR003W	AIM21	DEL	DEL	-1.06191	-0.167933	0.17833
YDL100C	GET3	YNL136W	EAF7	DEL	DEL	-1.26211	-0.103839	0.131056
YDL020C	RPN4	YDR363W-A	SEM1	DEL	DEL	-4.45092	-0.64005	2.84881
YDL020C	RPN4	YMR067C	UBX4	DEL	DEL	-4.2408	-0.477275	2.02403
YDL020C	RPN4	YBR283C	SSH1	DEL	DEL	-3.84949	-0.516624	1.98874
YDL020C	RPN4	YLR065C	ENV10	DEL	DEL	-4.72946	-0.39932	1.88857
YDL020C	RPN4	YPL144W	POC4	DEL	DEL	-3.26274	-0.555321	1.81187
YDL020C	RPN4	YLR199C	PBA1	DEL	DEL	-4.30345	-0.351269	1.51167
YDL020C	RPN4	YFL031W	HAC1	DEL	DEL	-4.99033	-0.27954	1.395
YDL020C	RPN4	YHR079C	IRE1	DEL	DEL	-4.00325	-0.334211	1.33793
YDL020C	RPN4	YFL032W	YFL032W	DEL	DEL	-3.65312	-0.350253	1.27952
YDL020C	RPN4	YGR135W	PRE9	DEL	DEL	-2.20579	-0.527528	1.16362
YDL020C	RPN4	YKL206C	ADD66	DEL	DEL	-3.86555	-0.237371	0.91757
YDL020C	RPN4	YOR246C	ENV9	DEL	DEL	-3.41651	-0.179881	0.614565
YDL020C	RPN4	YJR117W	STE24	DEL	DEL	-3.01007	-0.178553	0.537456
YDL020C	RPN4	YJL136C	RPS21B	DEL	DEL	-2.22343	-0.230303	0.512062
YDL020C	RPN4	YOR242C	SSP2	DEL	DEL	-3.65451	-0.125313	0.457958
YDL020C	RPN4	YML012C-A	UBX2 overlap	DEL	DEL	-3.00199	-0.137024	0.411345
YDL020C	RPN4	YNL136W	EAF7	DEL	DEL	-2.37861	-0.169681	0.403606
YDL020C	RPN4	YDR360W	OPI7	DEL	DEL	-2.07148	-0.172723	0.357792
YDL020C	RPN4	YDR537C	PAD1 overlap	DEL	DEL	-2.4166	-0.131756	0.318402
YDL020C	RPN4	YCL045C	EMC1	DEL	DEL	-1.48552	-0.209932	0.311857
YDL020C	RPN4	YJR043C	POL32	DEL	DEL	-2.18657	-0.135644	0.296595
YDL020C	RPN4	YGL231C	EMC4	DEL	DEL	-1.52881	-0.192501	0.294298
YDL020C	RPN4	YOR311C	DGK1	DEL	DEL	-1.2203	-0.237339	0.289624
YDL020C	RPN4	YKR024C	DBP7	DEL	DEL	-1.76524	-0.154893	0.273423
YDL020C	RPN4	YGR134W	CAF130	DEL	DEL	-1.66942	-0.145527	0.242946
YDL020C	RPN4	YNL109W	YNL109W	DEL	DEL	-1.3006	-0.186182	0.242148
YDL020C	RPN4	YLR262C	YPT6	DEL	DEL	-2.25086	-0.104827	0.235951
YDL020C	RPN4	YLR261C	VPS63	DEL	DEL	-1.32219	-0.154124	0.203781
YDL020C	RPN4	YDR225W	HTA1	DEL	DEL	-1.03631	-0.177981	0.184444
YDL020C	RPN4	YGR089W	NNF2	DEL	DEL	-1.36991	-0.126276	0.172987
YDL020C	RPN4	YGR148C	RPL24B	DEL	DEL	-1.43084	-0.117478	0.168092
YDL020C	RPN4	YHL033C	RPL8A	DEL	DEL	-1.66565	-0.100812	0.167917
YDL020C	RPN4	YLL014W	EMC6	DEL	DEL	-1.21535	-0.136267	0.165612
YDL020C	RPN4	YLR184W	upstream RPL37A	DEL	DEL	-1.39423	-0.111536	0.155507
YDL020C	RPN4	YIL133C	RPL16A	DEL	DEL	-1.35598	-0.102692	0.139249
YDL020C	RPN4	YGL086W	MAD1	DEL	DEL	-1.15592	-0.120145	0.138878
YDL006W	PTC1	YOR208W	PTP2	DEL	DEL	-5.44106	-0.334514	1.82011
YDL006W	PTC1	YMR273C	ZDS1	DEL	DEL	-4.41116	-0.319912	1.41118
YDL006W	PTC1	YLR319C	BUD6	DEL	DEL	-3.75972	-0.343252	1.29053
YDL006W	PTC1	YHR206W	SKN7	DEL	DEL	-3.24421	-0.324626	1.05316
YDL006W	PTC1	YMR238W	DFG5	DEL	DEL	-2.65895	-0.310845	0.826522
YDL006W	PTC1	YNL053W	MSG5	DEL	DEL	-2.03885	-0.403103	0.821867
YDL006W	PTC1	YPL227C	ALG5	DEL	DEL	-2.80232	-0.271496	0.760818
YDL006W	PTC1	YLR190W	MMR1	DEL	DEL	-2.31617	-0.287923	0.666878
YDL006W	PTC1	YGR228W	SMI1 overlap	DEL	DEL	-2.26588	-0.287129	0.6506
YDL006W	PTC1	YDR108W	TRS85	DEL	DEL	-3.9686	-0.160244	0.635944
YDL006W	PTC1	YOR127W	RGA1	DEL	DEL	-3.72187	-0.168156	0.625854
YDL006W	PTC1	YOR070C	GYP1	DEL	DEL	-3.52577	-0.151637	0.534637
YDL006W	PTC1	YLR111W	YLR111W	DEL	DEL	-2.85689	-0.181224	0.517737
YDL006W	PTC1	YER167W	BCK2	DEL	DEL	-2.50504	-0.20569	0.515262
YDL006W	PTC1	YOR085W	OST3	DEL	DEL	-3.61706	-0.13655	0.49391
YDL006W	PTC1	YKR019C	IRS4	DEL	DEL	-1.96909	-0.24582	0.484041
YDL006W	PTC1	YJL004C	SYS1	DEL	DEL	-1.73548	-0.273295	0.474299
YDL006W	PTC1	YMR073C	IRC21	DEL	DEL	-1.65201	-0.279923	0.462436
YDL006W	PTC1	YJL036W	SNX4	DEL	DEL	-2.41076	-0.174307	0.420212
YDL006W	PTC1	YOR067C	ALG8	DEL	DEL	-2.4653	-0.164148	0.404674
YDL006W	PTC1	YDR351W	SBE2	DEL	DEL	-2.01593	-0.19251	0.388087
YDL006W	PTC1	YOR124C	UBP2	DEL	DEL	-3.08627	-0.125691	0.387916
YDL006W	PTC1	YAL053W	FLC2	DEL	DEL	-2.33241	-0.16029	0.373862
YDL006W	PTC1	YGL027C	CWH41	DEL	DEL	-2.17229	-0.167001	0.362775
YDL006W	PTC1	YDR349C	YPS7	DEL	DEL	-2.21651	-0.15665	0.347216
YDL006W	PTC1	YPR020W	ATP20	DEL	DEL	-1.42704	-0.231752	0.33072
YDL006W	PTC1	YML071C	COG8	DEL	DEL	-1.77097	-0.186087	0.329555
YDL006W	PTC1	YBL083C	ALG3 overlap	DEL	DEL	-2.18071	-0.148779	0.324443
YDL006W	PTC1	YFR016C	AIP5	DEL	DEL	-2.16662	-0.14457	0.313229
YDL006W	PTC1	YIL153W	RRD1	DEL	DEL	-1.10325	-0.279707	0.308586
YDL006W	PTC1	YGL203C	KEX1	DEL	DEL	-1.53359	-0.191685	0.293966
YDL006W	PTC1	YLL043W	FPS1	DEL	DEL	-1.41441	-0.198607	0.280913
YDL006W	PTC1	YIL159W	BNR1	DEL	DEL	-2.223	-0.119479	0.265602
YDL006W	PTC1	YKL101W	HSL1	DEL	DEL	-1.76404	-0.150365	0.26525
YDL006W	PTC1	YHR135C	YCK1	DEL	DEL	-1.73145	-0.148334	0.256832
YDL006W	PTC1	YML117W	NAB6	DEL	DEL	-2.27696	-0.105052	0.239199
YDL006W	PTC1	YKL007W	CAP1	DEL	DEL	-2.0534	-0.113542	0.233147
YDL006W	PTC1	YBR164C	ARL1	DEL	DEL	-1.19084	-0.188646	0.224646
YDL006W	PTC1	YBR229C	ROT2	DEL	DEL	-2.02249	-0.107991	0.218411
YDL006W	PTC1	YBR076W	ECM8	DEL	DEL	-1.29644	-0.167343	0.216951
YDL006W	PTC1	YOR061W	CKA2	DEL	DEL	-1.3347	-0.1622	0.216489
YDL006W	PTC1	YBL082C	ALG3	DEL	DEL	-1.79173	-0.119624	0.214334
YDL006W	PTC1	YAL023C	PMT2	DEL	DEL	-1.68352	-0.121333	0.204266
YDL006W	PTC1	YMR052C-A	STB2 overlap	DEL	DEL	-1.70194	-0.115701	0.196916
YDL006W	PTC1	YML019W	OST6	DEL	DEL	-1.74282	-0.104077	0.181388
YDL006W	PTC1	YDR525W	API2	DEL	DEL	-1.11491	-0.160691	0.179156
YDL006W	PTC1	YNL127W	FAR11	DEL	DEL	-1.11605	-0.152194	0.169856
YDL006W	PTC1	YJL020C	BBC1	DEL	DEL	-1.38255	-0.115394	0.159538
YDL006W	PTC1	YPR179C	HDA3	DEL	DEL	-1.02335	-0.14097	0.144261
YDL006W	PTC1	YCR065W	HCM1	DEL	DEL	-1.0782	-0.12656	0.136457
YCR053W	THR4	YNL032W	SIW14	DEL	DEL	-1.17112	-0.28334	0.331824
YCR053W	THR4	YBR221C	PDB1	DEL	DEL	-1.42098	-0.231442	0.328874
YCR016W	YCR016W	YLR221C	RSA3	DEL	DEL	-4.90643	-0.783283	3.84312
YBR069C	TAT1	YPR060C	ARO7	DEL	DEL	-3.25015	-0.527509	1.71448
YBR069C	TAT1	YDR127W	ARO1	DEL	DEL	-1.45227	-0.361075	0.524379
YBR069C	TAT1	YPR066W	UBA3	DEL	DEL	-1.09994	-0.101394	0.111528
