## Supplementary tables 1 to 10 for "Investigation of RNA metabolism through large-scale genetic interaction profiling in yeast": Supplementary_table_6.xlsx

### Sheet: description
Supplementary table – literature analysis
Literature data were processed to identify strong co-citation links between genes. Clusters of genes were defined using the Louvain algorithm.
Systematic name	Systematic name for the genes that belong to a given group
Gene name (mutant)	Gene name and mutant type in GIM screens ("-D" indicates DAmP allelle)
Cluster ID	A unique arbitrary gene group identifier (Louvain algorithm)

### Sheet: clusters
Systematic name	Gene name (mutant)	Cluster ID
YAL061W	BDH2	1
YAL060W	BDH1	1
YAR007C	RFA1-D	2
YJL173C	RFA3	2
YJL159W	HSP150	3
YJL158C	CIS3	3
YKL164C	PIR1	3
YKL163W	PIR3	3
YJL154C	VPS35	4
YJL053W	PEP8	4
YOR069W	VPS5	4
YOR132W	VPS17	4
YOR357C	SNX3	4
YHR012W	VPS29	4
YJL030W	MAD2	5
YJL013C	MAD3	5
YGL086W	MAD1	5
YGR188C	BUB1	5
YJL052W	TDH1	6
YJR009C	TDH2	6
YGR192C	TDH3	6
YJR006W	POL31-D	7
YJR043C	POL32	7
YJL183W	MNN11	8
YJR075W	HOC1	8
YDR245W	MNN10	8
YJR025C	BNA1	9
YJR078W	BNA2	9
YBL098W	BNA4	9
YJL106W	IME2	10
YJR094C	IME1	10
YJL164C	TPK1	11
YKL166C	TPK3	11
YPL203W	TPK2	11
YKL096W-A	CWP2	12
YKL096W	CWP1	12
YAR003W	SWD1	13
YKL018W	SWD2-D	13
YLR015W	BRE2	13
YPL138C	SPP1	13
YBR175W	SWD3	13
YBR258C	SHG1	13
YDR469W	SDC1	13
YJR010W	MET3	14
YKL001C	MET14	14
YPR167C	MET16	14
YAR042W	SWH1	15
YKR003W	OSH6	15
YOR237W	HES1	15
YPL145C	KES1	15
YDL019C	OSH2	15
YHR073W	OSH3	15
YJL098W	SAP185	16
YKR028W	SAP190	16
YJL110C	GZF3	17
YKR034W	DAL80	17
YFL021W	GAT1	17
YAR050W	FLO1	18
YKR102W	FLO10	18
YKL148C	SDH1	19
YLL041C	SDH2	19
YAL005C	SSA1	20
YLL024C	SSA2	20
YBL075C	SSA3	20
YER103W	SSA4	20
YLL017W	YLL017W	21
YLL016W	SDC25	21
YKL106W	AAT1	22
YLR027C	AAT2	22
YAR008W	SEN34-D	23
YLR105C	SEN2-D	23
YLR044C	PDC1	24
YLR134W	PDC5	24
YGR087C	PDC6	24
YAL054C	ACS1	25
YLR153C	ACS2-D	25
YJL085W	EXO70-D	26
YLR166C	SEC10-D	26
YNL272C	SEC2-D	26
YPR055W	SEC8-D	26
YBR102C	EXO84-D	26
YDR166C	SEC5-D	26
YER008C	SEC3-D	26
YGL233W	SEC15-D	26
YIL068C	SEC6-D	26
YKL053C-A	MDM35	27
YLR168C	UPS2	27
YLR193C	UPS1	27
YJL185C	ATG36	28
YJL178C	ATG27	28
YJL036W	SNX4	28
YLL042C	ATG10	28
YLR189C	ATG26	28
YLR356W	ATG33	28
YLR423C	ATG17	28
YLR431C	ATG23	28
YMR159C	ATG16	28
YNL242W	ATG2	28
YNL223W	ATG4	28
YNR007C	ATG3	28
YOL083W	ATG34	28
YOL082W	ATG19	28
YPL166W	ATG29	28
YPL149W	ATG5	28
YPL120W	VPS30	28
YPL100W	ATG21	28
YPR049C	ATG11	28
YPR185W	ATG13	28
YBL078C	ATG8	28
YBR128C	ATG14	28
YBR217W	ATG12	28
YCL038C	ATG22	28
YCR068W	ATG15	28
YDL149W	ATG9	28
YDL113C	ATG20	28
YDR022C	ATG31	28
YFR021W	ATG18	28
YGL180W	ATG1	28
YHR171W	ATG7	28
YIL146C	ATG32	28
YLR039C	RIC1	29
YLR262C	YPT6	29
YDR137W	RGP1	29
YLR086W	SMC4-D	30
YLR272C	YCS4-D	30
YBL097W	BRN1-D	30
YDR325W	YCG1-D	30
YFR031C	SMC2-D	30
YKL016C	ATP7	31
YLR295C	ATP14	31
YML081C-A	ATP18	31
YPL078C	ATP4	31
YPR020W	ATP20	31
YBL099W	ATP1	31
YDR298C	ATP5	31
YDR377W	ATP17	31
YLL021W	SPA2	32
YLR319C	BUD6	32
YJL099W	CHS6	33
YLR330W	CHS5	33
YJR016C	ILV3-D	34
YLR355C	ILV5-D	34
YKR097W	PCK1	35
YLR377C	FBP1	35
YLR038C	COX12	36
YLR395C	COX8	36
YMR256C	COX7	36
YNL052W	COX5A	36
YHR051W	COX6	36
YIL111W	COX5B	36
YLR200W	YKE2	37
YML094W	GIM5	37
YNL153C	GIM3	37
YEL003W	GIM4	37
YGR078C	PAC10	37
YKR068C	BET3-D	38
YML077W	BET5-D	38
YMR218C	TRS130-D	38
YOR115C	TRS33	38
YBR254C	TRS20-D	38
YDR108W	TRS85	38
YDR246W	TRS23-D	38
YDR407C	TRS120-D	38
YGR166W	TRS65	38
YLR449W	FPR4	39
YML074C	FPR3	39
YLL004W	ORC3-D	40
YML065W	ORC1-D	40
YNL261W	ORC5-D	40
YPR162C	ORC4-D	40
YBR060C	ORC2-D	40
YHR118C	ORC6-D	40
YAL015C	NTG1	41
YKL114C	APN1	41
YML060W	OGG1	41
YOL043C	NTG2	41
YBL019W	APN2	41
YKL190W	CNB1	42
YLR433C	CNA1	42
YML057W	CMP2	42
YNL027W	CRZ1	42
YLR432W	IMD3	43
YML056C	IMD4	43
YAR035W	YAT1	44
YML042W	CAT2	44
YLR109W	AHP1	45
YML028W	TSA1	45
YBL064C	PRX1	45
YDR453C	TSA2	45
YJL002C	OST1-D	46
YML019W	OST6	46
YMR149W	SWP1-D	46
YOR085W	OST3	46
YEL002C	WBP1-D	46
YGL022W	STT3-D	46
YMR006C	PLB2	47
YMR008C	PLB1	47
YOL011W	PLB3	47
YKL062W	MSN4	48
YMR037C	MSN2	48
YML099C	ARG81	49
YMR042W	ARG80	49
YLR095C	IOC2	50
YMR044W	IOC4	50
YOR304W	ISW2	50
YBR245C	ISW1	50
YER164W	CHD1	50
YFR013W	IOC3	50
YAL024C	LTE1	51
YJR053W	BFA1	51
YMR055C	BUB2	51
YOR233W	KIN4	51
YMR095C	SNO1	52
YMR096W	SNZ1	52
YNL333W	SNZ2	52
YKL127W	PGM1	53
YMR105C	PGM2	53
YLR359W	ADE13-D	54
YMR120C	ADE17	54
YJR021C	REC107	55
YMR133W	REC114	55
YER044C-A	MEI4	55
YHR157W	REC104	55
YML120C	NDI1	56
YMR145C	NDE1	56
YDL085W	NDE2	56
YMR035W	IMP2	57
YMR150C	IMP1	57
YMR094W	CTF13-D	58
YMR168C	CEP3-D	58
YGR140W	CBF2-D	58
YAL044C	GCV3	59
YMR189W	GCV2	59
YDR019C	GCV1	59
YLR234W	TOP3	60
YMR190C	SGS1	60
YAL040C	CLN3	61
YMR199W	CLN1	61
YMR015C	ERG5	62
YMR202W	ERG2	62
YJL167W	ERG20-D	63
YLR450W	HMG2	63
YML126C	ERG13-D	63
YML075C	HMG1	63
YMR208W	ERG12-D	63
YMR220W	ERG8-D	63
YNR043W	MVD1-D	63
YPL117C	IDI1-D	63
YPL028W	ERG10-D	63
YHR190W	ERG9-D	63
YJL073W	JEM1	64
YMR214W	SCJ1	64
YLR343W	GAS2	65
YMR215W	GAS3	65
YOL030W	GAS5	65
YLR055C	SPT8	66
YML114C	TAF8-D	66
YML015C	TAF11-D	66
YMR005W	TAF4-D	66
YMR223W	UBP8	66
YMR227C	TAF7-D	66
YMR236W	TAF9-D	66
YPL047W	SGF11	66
YPL011C	TAF3-D	66
YDR145W	TAF12-D	66
YDR392W	SPT3	66
YGL112C	TAF6-D	66
YGR274C	TAF1-D	66
YML100W	TSL1	67
YMR261C	TPS3	67
YDR074W	TPS2	67
YJR131W	MNS1	68
YLR207W	HRD3	68
YML029W	USA1	68
YML013W	UBX2	68
YMR022W	UBC7	68
YMR264W	CUE1	68
YOL013C	HRD1	68
YBR201W	DER1	68
YDR057W	YOS9	68
YHR204W	MNL1	68
YIL030C	SSM4	68
YML106W	URA5	69
YMR271C	URA10	69
YML109W	ZDS2	70
YMR273C	ZDS1	70
YJR117W	STE24	71
YMR274C	RCE1	71
YML111W	BUL2	72
YMR275C	BUL1	72
YJL089W	SIP4	73
YMR280C	CAT8	73
YMR106C	YKU80	74
YMR284W	YKU70	74
YMR083W	ADH3	75
YMR303C	ADH2	75
YBR145W	ADH5	75
YDL168W	SFA1	75
YGL256W	ADH4	75
YLR384C	IKI3	76
YMR312W	ELP6	76
YPL101W	ELP4	76
YKL140W	TGL1	77
YKR089C	TGL4	77
YLL012W	YEH1	77
YLR020C	YEH2	77
YMR313C	TGL3	77
YNR008W	LRO1	77
YNR019W	ARE2	77
YOR081C	TGL5	77
YOR245C	DGA1	77
YCR048W	ARE1	77
YMR058W	FET3	78
YMR319C	FET4	78
YER145C	FTR1	78
YLR386W	VAC14	79
YNL325C	FIG4	79
YNL054W	VAC7	79
YLR190W	MMR1	80
YNL304W	YPT11	80
YMR063W	RIM9	81
YMR154C	RIM13	81
YNL294C	RIM21	81
YOR275C	RIM20	81
YGL045W	RIM8	81
YHL027W	RIM101	81
YMR048W	CSM3	82
YNL273W	TOF1	82
YCL061C	MRC1	82
YLR305C	STT4-D	83
YNL267W	PIK1-D	83
YDR208W	MSS4-D	83
YLR380W	CSR1	84
YNL264C	PDR17	84
YNL231C	PDR16	84
YLR430W	SEN1-D	85
YNL251C	NRD1-D	85
YPL190C	NAB3-D	85
YLL002W	RTT109	86
YNL246W	VPS75	86
YNL282W	POP3-D	87
YNL221C	POP1-D	87
YBL018C	POP8-D	87
YBR167C	POP7-D	87
YBR257W	POP4-D	87
YGR030C	POP6-D	87
YHR062C	RPP1-D	87
YIR015W	RPR2-D	87
YMR172W	HOT1	88
YNL167C	SKO1	88
YLR022C	SDO1-D	89
YNL163C	RIA1-D	89
YKR016W	MIC60	90
YNL100W	MIC27	90
YBR262C	MIC12	90
YFR011C	MIC19	90
YKR055W	RHO4	91
YNL090W	RHO2	91
YIL118W	RHO3-D	91
YMR167W	MLH1	92
YNL082W	PMS1	92
YOL090W	MSH2	92
YCR092C	MSH3	92
YDR097C	MSH6	92
YMR234W	RNH1	93
YNL072W	RNH201	93
YJL116C	NCA3	94
YNL066W	SUN4	94
YIL123W	SIM1	94
YJL125C	GCD14-D	95
YNL062C	GCD10-D	95
YML071C	COG8	96
YNL051W	COG5	96
YNL041C	COG6	96
YER157W	COG3-D	96
YGL005C	COG7	96
YGR120C	COG2-D	96
YNL031C	HHT2	97
YNL030W	HHF2	97
YBL003C	HTA2	97
YBL002W	HTB2	97
YBR009C	HHF1	97
YBR010W	HHT1	97
YDR224C	HTB1-D	97
YDR225W	HTA1	97
YLR249W	YEF3-D	98
YNL014W	HEF3	98
YJL198W	PHO90	99
YNR013C	PHO91	99
YBR296C	PHO89	99
YHR136C	SPL2	99
YKL220C	FRE2	100
YLL051C	FRE6	100
YLR214W	FRE1	100
YOL152W	FRE7	100
YOR381W	FRE3	100
YNL118C	DCP2-D	101
YOL149W	DCP1-D	101
YEL015W	EDC3	101
YMR112C	MED11-D	102
YNL025C	SSN8	102
YOL135C	MED7-D	102
YOR174W	MED4-D	102
YPL042C	SSN3	102
YPR070W	MED1	102
YPR168W	NUT2-D	102
YBR193C	MED8-D	102
YBR253W	SRB6-D	102
YCR081W	SRB8	102
YDL005C	MED2	102
YDR443C	SSN2	102
YER022W	SRB4-D	102
YGL151W	NUT1	102
YGL025C	PGD1	102
YHR058C	MED6-D	102
YNL293W	MSB3	103
YOL112W	MSB4	103
YJR068W	RFC2-D	104
YOL094C	RFC4-D	104
YOR217W	RFC1-D	104
YBR087W	RFC5-D	104
YJL101C	GSH1	105
YOL049W	GSH2	105
YAL017W	PSK1	106
YOL045W	PSK2	106
YLR007W	NSE1-D	107
YOL034W	SMC5-D	107
YDL105W	NSE4-D	107
YDR288W	NSE3-D	107
YEL019C	MMS21-D	107
YLR201C	COQ9	108
YML110C	COQ5	108
YNR041C	COQ2	108
YOL096C	COQ3	108
YOL008W	COQ10	108
YOR125C	CAT5	108
YBR003W	COQ1	108
YDR204W	COQ4	108
YGR255C	COQ6	108
YOL111C	MDY2	109
YOR007C	SGT2	109
YOR164C	GET4	109
YDL100C	GET3	109
YER083C	GET2	109
YGL020C	GET1	109
YNL283C	WSC2	110
YOL105C	WSC3	110
YOR008C	SLG1	110
YGR023W	MTL1	110
YOL068C	HST1	111
YOR025W	HST3	111
YPL015C	HST2	111
YDR191W	HST4	111
YJR140C	HIR3	112
YOR038C	HIR2	112
YBR215W	HPC2	112
YNL207W	RIO2-D	113
YOR056C	NOB1-D	113
YOR119C	RIO1-D	113
YJL166W	QCR8	114
YOR065W	CYT1	114
YPR191W	QCR2	114
YBL045C	COR1	114
YDR529C	QCR7	114
YEL024W	RIP1	114
YFR033C	QCR6	114
YGR183C	QCR9	114
YHR001W-A	QCR10	114
YLR237W	THI7	115
YOR071C	NRT1	115
YJL121C	RPE1	116
YLR354C	TAL1	116
YOR095C	RKI1-D	116
YPR074C	TKL1	116
YNL098C	RAS2	117
YOR101W	RAS1	117
YNL104C	LEU4	118
YOR108W	LEU9	118
YNL106C	INP52	119
YOR109W	INP53	119
YIL002C	INP51	119
YLR418C	CDC73	120
YOR123C	LEO1	120
YGL244W	RTF1	120
YAR015W	ADE1	121
YOR128C	ADE2	121
YNL037C	IDH1	122
YOR136W	IDH2	122
YLR410W	VIP1	123
YOR163W	DDP1	123
YDR315C	IPK1	123
YLR284C	ECI1	124
YOR180C	DCI1	124
YJL208C	NUC1	125
YNL123W	NMA111	125
YNR074C	AIF1	125
YOR197W	MCA1	125
YMR054W	STV1	126
YOR270C	VPH1	126
YHR026W	VMA16	126
YOL088C	MPD2	127
YOR288C	MPD1	127
YDR518W	EUG1	127
YIL005W	EPS1	127
YJR109C	CPA2	128
YOR303W	CPA1	128
YLR197W	NOP56-D	129
YOR310C	NOP58-D	129
YMR243C	ZRC1	130
YOR316C	COT1	130
YMR246W	FAA4	131
YOR317W	FAA1	131
YAL023C	PMT2	132
YOR321W	PMT3	132
YDL095W	PMT1	132
YDL093W	PMT5	132
YGR199W	PMT6	132
YKL109W	HAP4	133
YOR358W	HAP5	133
YBL021C	HAP3	133
YAL051W	OAF1	134
YOR363C	PIP2	134
YAL056W	GPB2	135
YOR371C	GPB1	135
YNL068C	FKH2	136
YOR372C	NDD1-D	136
YIL131C	FKH1	136
YAL062W	GDH3	137
YOR375C	GDH1	137
YDL215C	GDH2	137
YML051W	GAL80	138
YPL248C	GAL4	138
YDR009W	GAL3	138
YOR349W	CIN1	139
YPL241C	CIN2	139
YMR186W	HSC82	140
YPL240C	HSP82	140
YKL182W	FAS1-D	141
YPL231W	FAS2-D	141
YNL219C	ALG9	142
YNR030W	ALG12	142
YOR002W	ALG6	142
YOR067C	ALG8	142
YPL227C	ALG5	142
YMR175W	SIP18	143
YPL223C	GRE1	143
YMR125W	STO1	144
YPL178W	CBC2	144
YLR035C	MLH2	145
YPL164C	MLH3	145
YKL188C	PXA2	146
YPL147W	PXA1	146
YJL095W	BCK1	147
YOR231W	MKK1	147
YPL140C	MKK2	147
YHR030C	SLT2	147
YOR226C	ISU2	148
YPL135W	ISU1	148
YOR127W	RGA1	149
YPL115C	BEM3	149
YDR379W	RGA2	149
YLR292C	SEC72	150
YPL094C	SEC62-D	150
YBR171W	SEC66	150
YMR169C	ALD3	151
YMR170C	ALD2	151
YOR374W	ALD4	151
YPL061W	ALD6	151
YER073W	ALD5	151
YJL004C	SYS1	152
YPL051W	ARL3	152
YBR164C	ARL1	152
YMR287C	DSS1	153
YPL029W	SUV3	153
YML095C	RAD10	154
YPL022W	RAD1	154
YJL012C	VTC4	155
YPL019C	VTC3	155
YER072W	VTC1	155
YFL004W	VTC2	155
YMR247C	RKR1	156
YPL009C	RQC2	156
YML052W	SUR7	157
YPL004C	LSP1	157
YPR149W	NCE102	157
YML102W	CAC2	158
YPR018W	RLF2	158
YBR195C	MSI1	158
YJL090C	DPB11-D	159
YJL072C	PSF2-D	159
YKL108W	SLD2-D	159
YLR103C	CDC45-D	159
YLR274W	MCM5-D	159
YOL146W	PSF3-D	159
YPR019W	MCM4-D	159
YBL023C	MCM2-D	159
YDR013W	PSF1-D	159
YDR489W	SLD5-D	159
YEL032W	MCM3-D	159
YGL201C	MCM6-D	159
YGL113W	SLD3-D	159
YJL001W	PRE3-D	160
YKL145W	RPT1-D	160
YLR421C	RPN13	160
YMR314W	PRE5-D	160
YOL038W	PRE6-D	160
YOR117W	RPT5-D	160
YOR157C	PUP1-D	160
YOR259C	RPT4-D	160
YOR261C	RPN8-D	160
YOR362C	PRE10-D	160
YPR103W	PRE2-D	160
YPR108W	RPN7-D	160
YBL041W	PRE7-D	160
YDL097C	RPN6-D	160
YDL007W	RPT2-D	160
YDR363W-A	SEM1	160
YDR394W	RPT3-D	160
YDR427W	RPN9-D	160
YER012W	PRE1-D	160
YER021W	RPN3-D	160
YFL007W	BLM10	160
YFR004W	RPN11-D	160
YFR010W	UBP6	160
YFR052W	RPN12-D	160
YGL141W	HUL5	160
YGL048C	RPT6-D	160
YGL011C	SCL1-D	160
YGL004C	RPN14	160
YGR135W	PRE9	160
YGR232W	NAS6	160
YGR253C	PUP2-D	160
YHL030W	ECM29	160
YIL075C	RPN2-D	160
YLR223C	IFH1-D	161
YPR104C	FHL1-D	161
YNL142W	MEP2	162
YPR138C	MEP3	162
YGR121C	MEP1	162
YOR273C	TPO4	163
YPR156C	TPO3	163
YGR138C	TPO2	163
YJL047C	RTT101	164
YPR164W	MMS1	164
YKR084C	HBS1	165
YLR398C	SKI2	165
YNL001W	DOM34	165
YOR076C	SKI7	165
YPR189W	SKI3	165
YGL213C	SKI8	165
YLL052C	AQY2	166
YPR192W	AQY1	166
YPR199C	ARR1	167
YPR200C	ARR2	167
YOL067C	RTG1	168
YBL103C	RTG3	168
YJL084C	ALY2	169
YOR018W	ROD1	169
YOR322C	LDB19	169
YPR030W	CSR2	169
YBL101C	ECM21	169
YKL022C	CDC16-D	170
YLR102C	APC9	170
YLR127C	APC2-D	170
YNL172W	APC1-D	170
YOR249C	APC5-D	170
YBL084C	CDC27-D	170
YDR118W	APC4-D	170
YDR260C	SWM1	170
YFR036W	CDC26	170
YGR225W	AMA1	170
YIR025W	MND2	170
YOR064C	YNG1	171
YBL052C	SAS3	171
YJR103W	URA8	172
YBL039C	URA7	172
YKL045W	PRI2-D	173
YBL035C	POL12-D	173
YIR008C	PRI1-D	173
YJL025W	RRN7-D	174
YKL125W	RRN3-D	174
YMR270C	RRN9-D	174
YBL014C	RRN6-D	174
YPR026W	ATH1	175
YBR001C	NTH2	175
YDR001C	NTH1	175
YMR101C	SRT1	176
YBR002C	RER2-D	176
YJL186W	MNN5	177
YKL201C	MNN4	177
YOR099W	KTR1	177
YPL053C	KTR6	177
YBR015C	MNN2	177
YBR205W	KTR3	177
YDR483W	KRE2	177
YER001W	MNN1	177
YBR018C	GAL7	178
YBR019C	GAL10	178
YBR020W	GAL1	178
YNL192W	CHS1	179
YBR023C	CHS3	179
YBR038W	CHS2-D	179
YNL279W	PRM1	180
YBR040W	FIG1	180
YJR007W	SUI2-D	181
YKR026C	GCN3	181
YLR192C	HCR1	181
YLR291C	GCD7-D	181
YMR309C	NIP1-D	181
YNL244C	SUI1-D	181
YOR260W	GCD1-D	181
YOR361C	PRT1-D	181
YPL237W	SUI3-D	181
YPR041W	TIF5-D	181
YBR079C	RPG1-D	181
YDR211W	GCD6-D	181
YER025W	GCD11-D	181
YGR083C	GCD2-D	181
YPR052C	NHP6A	182
YBR089C-A	NHP6B	182
YJL104W	PAM16-D	183
YJL054W	TIM54-D	183
YKR065C	PAM17	183
YLR008C	PAM18-D	183
YMR060C	SAM37	183
YMR203W	TOM40-D	183
YNL121C	TOM70	183
YNL070W	TOM7	183
YNL026W	SAM50-D	183
YNR017W	TIM23-D	183
YOR045W	TOM6	183
YOR232W	MGE1-D	183
YOR297C	TIM18	183
YBR091C	TIM12	183
YGR033C	TIM21	183
YGR181W	TIM13	183
YHR083W	SAM35-D	183
YIL022W	TIM44-D	183
YJR035W	RAD26	184
YJR052W	RAD7	184
YBR114W	RAD16	184
YAL029C	MYO4	185
YKL185W	ASH1	185
YKL130C	SHE2	185
YBR130C	SHE3	185
YLR288C	MEC3	186
YOR368W	RAD17	186
YPL194W	DDC1	186
YPL153C	RAD53-D	186
YBL088C	TEL1	186
YBR136W	MEC1-D	186
YDR217C	RAD9	186
YDR499W	LCD1-D	186
YER173W	RAD24	186
YOL081W	IRA2	187
YBR140C	IRA1-D	187
YPL209C	IPL1-D	188
YBR156C	SLI15	188
YPL095C	EEB1	189
YBR177C	EHT1	189
YJL112W	MDV1	190
YKR036C	CAF4	190
YLL001W	DNM1	190
YOR211C	MGM1	190
YBR179C	FZO1	190
YIL065C	FIS1	190
YPL087W	YDC1	191
YBR183W	YPC1	191
YLR034C	SMF3	192
YBR207W	FTH1	192
YFL041W	FET5	192
YKR069W	MET1	193
YBR213W	MET8	193
YLR135W	SLX4	194
YBR228W	SLX1	194
YHR154W	RTT107	194
YLR058C	SHM2	195
YBR263W	SHM1	195
YLR453C	RIF2	196
YBR275C	RIF1	196
YNL262W	POL2-D	197
YBR278W	DPB3	197
YDR121W	DPB4	197
YKL170W	MRPL38	198
YKR006C	MRPL13	198
YNL137C	NAM9-D	198
YNL005C	MRP7	198
YOR158W	PET123	198
YPL173W	MRPL40	198
YBR282W	MRPL27	198
YCR003W	MRPL32	198
YDR405W	MRP20	198
YGR076C	MRPL25	198
YJL024C	APS3	199
YKL135C	APL2	199
YPL259C	APM1	199
YPL195W	APL5	199
YPR029C	APL4	199
YBR288C	APM3	199
YGR261C	APL6	199
YLR092W	SUL2	200
YBR294W	SUL1	200
YKL101W	HSL1	201
YCL024W	KCC4	201
YDR507C	GIN4	201
YJR092W	BUD4	202
YPR122W	AXL1	202
YCL014W	BUD3	202
YIL140W	AXL2	202
YKL085W	MDH1	203
YNR001C	CIT1	203
YOL126C	MDH2	203
YCR005C	CIT2	203
YPR051W	MAK3	204
YCR020C-A	MAK31	204
YEL053C	MAK10	204
YKR029C	SET3	205
YPL116W	HOS3	205
YPR068C	HOS1	205
YBR103W	SIF2	205
YCR033W	SNT1	205
YGL194C	HOS2	205
YJL196C	ELO1	206
YLR372W	ELO3	206
YCR034W	ELO2	206
YNL288W	CAF40	207
YCR093W	CDC39-D	207
YDL165W	CDC36-D	207
YGR134W	CAF130	207
YIL038C	NOT3	207
YMR318C	ADH6	208
YCR105W	ADH7	208
YOR070C	GYP1	209
YDL234C	GYP7	209
YLR314C	CDC3-D	210
YDL225W	SHS1	210
YHR107C	CDC12-D	210
YLR175W	CBF5-D	211
YDL208W	NHP2-D	211
YJL061W	NUP82-D	212
YJL041W	NSP1-D	212
YJL039C	NUP192-D	212
YJR042W	NUP85-D	212
YKL068W	NUP100	212
YLR018C	POM34	212
YLR335W	NUP2	212
YML103C	NUP188	212
YMR129W	POM152	212
YMR153W	NUP53	212
YOR046C	DBP5-D	212
YOR098C	NUP1-D	212
YBL079W	NUP170	212
YDL207W	GLE1-D	212
YDL088C	ASM4	212
YDR192C	NUP42	212
YFR002W	NIC96-D	212
YGL172W	NUP49-D	212
YGL092W	NUP145-D	212
YGR119C	NUP57-D	212
YJL133W	MRS3	213
YJR095W	SFC1	213
YKL120W	OAC1	213
YKR052C	MRS4	213
YLR348C	DIC1	213
YMR241W	YHM2	213
YNL003C	PET8	213
YPL134C	ODC1	213
YPR021C	AGC1	213
YBR192W	RIM2-D	213
YDL198C	GGC1	213
YIL006W	YIA6	213
YJL050W	MTR4-D	214
YNL299W	TRF5	214
YNL232W	CSL4-D	214
YOL115W	PAP2-D	214
YOL021C	DIS3-D	214
YOR001W	RRP6	214
YCR035C	RRP43-D	214
YDL175C	AIR2	214
YDL111C	RRP42-D	214
YGR095C	RRP46-D	214
YGR158C	MTR3-D	214
YGR195W	SKI6-D	214
YHR069C	RRP4-D	214
YIL079C	AIR1	214
YDL210W	UGA4	215
YDL170W	UGA3	215
YJL111W	CCT7-D	216
YDL143W	CCT4-D	216
YDR212W	TCP1-D	216
YIL142W	CCT2-D	216
YCL004W	PGS1-D	217
YDL142C	CRD1	217
YDL194W	SNF3	218
YDL138W	RGT2	218
YDL192W	ARF1	219
YDL137W	ARF2	219
YDL188C	PPH22	220
YDL134C	PPH21	220
YOL133W	HRT1-D	221
YDL132W	CDC53-D	221
YDR054C	CDC34-D	221
YDR328C	SKP1-D	221
YDL182W	LYS20	222
YDL131W	LYS21	222
YOL039W	RPP2A	223
YDL130W	RPP1B	223
YNL289W	PCL1	224
YDL127W	PCL2	224
YJR099W	YUH1	225
YDL122W	UBP1	225
YNL152W	INN1-D	226
YDL117W	CYK3	226
YKR099W	BAS1	227
YDL106C	PHO2	227
YFR034C	PHO4	227
YPR088C	SRP54-D	228
YDL092W	SRP14-D	228
YLR174W	IDP2	229
YDL066W	IDP1	229
YKR067W	GPT2	230
YOR175C	ALE1	230
YBL011W	SCT1	230
YDL052C	SLC1	230
YIL124W	AYR1	230
YNR035C	ARC35-D	231
YDL029W	ARP2-D	231
YOL059W	GPD2	232
YDL022W	GPD1	232
YBR014C	GRX7	233
YDL010W	GRX6	233
YJL109C	UTP10-D	234
YJL069C	UTP18-D	234
YJL033W	HCA4-D	234
YJR002W	MPP10-D	234
YKL078W	DHR2-D	234
YLL011W	SOF1-D	234
YLR129W	DIP2-D	234
YLR222C	UTP13-D	234
YLR409C	UTP21-D	234
YML093W	UTP14-D	234
YMR093W	UTP15-D	234
YMR128W	ECM16-D	234
YNL132W	KRE33-D	234
YNL075W	IMP4-D	234
YOL010W	RCL1-D	234
YPL217C	BMS1-D	234
YPL126W	NAN1-D	234
YPR137W	RRP9-D	234
YPR144C	NOC4-D	234
YBL004W	UTP20-D	234
YCL059C	KRR1-D	234
YCR057C	PWP2-D	234
YDL148C	NOP14-D	234
YDR021W	FAL1-D	234
YDR299W	BFR2-D	234
YDR324C	UTP4-D	234
YDR398W	UTP5-D	234
YDR449C	UTP6-D	234
YER082C	UTP7-D	234
YGL171W	ROK1-D	234
YGR090W	UTP22-D	234
YGR128C	UTP8-D	234
YHR065C	RRP3-D	234
YHR148W	IMP3-D	234
YHR196W	UTP9-D	234
YKR020W	VPS51	235
YDR027C	VPS54	235
YDR484W	VPS52	235
YNL073W	MSK1	236
YDR037W	KRS1-D	236
YBR066C	NRG2	237
YDR043C	NRG1	237
YOL020W	TAT2	238
YBR068C	BAP2	238
YBR069C	TAT1	238
YDR046C	BAP3	238
YBR082C	UBC4	239
YDR059C	UBC5	239
YDR177W	UBC1-D	239
YKR008W	RSC4-D	240
YLR033W	RSC58-D	240
YLR321C	SFH1-D	240
YML127W	RSC9-D	240
YMR033W	ARP9-D	240
YPL016W	SWI1-D	240
YCR052W	RSC6-D	240
YDR073W	SNF11	240
YDR303C	RSC3-D	240
YFL049W	SWP82	240
YGR275W	RTT102	240
YHL025W	SNF6	240
YIL126W	STH1-D	240
YDR004W	RAD57	241
YDR076W	RAD55	241
YER095W	RAD51	241
YGL163C	RAD54	241
YLR376C	PSY3	242
YDR078C	SHU2	242
YHL006C	SHU1	242
YIL132C	CSM2	242
YLR010C	TEN1-D	243
YDR082W	STN1-D	243
YLR032W	RAD5	244
YDR092W	UBC13	244
YGL087C	MMS2	244
YOL108C	INO4	245
YDR123C	INO2	245
YHL020C	OPI1	245
YLR246W	ERF2	246
YDR126W	SWF1	246
YLR120C	YPS1	247
YDR144C	MKC7	247
YOR213C	SAS5	248
YDR181C	SAS4	248
YPL215W	CBP3	249
YBR120C	CBP6	249
YDL069C	CBS1	249
YDR197W	CBS2	249
YLR228C	ECM22	250
YDR213W	UPC2	250
YKL117W	SBA1	251
YNL281W	HCH1	251
YDR214W	AHA1	251
YJR093C	FIP1-D	252
YKR002W	PAP1-D	252
YLR115W	CFT2-D	252
YLR277C	YSH1-D	252
YNL317W	PFS2-D	252
YOR250C	CLP1-D	252
YPR107C	YTH1-D	252
YDR228C	PCF11-D	252
YDR301W	CFT1-D	252
YDR079W	PET100	253
YDR231C	COX20	253
YGR062C	COX18	253
YOR165W	SEY1	254
YPR028W	YOP1	254
YDL204W	RTN2	254
YDR233C	RTN1	254
YNL287W	SEC21-D	255
YDL145C	COP1-D	255
YDR238C	SEC26-D	255
YGL137W	SEC27-D	255
YPL037C	EGD1	256
YDR252W	BTT1	256
YHR193C	EGD2	256
YPL038W	MET31	257
YDR253C	MET32	257
YIR017C	MET28	257
YOR028C	CIN5	258
YDR259C	YAP6	258
YIR018W	YAP5	258
YNL259C	ATX1	259
YDR270W	CCC2	259
YKL038W	RGT1	260
YOR047C	STD1	260
YDR277C	MTH1	260
YLR263W	RED1	261
YLR394W	CST9	261
YOR351C	MEK1	261
YDR285W	ZIP1	261
YGL251C	HFM1	261
YGL249W	ZIP2	261
YIL073C	SPO22	261
YIL072W	HOP1	261
YPR179C	HDA3	262
YDR295C	HDA2	262
YJL134W	LCB3	263
YKR053C	YSR3	263
YLR260W	LCB5	263
YMR272C	SCS7	263
YMR296C	LCB1-D	263
YOR171C	LCB4	263
YPL057C	SUR1	263
YBR036C	CSG2	263
YBR161W	CSH1	263
YBR265W	TSC10-D	263
YDR062W	LCB2-D	263
YDR072C	IPT1	263
YDR294C	DPL1	263
YDR297W	SUR2	263
YLR043C	TRX1	264
YDR353W	TRR1-D	264
YGR209C	TRX2	264
YOR120W	GCY1	265
YDR368W	YPR1	265
YPL252C	YAH1-D	266
YDR376W	ARH1-D	266
YKL186C	MTR2-D	267
YPL169C	MEX67-D	267
YDL084W	SUB2-D	267
YDR381W	YRA1-D	267
YNR002C	ATO2	268
YDR384C	ATO3	268
YOR133W	EFT1	269
YDR385W	EFT2	269
YBR098W	MMS4	270
YDR386W	MUS81	270
YER041W	YEN1	270
YCR009C	RVS161	271
YDR388W	RVS167	271
YLR347C	KAP95-D	272
YMR308C	PSE1-D	272
YNL189W	SRP1-D	272
YPL125W	KAP120	272
YDR395W	SXM1	272
YER110C	KAP123	272
YGL241W	KAP114	272
YOR346W	REV1	273
YPL167C	REV3	273
YDR419W	RAD30	273
YIL139C	REV7	273
YMR299C	DYN3	274
YDR424C	DYN2	274
YDR488C	PAC11	274
YML016C	PPZ1	275
YDR436W	PPZ2	275
YCR086W	CSM1	276
YDR439W	LRS4	276
YER106W	MAM1	276
YJL191W	RPS14B	277
YJL136C	RPS21B	277
YJR145C	RPS4A	277
YKL156W	RPS27A	277
YKR057W	RPS21A	277
YLR264W	RPS28B	277
YLR287C-A	RPS30A	277
YLR367W	RPS22B	277
YLR388W	RPS29A	277
YLR441C	RPS1A	277
YML026C	RPS18B	277
YMR230W	RPS10B	277
YNL096C	RPS7B	277
YOL121C	RPS19A	277
YOL040C	RPS15-D	277
YOR167C	RPS28A	277
YOR182C	RPS30B	277
YPL090C	RPS6A	277
YPL081W	RPS9A	277
YPR132W	RPS23B	277
YBR048W	RPS11B	277
YBR181C	RPS6B	277
YCR031C	RPS14A	277
YDL061C	RPS29B	277
YDR447C	RPS17B	277
YER131W	RPS26B	277
YGR027C	RPS25A	277
YGR118W	RPS23A	277
YGR214W	RPS0A	277
YHL015W	RPS20	277
YHR203C	RPS4B	277
YML027W	YOX1	278
YDR451C	YHP1	278
YLR138W	NHA1	279
YDR456W	NHX1	279
YOL018C	TLG2	280
YDR468C	TLG1-D	280
YJR102C	VPS25	281
YKL041W	VPS24	281
YKL002W	DID4	281
YKR035W-A	DID2	281
YLR025W	SNF7	281
YLR119W	SRN2	281
YLR181C	VTA1	281
YLR417W	VPS36	281
YMR077C	VPS20	281
YNR006W	VPS27	281
YPL084W	BRO1	281
YPL002C	SNF8	281
YPR173C	VPS4	281
YCL008C	STP22	281
YDR486C	VPS60	281
YGR206W	MVB12	281
YHL002W	HSE1	281
YKL126W	YPK1	282
YMR104C	YPK2	282
YOL100W	PKH2	282
YDR490C	PKH1	282
YAL002W	VPS8	283
YKL196C	YKT6-D	283
YKR014C	YPT52	283
YLR093C	NYV1	283
YML001W	YPT7	283
YMR197C	VTI1-D	283
YNL093W	YPT53	283
YOR089C	VPS21	283
YOR106W	VAM3	283
YDR080W	VPS41	283
YDR495C	VPS3	283
YGL212W	VAM7	283
YOL103W	ITR2	284
YDR497C	ITR1	284
YJL177W	RPL17B	285
YJR094W-A	RPL43B	285
YKL180W	RPL17A-D	285
YKL006W	RPL14A	285
YLL045C	RPL8B	285
YLR061W	RPL22A	285
YLR185W	RPL37A	285
YLR325C	RPL38	285
YLR344W	RPL26A	285
YLR406C	RPL31B	285
YMR121C	RPL15B	285
YMR194W	RPL36A	285
YNL301C	RPL18B	285
YNL067W	RPL9B	285
YOL120C	RPL18A-D	285
YOR234C	RPL33B	285
YPL220W	RPL1A	285
YPL198W	RPL7B	285
YPL143W	RPL33A-D	285
YPL079W	RPL21B	285
YBL087C	RPL23A	285
YBR031W	RPL4A	285
YDL184C	RPL41A	285
YDL133C-A	RPL41B	285
YDL082W	RPL13A	285
YDR500C	RPL37B	285
YER056C-A	RPL34A	285
YFL034C-A	RPL22B	285
YFR031C-A	RPL2A	285
YFR032C-A	RPL29	285
YGL147C	RPL9A	285
YGL031C	RPL24A	285
YGR034W	RPL26B	285
YGR148C	RPL24B	285
YHL033C	RPL8A	285
YLR180W	SAM1	286
YDR502C	SAM2	286
YDR284C	DPP1	287
YDR503C	LPP1	287
YOR156C	NFI1	288
YPL020C	ULP1-D	288
YDL064W	UBC9-D	288
YDR409W	SIZ1	288
YDR510W	SMT3-D	288
YCL035C	GRX1	289
YDR513W	GRX2	289
YOL158C	ENB1	290
YOR382W	FIT2	290
YOR383C	FIT3	290
YDR534C	FIT1	290
YEL065W	SIT1	290
YHL047C	ARN2	290
YHL040C	ARN1	290
YBL063W	KIP1	291
YEL061C	CIN8	291
YPL001W	HAT1	292
YEL056W	HAT2	292
YJR051W	OSM1	293
YEL047C	FRD1	293
YMR276W	DSK2	294
YEL037C	RAD23	294
YBR067C	TIP1	295
YER011W	TIR1	295
YKR022C	NTR2-D	296
YKR086W	PRP16-D	296
YLR424W	SPP382-D	296
YNR011C	PRP2-D	296
YER013W	PRP22-D	296
YGL120C	PRP43-D	296
YLR045C	STU2-D	297
YPL269W	KAR9	297
YPL155C	KIP2	297
YCL029C	BIK1	297
YER016W	BIM1	297
YDL035C	GPR1	298
YER020W	GPA2	298
YDR422C	SIP1	299
YER027C	GAL83	299
YGL208W	SIP2	299
YGL115W	SNF4	299
YCL033C	MXR2	300
YER042W	MXR1	300
YJR077C	MIR1	301
YER053C	PIC2	301
YNL117W	MLS1	302
YER065C	ICL1	302
YOR208W	PTP2	303
YER075C	PTP3	303
YBL054W	TOD6	304
YER088C	DOT6	304
YBL056W	PTC3	305
YER089C	PTC2	305
YDL056W	MBP1	306
YER111C	SWI4	306
YBL085W	BOI1	307
YER114C	BOI2	307
YDL226C	GCS1	308
YER122C	GLO3	308
YKL048C	ELM1	309
YER129W	SAK1	309
YGL179C	TOS3	309
YNR051C	BRE5	310
YER151C	UBP3	310
YDR397C	NCB2-D	311
YER159C	BUR6-D	311
YMR201C	RAD14	312
YER162C	RAD4	312
YKL058W	TOA2-D	313
YKL028W	TFA1-D	313
YKR062W	TFA2-D	313
YLR005W	SSL1-D	313
YOR194C	TOA1-D	313
YPL122C	TFB2-D	313
YPR025C	CCL1-D	313
YPR056W	TFB4-D	313
YDR311W	TFB1-D	313
YDR460W	TFB3-D	313
YER171W	RAD3-D	313
YGR005C	TFG2-D	313
YGR186W	TFG1-D	313
YIL143C	SSL2-D	313
YDR098C	GRX3	314
YER174C	GRX4	314
YDR099W	BMH2	315
YER177W	BMH1	315
YML070W	DAK1	316
YFL053W	DAK2	316
YMR228W	MTF1	317
YFL036W	RPO41	317
YCR017C	CWH43	318
YCR044C	PER1	318
YFL025C	BST1	318
YGL084C	GUP1	318
YDL154W	MSH5	319
YFL003C	MSH4	319
YOL016C	CMK2	320
YFR014C	CMK1	320
YLR258W	GSY2	321
YFR015C	GSY1	321
YJL074C	SMC3-D	322
YMR076C	PDS5-D	322
YDL003W	MCD1-D	322
YDR014W	RAD61	322
YDR180W	SCC2-D	322
YER147C	SCC4-D	322
YFL008W	SMC1-D	322
YFR027W	ECO1-D	322
YIL026C	IRR1-D	322
YJR137C	MET5	323
YFR030W	MET10	323
YCL040W	GLK1	324
YFR053C	HXK1	324
YGL253W	HXK2	324
YLR130C	ZRT2	325
YGL255W	ZRT1	325
YPL092W	SSU1	326
YGL254W	FZF1	326
YOR360C	PDE2	327
YGL248W	PDE1	327
YBR105C	VID24	328
YGL227W	VID30	328
YAL048C	GEM1	329
YAL010C	MDM10	329
YOL009C	MDM12	329
YGL219C	MDM34	329
YML069W	POB3-D	330
YGL207W	SPT16-D	330
YKR009C	FOX2	331
YGL205W	POX1	331
YIL160C	POT1	331
YLR248W	RCK2	332
YGL158W	RCK1	332
YKL019W	RAM2-D	333
YGL155W	CDC43-D	333
YDR127W	ARO1	334
YGL148W	ARO2	334
YPL228W	CET1-D	335
YGL130W	CEG1-D	335
YBR131W	CCZ1	336
YGL124C	MON1	336
YKR024C	DBP7	337
YKR081C	RPF2-D	337
YLL008W	DRS1-D	337
YLR002C	NOC3-D	337
YLR009W	RLP24-D	337
YNL002C	RLP7-D	337
YNR053C	NOG2-D	337
YOR206W	NOC2-D	337
YPL211W	NIP7-D	337
YPL093W	NOG1-D	337
YPR016C	TIF6-D	337
YBR142W	MAK5-D	337
YDL031W	DBP10-D	337
YDR060W	MAK21-D	337
YER006W	NUG1-D	337
YER126C	NSA2-D	337
YFL002C	SPB4-D	337
YGL111W	NSA1-D	337
YDR101C	ARX1	338
YGL099W	LSG1-D	338
YHR170W	NMD3-D	338
YNL258C	DSL1-D	339
YOR075W	UFE1-D	339
YDR498C	SEC20-D	339
YGL098W	USE1-D	339
YKL025C	PAN3	340
YGL094C	PAN2	340
YNL240C	NAR1-D	341
YGL091C	NBP35-D	341
YIL003W	CFD1-D	341
YLR265C	NEJ1	342
YOR005C	DNL4	342
YGL090W	LIF1	342
YPL187W	MF(ALPHA)1	343
YGL089C	MF(ALPHA)2	343
YKL042W	SPC42-D	344
YLR212C	TUB4-D	344
YNL126W	SPC98-D	344
YPL255W	BBP1-D	344
YPL124W	SPC29-D	344
YDR356W	SPC110-D	344
YGL075C	MPS2-D	344
YHR172W	SPC97-D	344
YPL202C	AFT2	345
YGL071W	AFT1	345
YBR110W	ALG1-D	346
YGL065C	ALG2-D	346
YBR218C	PYC2	347
YGL062W	PYC1	347
YOL139C	CDC33-D	348
YGL049C	TIF4632	348
YDL205C	HEM3-D	349
YGL040C	HEM2-D	349
YBR229C	ROT2	350
YGL027C	CWH41	350
YLR369W	SSQ1	351
YGL018C	JAC1-D	351
YJR091C	JSN1	352
YLL013C	PUF3	352
YPR042C	PUF2	352
YGL014W	PUF4	352
YDL128W	VCX1	353
YGL006W	PMC1	353
YLR100W	ERG27-D	354
YGL001C	ERG26-D	354
YDL130W-A	STF1	355
YGR008C	STF2	355
YAL030W	SNC1	356
YMR183C	SSO2	356
YOR327C	SNC2	356
YPL232W	SSO1	356
YGR009C	SEC9-D	356
YJL128C	PBS2	357
YLR006C	SSK1	357
YLR113W	HOG1	357
YNR031C	SSK2	357
YCR073C	SSK22	357
YDL235C	YPD1-D	357
YDR420W	HKR1	357
YER118C	SHO1	357
YGR014W	MSB2	357
YIL147C	SLN1-D	357
YBR006W	UGA2	358
YGR019W	UGA1	358
YLR342W	FKS1	359
YGR032W	GSC2	359
YLR350W	ORM2	360
YGR038W	ORM1	360
YLR353W	BUD8	361
YGR041W	BUD9	361
YDL126C	CDC48-D	362
YGR048W	UFD1-D	362
YDR218C	SPR28	363
YGR059W	SPR3	363
YML010W	SPT5-D	364
YGR063C	SPT4	364
YMR080C	NAM7	365
YGR072W	UPF3	365
YHR077C	NMD2	365
YDR256C	CTA1	366
YGR088W	CTT1	366
YPR111W	DBF20	367
YGR092W	DBF2	367
YIL106W	MOB1-D	367
YDR113C	PDS1-D	368
YGR098C	ESP1-D	368
YLR079W	SIC1	369
YLR210W	CLB4	369
YPR119W	CLB2	369
YPR120C	CLB5	369
YGR108W	CLB1	369
YGR109C	CLB6	369
YPR140W	TAZ1	370
YGR110W	CLD1	370
YLR067C	PET309	371
YLR203C	MSS51	371
YML129C	COX14	371
YMR257C	PET111	371
YNR045W	PET494	371
YPL132W	COX11	371
YBR024W	SCO2	371
YBR037C	SCO1	371
YER141W	COX15	371
YER153C	PET122	371
YGR112W	SHY1	371
YGR222W	PET54	371
YIL157C	COA1	371
YAL034W-A	MTW1-D	372
YJR112W	NNF1-D	372
YKL089W	MIF2-D	372
YKL052C	ASK1-D	372
YKL049C	CSE4-D	372
YKR037C	SPC34-D	372
YLR315W	NKP2	372
YLR381W	CTF3	372
YMR117C	SPC24-D	372
YOL069W	NUF2-D	372
YPL233W	NSL1-D	372
YPL018W	CTF19	372
YPR046W	MCM16	372
YBR107C	IML3	372
YDR254W	CHL4	372
YDR318W	MCM21	372
YER018C	SPC25-D	372
YFR046C	CNN1	372
YGL093W	SPC105-D	372
YGL061C	DUO1-D	372
YGR113W	DAM1-D	372
YGR179C	OKP1-D	372
YIL144W	NDC80-D	372
YIR010W	DSN1-D	372
YKL092C	BUD2	373
YGR152C	RSR1	373
YJR073C	OPI3	374
YGR157W	CHO2	374
YNL169C	PSD1	375
YGR170W	PSD2	375
YNL263C	YIF1-D	376
YGR172C	YIP1-D	376
YOR377W	ATF1	377
YGR177C	ATF2	377
YEL040W	UTR2	378
YGR189C	CRH1	378
YNL071W	LAT1	379
YBR221C	PDB1	379
YER178W	PDA1	379
YGR193C	PDX1	379
YLR070C	XYL2	380
YGR194C	XKS1	380
YLR133W	CKI1	381
YNL130C	CPT1	381
YGR202C	PCT1	381
YHR123W	EPT1	381
YOR184W	SER1	382
YGR208W	SER2	382
YPL175W	SPT14-D	383
YGR216C	GPI1-D	383
YNL291C	MID1	384
YGR217W	CCH1	384
YAL055W	PEX22	385
YJL210W	PEX2	385
YKL197C	PEX1	385
YLR191W	PEX13	385
YLR324W	PEX30	385
YMR026C	PEX12	385
YMR163C	INP2	385
YMR204C	INP1	385
YNL329C	PEX6	385
YNL214W	PEX17	385
YOL147C	PEX11	385
YOL044W	PEX15	385
YOR193W	PEX27	385
YPL112C	PEX25	385
YDL065C	PEX19	385
YDR142C	PEX7	385
YDR244W	PEX5	385
YDR265W	PEX10	385
YDR329C	PEX3	385
YGL153W	PEX14	385
YGR077C	PEX8	385
YGR133W	PEX4	385
YGR239C	PEX21	385
YHR160C	PEX18	385
YMR205C	PFK2	386
YGR240C	PFK1	386
YGL080W	MPC1	387
YGR243W	MPC3	387
YAL001C	TFC3-D	388
YJL148W	RPA34	388
YJL011C	RPC17-D	388
YNL113W	RPC19-D	388
YNL039W	BDP1-D	388
YNR003C	RPC34-D	388
YOL005C	RPB11-D	388
YOR110W	TFC7-D	388
YOR116C	RPO31-D	388
YOR151C	RPB2-D	388
YOR207C	RET1-D	388
YOR210W	RPB10-D	388
YOR224C	RPB8-D	388
YOR340C	RPA43-D	388
YOR341W	RPA190-D	388
YPL007C	TFC8-D	388
YPR010C	RPA135-D	388
YPR110C	RPC40-D	388
YPR190C	RPC82-D	388
YBR123C	TFC1-D	388
YBR154C	RPB5-D	388
YDL150W	RPC53-D	388
YDR156W	RPA14	388
YDR362C	TFC6-D	388
YGR047C	TFC4-D	388
YGR246C	BRF1-D	388
YHR143W-A	RPC10	388
YIL021W	RPB3-D	388
YMR305C	SCW10	389
YGR279C	SCW4	389
YOR011W	AUS1	390
YOR153W	PDR5	390
YOR328W	PDR10	390
YPL058C	PDR12	390
YBL005W	PDR3	390
YDR011W	SNQ2	390
YDR406W	PDR15	390
YGL013C	PDR1	390
YGR281W	YOR1	390
YIL013C	PDR11	390
YJL216C	IMA5	391
YGR287C	IMA1	391
YBR297W	MAL33	392
YGR288W	MAL13	392
YBR298C	MAL31	393
YBR299W	MAL32	393
YGR289C	MAL11	393
YGR292W	MAL12	393
YLL048C	YBT1	394
YLL015W	BPT1	394
YDR135C	YCF1	394
YHL035C	VMR1	394
YEL062W	NPR2	395
YHL023C	NPR3	395
YKL008C	LAC1	396
YHL003C	LAG1	396
YAL009W	SPO7	397
YHR004C	NEM1	397
YDR463W	STP1	398
YHR006W	STP2	398
YJR104C	SOD1	399
YHR008C	SOD2	399
YLR163C	MAS1-D	400
YHR024C	MAS2-D	400
YLR142W	PUT1	401
YHR037W	PUT2	401
YDR309C	GIC2	402
YHR061C	GIC1	402
YFL031W	HAC1	403
YHR079C	IRE1	403
YDR358W	GGA1	404
YHR108W	GGA2	404
YJL020C	BBC1	405
YKL129C	MYO3	405
YLR206W	ENT2	405
YLR337C	VRP1	405
YMR109W	MYO5	405
YBL047C	EDE1	405
YBL007C	SLA1	405
YCR030C	SYP1	405
YCR088W	ABP1	405
YDL161W	ENT1	405
YGR241C	YAP1802	405
YHR114W	BZZ1	405
YHR161C	YAP1801	405
YIR006C	PAN1-D	405
YNL116W	DMA2	406
YHR115C	DMA1	406
YJR034W	PET191	407
YLL018C-A	COX19	407
YHR116W	COX23	407
YMR294W	JNM1	408
YOR269W	PAC1	408
YPL174C	NIP100	408
YHR129C	ARP1	408
YNL154C	YCK2	409
YHR135C	YCK1	409
YDR380W	ARO10	410
YGL202W	ARO8	410
YHR137W	ARO9	410
YNL327W	EGT2	411
YNR067C	DSE4	411
YGL028C	SCW11	411
YHR143W	DSE2	411
YOR195W	SLK19	412
YHR152W	SPO12	412
YGR248W	SOL4	413
YHR163W	SOL3	413
YML062C	MFT1	414
YNL253W	TEX1	414
YHR167W	THP2	414
YPL171C	OYE3	415
YHR179W	OYE2	415
YGR256W	GND2	416
YHR183W	GND1	416
YJL058C	BIT61	417
YJR066W	TOR1	417
YKL203C	TOR2-D	417
YMR068W	AVO2	417
YNL047C	SLM2	417
YNL006W	LST8-D	417
YOL078W	AVO1-D	417
YPL180W	TCO89	417
YER093C	TSC11-D	417
YHR186C	KOG1-D	417
YIL105C	SLM1	417
YJL214W	HXT8	418
YMR011W	HXT2	418
YNL318C	HXT14	418
YDR345C	HXT3	418
YFL011W	HXT10	418
YHR092C	HXT4	418
YHR094C	HXT1	418
YHR096C	HXT5	418
YIL170W	HXT12	418
YNL271C	BNI1	419
YIL159W	BNR1	419
YHL032C	GUT1	420
YIL155C	GUT2	420
YPL152W	RRD2	421
YIL153W	RRD1	421
YKR095W	MLP1	422
YIL149C	MLP2	422
YKR094C	RPL40B	423
YIL148W	RPL40A	423
YNL079C	TPM1	424
YIL138C	TPM2	424
YOR142W	LSC1	425
YDR148C	KGD2	425
YGR244C	LSC2	425
YIL125W	KGD1	425
YLR208W	SEC13-D	426
YNR026C	SEC12-D	426
YPL085W	SEC16-D	426
YPR181C	SEC23-D	426
YIL109C	SEC24-D	426
YOL136C	PFK27	427
YIL107C	PFK26	427
YNL020C	ARK1	428
YIL095W	PRK1	428
YAL011W	SWC3	429
YJL081C	ARP4-D	429
YJR082C	EAF6	429
YLR052W	IES3	429
YLR085C	ARP6	429
YLR385C	SWC7	429
YML041C	VPS71	429
YMR075W	RCO1	429
YMR263W	SAP30	429
YNL215W	IES2	429
YNL136W	EAF7	429
YNL097C	PHO23	429
YOL012C	HTZ1	429
YOR141C	ARP8	429
YOR189W	IES4	429
YOR244W	ESA1-D	429
YPL235W	RVB2-D	429
YPL181W	CTI6	429
YPL139C	UME1	429
YPR023C	EAF3	429
YBR095C	RXT2	429
YBR231C	SWC5	429
YDL076C	RXT3	429
YDL002C	NHP10	429
YDR190C	RVB1-D	429
YDR334W	SWR1	429
YER092W	IES5	429
YFL024C	EPL1-D	429
YFL013C	IES1	429
YGL150C	INO80-D	429
YGR002C	SWC4-D	429
YIL084C	SDS3	429
YJL026W	RNR2-D	430
YIL066C	RNR3	430
YER062C	GPP2	431
YIL053W	GPP1	431
YAL026C	DRS2	432
YMR162C	DNF3	432
YNL323W	LEM3	432
YCR094W	CDC50	432
YDR093W	DNF2	432
YER166W	DNF1	432
YIL048W	NEO1-D	432
YKL007W	CAP1	433
YIL034C	CAP2	433
YLR026C	SED5-D	434
YLR268W	SEC22	434
YIL004C	BET1-D	434
YAL032C	PRP45-D	435
YJL203W	PRP21-D	435
YJL124C	LSM1	435
YJR022W	LSM8-D	435
YJR050W	ISY1	435
YKL173W	SNU114-D	435
YKL095W	YJU2-D	435
YKL074C	MUD2	435
YKL012W	PRP40-D	435
YLL036C	PRP19-D	435
YLR016C	PML1	435
YLR116W	MSL5-D	435
YLR117C	CLF1-D	435
YLR275W	SMD2-D	435
YLR298C	YHC1-D	435
YLR438C-A	LSM3-D	435
YMR240C	CUS1-D	435
YMR288W	HSH155-D	435
YOR308C	SNU66	435
YOR319W	HSH49-D	435
YPL151C	PRP46-D	435
YPR082C	DIB1-D	435
YPR178W	PRP4-D	435
YBR055C	PRP6-D	435
YBR065C	ECM2	435
YBR119W	MUD1	435
YBR152W	SPP381-D	435
YBR188C	NTC20	435
YDL209C	CWC2-D	435
YDL098C	SNU23-D	435
YDL043C	PRP11-D	435
YDL030W	PRP9-D	435
YDR235W	PRP42-D	435
YDR240C	SNU56-D	435
YDR243C	PRP28-D	435
YDR378C	LSM6	435
YDR473C	PRP3-D	435
YDR482C	CWC21	435
YEL026W	SNU13-D	435
YER112W	LSM4-D	435
YER146W	LSM5-D	435
YER172C	BRR2-D	435
YFL017W-A	SMX2-D	435
YGR013W	SNU71-D	435
YGR074W	SMD1-D	435
YGR075C	PRP38-D	435
YGR129W	SYF2	435
YHR086W	NAM8	435
YHR156C	LIN1	435
YIL061C	SNP1-D	435
YIR005W	IST3	435
YIR027C	DAL1	436
YIR028W	DAL4	436
YKL020C	SPT23	437
YIR033W	MGA2	437
YBR244W	GPX2	438
YIR037W	HYR1	438
YLL060C	GTT2	439
YIR038C	GTT1	439
