## Supplementary tables 1 to 10 for "Investigation of RNA metabolism through large-scale genetic interaction profiling in yeast": Supplementary_table_7.xlsx

### Sheet: description
Annotation of gene clusters obtained from co-citation analysis
Column	Description
Systematic names	Systematic names for the genes that belong to a given group
Gene names	Gene names and mutant type ("-D" indicates DAmP allelle)
ClusterID	A unique arbitrary gene group identifier
GO_BP_ID	Top enriched biological process GO identifier
GO_BP_description	Top enriched biological process GO description
GO_CC_ID	Top enriched cellular component GO identifier
GO_CC_description	Top enriched cellular component GO description

### Sheet: clusters
Systematic names	Gene names	ClusterID	GO_BP_ID	GO_BP_description	GO_CC_ID	GO_CC_description
YAL056W, YOR371C	GPB2, GPB1	135	GO:0009757	hexose mediated signaling	NA	NA
YAL055W, YJL210W, YKL197C, YLR191W, YLR324W, YMR026C, YMR163C, YMR204C, YNL329C, YNL214W, YOL147C, YOL044W, YOR193W, YPL112C, YDL065C, YDR142C, YDR244W, YDR265W, YDR329C, YGL153W, YGR077C, YGR133W, YGR239C, YHR160C	PEX22, PEX2, PEX1, PEX13, PEX30, PEX12, INP2, INP1, PEX6, PEX17, PEX11, PEX15, PEX27, PEX25, PEX19, PEX7, PEX5, PEX10, PEX3, PEX14, PEX8, PEX4, PEX21, PEX18	385	GO:0007031	peroxisome organization	GO:0005777	peroxisome
YAL034W-A, YJR112W, YKL089W, YKL052C, YKL049C, YKR037C, YLR315W, YLR381W, YMR117C, YOL069W, YPL233W, YPL018W, YPR046W, YBR107C, YDR254W, YDR318W, YER018C, YFR046C, YGL093W, YGL061C, YGR113W, YGR179C, YIL144W, YIR010W	MTW1-D, NNF1-D, MIF2-D, ASK1-D, CSE4-D, SPC34-D, NKP2, CTF3, SPC24-D, NUF2-D, NSL1-D, CTF19, MCM16, IML3, CHL4, MCM21, SPC25-D, CNN1, SPC105-D, DUO1-D, DAM1-D, OKP1-D, NDC80-D, DSN1-D	372	GO:0007059	chromosome segregation	GO:0000779	condensed chromosome, centromeric region
YAL032C, YJL203W, YJL124C, YJR022W, YJR050W, YKL173W, YKL095W, YKL074C, YKL012W, YLL036C, YLR016C, YLR116W, YLR117C, YLR275W, YLR298C, YLR438C-A, YMR240C, YMR288W, YOR308C, YOR319W, YPL151C, YPR082C, YPR178W, YBR055C, YBR065C, YBR119W, YBR152W, YBR188C, YDL209C, YDL098C, YDL043C, YDL030W, YDR235W, YDR240C, YDR243C, YDR378C, YDR473C, YDR482C, YEL026W, YER112W, YER146W, YER172C, YFL017W-A, YGR013W,…	PRP45-D, PRP21-D, LSM1, LSM8-D, ISY1, SNU114-D, YJU2-D, MUD2, PRP40-D, PRP19-D, PML1, MSL5-D, CLF1-D, SMD2-D, YHC1-D, LSM3-D, CUS1-D, HSH155-D, SNU66, HSH49-D, PRP46-D, DIB1-D, PRP4-D, PRP6-D, ECM2, MUD1, SPP381-D, NTC20, CWC2-D, SNU23-D, PRP11-D, PRP9-D, PRP42-D, SNU56-D, PRP28-D, LSM6, PRP3-D, CWC21, SNU13-D, LSM4-D, LSM5-D, BRR2-D, SMX2-D, SNU71-D, SMD1-D, PRP38-D, SYF2, NAM8, LIN1, SNP1-D, IS…	435	GO:0000398	mRNA splicing, via spliceosome	GO:0120114	Sm-like protein family complex
YAL029C, YKL185W, YKL130C, YBR130C	MYO4, ASH1, SHE2, SHE3	185	GO:0007533	mating type switching	GO:0005933	cellular bud
YAL026C, YMR162C, YNL323W, YCR094W, YDR093W, YER166W, YIL048W	DRS2, DNF3, LEM3, CDC50, DNF2, DNF1, NEO1-D	432	GO:0045332	phospholipid translocation	GO:1990531	phospholipid-translocating ATPase complex
YAL024C, YJR053W, YMR055C, YOR233W	LTE1, BFA1, BUB2, KIN4	51	GO:0031578	mitotic spindle orientation checkpoint	GO:1990334	Bfa1-Bub2 complex
YAL011W, YJL081C, YJR082C, YLR052W, YLR085C, YLR385C, YML041C, YMR075W, YMR263W, YNL215W, YNL136W, YNL097C, YOL012C, YOR141C, YOR189W, YOR244W, YPL235W, YPL181W, YPL139C, YPR023C, YBR095C, YBR231C, YDL076C, YDL002C, YDR190C, YDR334W, YER092W, YFL024C, YFL013C, YGL150C, YGR002C, YIL084C	SWC3, ARP4-D, EAF6, IES3, ARP6, SWC7, VPS71, RCO1, SAP30, IES2, EAF7, PHO23, HTZ1, ARP8, IES4, ESA1-D, RVB2-D, CTI6, UME1, EAF3, RXT2, SWC5, RXT3, NHP10, RVB1-D, SWR1, IES5, EPL1-D, IES1, INO80-D, SWC4-D, SDS3	429	GO:0006325	chromatin organization	GO:0000790	nuclear chromatin
YAL009W, YHR004C	SPO7, NEM1	397	GO:1903740	positive regulation of phosphatidate phosphatase activity	GO:0071595	Nem1-Spo7 phosphatase complex
YAL002W, YKL196C, YKR014C, YLR093C, YML001W, YMR197C, YNL093W, YOR089C, YOR106W, YDR080W, YDR495C, YGL212W	VPS8, YKT6-D, YPT52, NYV1, YPT7, VTI1-D, YPT53, VPS21, VAM3, VPS41, VPS3, VAM7	283	GO:0007033	vacuole organization	GO:0005770	late endosome
YAL001C, YJL148W, YJL011C, YNL113W, YNL039W, YNR003C, YOL005C, YOR110W, YOR116C, YOR151C, YOR207C, YOR210W, YOR224C, YOR340C, YOR341W, YPL007C, YPR010C, YPR110C, YPR190C, YBR123C, YBR154C, YDL150W, YDR156W, YDR362C, YGR047C, YGR246C, YHR143W-A, YIL021W	TFC3-D, RPA34, RPC17-D, RPC19-D, BDP1-D, RPC34-D, RPB11-D, TFC7-D, RPO31-D, RPB2-D, RET1-D, RPB10-D, RPB8-D, RPA43-D, RPA190-D, TFC8-D, RPA135-D, RPC40-D, RPC82-D, TFC1-D, RPB5-D, RPC53-D, RPA14, TFC6-D, TFC4-D, BRF1-D, RPC10, RPB3-D	388	GO:0098781	ncRNA transcription	GO:0055029	nuclear DNA-directed RNA polymerase complex
YAR003W, YKL018W, YLR015W, YPL138C, YBR175W, YBR258C, YDR469W	SWD1, SWD2-D, BRE2, SPP1, SWD3, SHG1, SDC1	13	GO:0051568	histone H3-K4 methylation	GO:0035097	histone methyltransferase complex
YAR015W, YOR128C	ADE1, ADE2	121	GO:0006189	'de novo' IMP biosynthetic process	NA	NA
YJL191W, YJL136C, YJR145C, YKL156W, YKR057W, YLR264W, YLR287C-A, YLR367W, YLR388W, YLR441C, YML026C, YMR230W, YNL096C, YOL121C, YOL040C, YOR167C, YOR182C, YPL090C, YPL081W, YPR132W, YBR048W, YBR181C, YCR031C, YDL061C, YDR447C, YER131W, YGR027C, YGR118W, YGR214W, YHL015W, YHR203C	RPS14B, RPS21B, RPS4A, RPS27A, RPS21A, RPS28B, RPS30A, RPS22B, RPS29A, RPS1A, RPS18B, RPS10B, RPS7B, RPS19A, RPS15-D, RPS28A, RPS30B, RPS6A, RPS9A, RPS23B, RPS11B, RPS6B, RPS14A, RPS29B, RPS17B, RPS26B, RPS25A, RPS23A, RPS0A, RPS20, RPS4B	277	GO:0002181	cytoplasmic translation	GO:0022627	cytosolic small ribosomal subunit
YJL185C, YJL178C, YJL036W, YLL042C, YLR189C, YLR356W, YLR423C, YLR431C, YMR159C, YNL242W, YNL223W, YNR007C, YOL083W, YOL082W, YPL166W, YPL149W, YPL120W, YPL100W, YPR049C, YPR185W, YBL078C, YBR128C, YBR217W, YCL038C, YCR068W, YDL149W, YDL113C, YDR022C, YFR021W, YGL180W, YHR171W, YIL146C	ATG36, ATG27, SNX4, ATG10, ATG26, ATG33, ATG17, ATG23, ATG16, ATG2, ATG4, ATG3, ATG34, ATG19, ATG29, ATG5, VPS30, ATG21, ATG11, ATG13, ATG8, ATG14, ATG12, ATG22, ATG15, ATG9, ATG20, ATG31, ATG18, ATG1, ATG7, ATG32	28	GO:0044804	autophagy of nucleus	GO:0000407	phagophore assembly site
YJL183W, YJR075W, YDR245W	MNN11, HOC1, MNN10	8	GO:0000032	cell wall mannoprotein biosynthetic process	GO:0000136	alpha-1,6-mannosyltransferase complex
YJL177W, YJR094W-A, YKL180W, YKL006W, YLL045C, YLR061W, YLR185W, YLR325C, YLR344W, YLR406C, YMR121C, YMR194W, YNL301C, YNL067W, YOL120C, YOR234C, YPL220W, YPL198W, YPL143W, YPL079W, YBL087C, YBR031W, YDL184C, YDL133C-A, YDL082W, YDR500C, YER056C-A, YFL034C-A, YFR031C-A, YFR032C-A, YGL147C, YGL031C, YGR034W, YGR148C, YHL033C	RPL17B, RPL43B, RPL17A-D, RPL14A, RPL8B, RPL22A, RPL37A, RPL38, RPL26A, RPL31B, RPL15B, RPL36A, RPL18B, RPL9B, RPL18A-D, RPL33B, RPL1A, RPL7B, RPL33A-D, RPL21B, RPL23A, RPL4A, RPL41A, RPL41B, RPL13A, RPL37B, RPL34A, RPL22B, RPL2A, RPL29, RPL9A, RPL24A, RPL26B, RPL24B, RPL8A	285	GO:0002181	cytoplasmic translation	GO:0022625	cytosolic large ribosomal subunit
YJL167W, YLR450W, YML126C, YML075C, YMR208W, YMR220W, YNR043W, YPL117C, YPL028W, YHR190W	ERG20-D, HMG2, ERG13-D, HMG1, ERG12-D, ERG8-D, MVD1-D, IDI1-D, ERG10-D, ERG9-D	63	GO:0006720	isoprenoid metabolic process	GO:0005778	peroxisomal membrane
YJL166W, YOR065W, YPR191W, YBL045C, YDR529C, YEL024W, YFR033C, YGR183C, YHR001W-A	QCR8, CYT1, QCR2, COR1, QCR7, RIP1, QCR6, QCR9, QCR10	114	GO:0006122	mitochondrial electron transport, ubiquinol to cytochrome c	GO:0005750	mitochondrial respiratory chain complex III
YJL154C, YJL053W, YOR069W, YOR132W, YOR357C, YHR012W	VPS35, PEP8, VPS5, VPS17, SNX3, VPS29	4	GO:0042147	retrograde transport, endosome to Golgi	GO:0030904	retromer complex
YJL134W, YKR053C, YLR260W, YMR272C, YMR296C, YOR171C, YPL057C, YBR036C, YBR161W, YBR265W, YDR062W, YDR072C, YDR294C, YDR297W	LCB3, YSR3, LCB5, SCS7, LCB1-D, LCB4, SUR1, CSG2, CSH1, TSC10-D, LCB2-D, IPT1, DPL1, SUR2	263	GO:0006665	sphingolipid metabolic process	GO:0012505	endomembrane system
YJL128C, YLR006C, YLR113W, YNR031C, YCR073C, YDL235C, YDR420W, YER118C, YGR014W, YIL147C	PBS2, SSK1, HOG1, SSK2, SSK22, YPD1-D, HKR1, SHO1, MSB2, SLN1-D	357	GO:0007231	osmosensory signaling pathway	GO:0030427	site of polarized growth
YJL111W, YDL143W, YDR212W, YIL142W	CCT7-D, CCT4-D, TCP1-D, CCT2-D	216	GO:0061077	chaperone-mediated protein folding	GO:0005832	chaperonin-containing T-complex
YJL109C, YJL069C, YJL033W, YJR002W, YKL078W, YLL011W, YLR129W, YLR222C, YLR409C, YML093W, YMR093W, YMR128W, YNL132W, YNL075W, YOL010W, YPL217C, YPL126W, YPR137W, YPR144C, YBL004W, YCL059C, YCR057C, YDL148C, YDR021W, YDR299W, YDR324C, YDR398W, YDR449C, YER082C, YGL171W, YGR090W, YGR128C, YHR065C, YHR148W, YHR196W	UTP10-D, UTP18-D, HCA4-D, MPP10-D, DHR2-D, SOF1-D, DIP2-D, UTP13-D, UTP21-D, UTP14-D, UTP15-D, ECM16-D, KRE33-D, IMP4-D, RCL1-D, BMS1-D, NAN1-D, RRP9-D, NOC4-D, UTP20-D, KRR1-D, PWP2-D, NOP14-D, FAL1-D, BFR2-D, UTP4-D, UTP5-D, UTP6-D, UTP7-D, ROK1-D, UTP22-D, UTP8-D, RRP3-D, IMP3-D, UTP9-D	234	GO:0000154	rRNA modification	GO:0032040	small-subunit processome
YJL104W, YJL054W, YKR065C, YLR008C, YMR060C, YMR203W, YNL121C, YNL070W, YNL026W, YNR017W, YOR045W, YOR232W, YOR297C, YBR091C, YGR033C, YGR181W, YHR083W, YIL022W	PAM16-D, TIM54-D, PAM17, PAM18-D, SAM37, TOM40-D, TOM70, TOM7, SAM50-D, TIM23-D, TOM6, MGE1-D, TIM18, TIM12, TIM21, TIM13, SAM35-D, TIM44-D	183	GO:0006626	protein targeting to mitochondrion	GO:0098798	mitochondrial protein complex
YJL101C, YOL049W	GSH1, GSH2	105	GO:0006750	glutathione biosynthetic process	NA	NA
YJL095W, YOR231W, YPL140C, YHR030C	BCK1, MKK1, MKK2, SLT2	147	GO:0060237	regulation of fungal-type cell wall organization	GO:0043332	mating projection tip
YJL090C, YJL072C, YKL108W, YLR103C, YLR274W, YOL146W, YPR019W, YBL023C, YDR013W, YDR489W, YEL032W, YGL201C, YGL113W	DPB11-D, PSF2-D, SLD2-D, CDC45-D, MCM5-D, PSF3-D, MCM4-D, MCM2-D, PSF1-D, SLD5-D, MCM3-D, MCM6-D, SLD3-D	159	GO:0000727	double-strand break repair via break-induced replication	GO:0031261	DNA replication preinitiation complex
YJL061W, YJL041W, YJL039C, YJR042W, YKL068W, YLR018C, YLR335W, YML103C, YMR129W, YMR153W, YOR046C, YOR098C, YBL079W, YDL207W, YDL088C, YDR192C, YFR002W, YGL172W, YGL092W, YGR119C	NUP82-D, NSP1-D, NUP192-D, NUP85-D, NUP100, POM34, NUP2, NUP188, POM152, NUP53, DBP5-D, NUP1-D, NUP170, GLE1-D, ASM4, NUP42, NIC96-D, NUP49-D, NUP145-D, NUP57-D	212	GO:0006606	protein import into nucleus	GO:0005643	nuclear pore
YJL050W, YNL299W, YNL232W, YOL115W, YOL021C, YOR001W, YCR035C, YDL175C, YDL111C, YGR095C, YGR158C, YGR195W, YHR069C, YIL079C	MTR4-D, TRF5, CSL4-D, PAP2-D, DIS3-D, RRP6, RRP43-D, AIR2, RRP42-D, RRP46-D, MTR3-D, SKI6-D, RRP4-D, AIR1	214	GO:0071038	nuclear polyadenylation-dependent tRNA catabolic process	GO:0000176	nuclear exosome (RNase complex)
YJL047C, YPR164W	RTT101, MMS1	164	GO:0010526	negative regulation of transposition, RNA-mediated	GO:0035361	Cul8-RING ubiquitin ligase complex
YJL030W, YJL013C, YGL086W, YGR188C	MAD2, MAD3, MAD1, BUB1	5	GO:0045841	negative regulation of mitotic metaphase/anaphase transition	GO:0000778	condensed nuclear chromosome kinetochore
YJL024C, YKL135C, YPL259C, YPL195W, YPR029C, YBR288C, YGR261C	APS3, APL2, APM1, APL5, APL4, APM3, APL6	199	GO:0006896	Golgi to vacuole transport	GO:0030119	AP-type membrane coat adaptor complex
YJL020C, YKL129C, YLR206W, YLR337C, YMR109W, YBL047C, YBL007C, YCR030C, YCR088W, YDL161W, YGR241C, YHR114W, YHR161C, YIR006C	BBC1, MYO3, ENT2, VRP1, MYO5, EDE1, SLA1, SYP1, ABP1, ENT1, YAP1802, BZZ1, YAP1801, PAN1-D	405	GO:0030838	positive regulation of actin filament polymerization	GO:0061645	endocytic patch
YJL012C, YPL019C, YER072W, YFL004W	VTC4, VTC3, VTC1, VTC2	155	GO:0006799	polyphosphate biosynthetic process	GO:0033254	vacuolar transporter chaperone complex
YJL004C, YPL051W, YBR164C	SYS1, ARL3, ARL1	152	GO:0043001	Golgi to plasma membrane protein transport	GO:0005794	Golgi apparatus
YJL002C, YML019W, YMR149W, YOR085W, YEL002C, YGL022W	OST1-D, OST6, SWP1-D, OST3, WBP1-D, STT3-D	46	GO:0006487	protein N-linked glycosylation	GO:0008250	oligosaccharyltransferase complex
YJL001W, YKL145W, YLR421C, YMR314W, YOL038W, YOR117W, YOR157C, YOR259C, YOR261C, YOR362C, YPR103W, YPR108W, YBL041W, YDL097C, YDL007W, YDR363W-A, YDR394W, YDR427W, YER012W, YER021W, YFL007W, YFR004W, YFR010W, YFR052W, YGL141W, YGL048C, YGL011C, YGL004C, YGR135W, YGR232W, YGR253C, YHL030W, YIL075C	PRE3-D, RPT1-D, RPN13, PRE5-D, PRE6-D, RPT5-D, PUP1-D, RPT4-D, RPN8-D, PRE10-D, PRE2-D, RPN7-D, PRE7-D, RPN6-D, RPT2-D, SEM1, RPT3-D, RPN9-D, PRE1-D, RPN3-D, BLM10, RPN11-D, UBP6, RPN12-D, HUL5, RPT6-D, SCL1-D, RPN14, PRE9, NAS6, PUP2-D, ECM29, RPN2-D	160	GO:0051603	proteolysis involved in cellular protein catabolic process	GO:0000502	proteasome complex
YJR007W, YKR026C, YLR192C, YLR291C, YMR309C, YNL244C, YOR260W, YOR361C, YPL237W, YPR041W, YBR079C, YDR211W, YER025W, YGR083C	SUI2-D, GCN3, HCR1, GCD7-D, NIP1-D, SUI1-D, GCD1-D, PRT1-D, SUI3-D, TIF5-D, RPG1-D, GCD6-D, GCD11-D, GCD2-D	181	GO:0006413	translational initiation	GO:0043614	multi-eIF complex
YJR034W, YLL018C-A, YHR116W	PET191, COX19, COX23	407	GO:0033108	mitochondrial respiratory chain complex assembly	NA	NA
YJR102C, YKL041W, YKL002W, YKR035W-A, YLR025W, YLR119W, YLR181C, YLR417W, YMR077C, YNR006W, YPL084W, YPL002C, YPR173C, YCL008C, YDR486C, YGR206W, YHL002W	VPS25, VPS24, DID4, DID2, SNF7, SRN2, VTA1, VPS36, VPS20, VPS27, BRO1, SNF8, VPS4, STP22, VPS60, MVB12, HSE1	281	GO:1904669	ATP export	GO:0036452	ESCRT complex
YJR131W, YLR207W, YML029W, YML013W, YMR022W, YMR264W, YOL013C, YBR201W, YDR057W, YHR204W, YIL030C	MNS1, HRD3, USA1, UBX2, UBC7, CUE1, HRD1, DER1, YOS9, MNL1, SSM4	68	GO:0030433	ubiquitin-dependent ERAD pathway	GO:0000835	ER ubiquitin ligase complex
YJR140C, YOR038C, YBR215W	HIR3, HIR2, HPC2	112	GO:0006336	DNA replication-independent nucleosome assembly	GO:0000417	HIR complex
YKL170W, YKR006C, YNL137C, YNL005C, YOR158W, YPL173W, YBR282W, YCR003W, YDR405W, YGR076C	MRPL38, MRPL13, NAM9-D, MRP7, PET123, MRPL40, MRPL27, MRPL32, MRP20, MRPL25	198	GO:0032543	mitochondrial translation	GO:0000313	organellar ribosome
YKL109W, YOR358W, YBL021C	HAP4, HAP5, HAP3	133	GO:0043457	regulation of cellular respiration	GO:0016602	CCAAT-binding factor complex
YKL092C, YGR152C	BUD2, RSR1	373	GO:0007120	axial cellular bud site selection	NA	NA
YKL058W, YKL028W, YKR062W, YLR005W, YOR194C, YPL122C, YPR025C, YPR056W, YDR311W, YDR460W, YER171W, YGR005C, YGR186W, YIL143C	TOA2-D, TFA1-D, TFA2-D, SSL1-D, TOA1-D, TFB2-D, CCL1-D, TFB4-D, TFB1-D, TFB3-D, RAD3-D, TFG2-D, TFG1-D, SSL2-D	313	GO:0070816	phosphorylation of RNA polymerase II C-terminal domain	GO:0016591	RNA polymerase II, holoenzyme
YKL053C-A, YLR168C, YLR193C	MDM35, UPS2, UPS1	27	GO:0015914	phospholipid transport	GO:0005758	mitochondrial intermembrane space
YKL025C, YGL094C	PAN3, PAN2	340	GO:0000289	nuclear-transcribed mRNA poly(A) tail shortening	GO:0031251	PAN complex
YKL022C, YLR102C, YLR127C, YNL172W, YOR249C, YBL084C, YDR118W, YDR260C, YFR036W, YGR225W, YIR025W	CDC16-D, APC9, APC2-D, APC1-D, APC5-D, CDC27-D, APC4-D, SWM1, CDC26, AMA1, MND2	170	GO:0031145	anaphase-promoting complex-dependent catabolic process	GO:0005680	anaphase-promoting complex
YKL016C, YLR295C, YML081C-A, YPL078C, YPR020W, YBL099W, YDR298C, YDR377W	ATP7, ATP14, ATP18, ATP4, ATP20, ATP1, ATP5, ATP17	31	GO:0006754	ATP biosynthetic process	GO:0005753	mitochondrial proton-transporting ATP synthase complex
YKL007W, YIL034C	CAP1, CAP2	433	GO:0051016	barbed-end actin filament capping	GO:0008290	F-actin capping protein complex
YKR020W, YDR027C, YDR484W	VPS51, VPS54, VPS52	235	GO:0090156	cellular sphingolipid homeostasis	GO:0000938	GARP complex
YKR024C, YKR081C, YLL008W, YLR002C, YLR009W, YNL002C, YNR053C, YOR206W, YPL211W, YPL093W, YPR016C, YBR142W, YDL031W, YDR060W, YER006W, YER126C, YFL002C, YGL111W	DBP7, RPF2-D, DRS1-D, NOC3-D, RLP24-D, RLP7-D, NOG2-D, NOC2-D, NIP7-D, NOG1-D, TIF6-D, MAK5-D, DBP10-D, MAK21-D, NUG1-D, NSA2-D, SPB4-D, NSA1-D	337	GO:0042273	ribosomal large subunit biogenesis	GO:0030687	preribosome, large subunit precursor
YKR029C, YPL116W, YPR068C, YBR103W, YCR033W, YGL194C	SET3, HOS3, HOS1, SIF2, SNT1, HOS2	205	GO:0006476	protein deacetylation	GO:0034967	Set3 complex
YKR068C, YML077W, YMR218C, YOR115C, YBR254C, YDR108W, YDR246W, YDR407C, YGR166W	BET3-D, BET5-D, TRS130-D, TRS33, TRS20-D, TRS85, TRS23-D, TRS120-D, TRS65	38	GO:0048193	Golgi vesicle transport	GO:0030008	TRAPP complex
YKR084C, YLR398C, YNL001W, YOR076C, YPR189W, YGL213C	HBS1, SKI2, DOM34, SKI7, SKI3, SKI8	165	GO:0000956	nuclear-transcribed mRNA catabolic process	GO:0055087	Ski complex
YKR095W, YIL149C	MLP1, MLP2	422	GO:1901925	negative regulation of protein import into nucleus during spindle assembly checkpoint	GO:0044615	nuclear pore nuclear basket
YKR097W, YLR377C	PCK1, FBP1	35	GO:0006094	gluconeogenesis	NA	NA
YLR039C, YLR262C, YDR137W	RIC1, YPT6, RGP1	29	GO:0042147	retrograde transport, endosome to Golgi	GO:0034066	RIC1-RGP1 guanyl-nucleotide exchange factor complex
YLR055C, YML114C, YML015C, YMR005W, YMR223W, YMR227C, YMR236W, YPL047W, YPL011C, YDR145W, YDR392W, YGL112C, YGR274C	SPT8, TAF8-D, TAF11-D, TAF4-D, UBP8, TAF7-D, TAF9-D, SGF11, TAF3-D, TAF12-D, SPT3, TAF6-D, TAF1-D	66	GO:0051123	RNA polymerase II preinitiation complex assembly	GO:0005669	transcription factor TFIID complex
YLR067C, YLR203C, YML129C, YMR257C, YNR045W, YPL132W, YBR024W, YBR037C, YER141W, YER153C, YGR112W, YGR222W, YIL157C	PET309, MSS51, COX14, PET111, PET494, COX11, SCO2, SCO1, COX15, PET122, SHY1, PET54, COA1	371	GO:0070129	regulation of mitochondrial translation	GO:0005740	mitochondrial envelope
YLR095C, YMR044W, YOR304W, YBR245C, YER164W, YFR013W	IOC2, IOC4, ISW2, ISW1, CHD1, IOC3	50	GO:0006338	chromatin remodeling	GO:0031010	ISWI-type complex
YLR133W, YNL130C, YGR202C, YHR123W	CKI1, CPT1, PCT1, EPT1	381	GO:0006656	phosphatidylcholine biosynthetic process	NA	NA
YLR200W, YML094W, YNL153C, YEL003W, YGR078C	YKE2, GIM5, GIM3, GIM4, PAC10	37	GO:0007021	tubulin complex assembly	GO:0016272	prefoldin complex
YLR201C, YML110C, YNR041C, YOL096C, YOL008W, YOR125C, YBR003W, YDR204W, YGR255C	COQ9, COQ5, COQ2, COQ3, COQ10, CAT5, COQ1, COQ4, COQ6	108	GO:0006743	ubiquinone metabolic process	GO:0005743	mitochondrial inner membrane
YLR234W, YMR190C	TOP3, SGS1	60	GO:0006265	DNA topological change	GO:0031422	RecQ family helicase-topoisomerase III complex
YLR314C, YDL225W, YHR107C	CDC3-D, SHS1, CDC12-D	210	GO:0000921	septin ring assembly	GO:0000144	cellular bud neck septin ring
YLR384C, YMR312W, YPL101W	IKI3, ELP6, ELP4	76	GO:0002098	tRNA wobble uridine modification	GO:0033588	Elongator holoenzyme complex
YLR386W, YNL325C, YNL054W	VAC14, FIG4, VAC7	79	GO:0046488	phosphatidylinositol metabolic process	GO:0070772	PAS complex
YLR410W, YOR163W, YDR315C	VIP1, DDP1, IPK1	123	GO:0043647	inositol phosphate metabolic process	NA	NA
YML102W, YPR018W, YBR195C	CAC2, RLF2, MSI1	158	GO:0006335	DNA replication-dependent nucleosome assembly	GO:0033186	CAF-1 complex
YML071C, YNL051W, YNL041C, YER157W, YGL005C, YGR120C	COG8, COG5, COG6, COG3-D, COG7, COG2-D	96	GO:0006891	intra-Golgi vesicle-mediated transport	GO:0017119	Golgi transport complex
YML062C, YNL253W, YHR167W	MFT1, TEX1, THP2	414	GO:0071427	mRNA-containing ribonucleoprotein complex export from nucleus	GO:0000347	THO complex
YMR048W, YNL273W, YCL061C	CSM3, TOF1, MRC1	82	GO:0048478	replication fork protection	GO:0031298	replication fork protection complex
YMR063W, YMR154C, YNL294C, YOR275C, YGL045W, YHL027W	RIM9, RIM13, RIM21, RIM20, RIM8, RIM101	81	GO:0016485	protein processing	NA	NA
YMR080C, YGR072W, YHR077C	NAM7, UPF3, NMD2	365	GO:0034427	nuclear-transcribed mRNA catabolic process, exonucleolytic, 3'-5'	GO:0005844	polysome
YMR112C, YNL025C, YOL135C, YOR174W, YPL042C, YPR070W, YPR168W, YBR193C, YBR253W, YCR081W, YDL005C, YDR443C, YER022W, YGL151W, YGL025C, YHR058C	MED11-D, SSN8, MED7-D, MED4-D, SSN3, MED1, NUT2-D, MED8-D, SRB6-D, SRB8, MED2, SSN2, SRB4-D, NUT1, PGD1, MED6-D	102	GO:0006357	regulation of transcription by RNA polymerase II	GO:0070847	core mediator complex
YMR125W, YPL178W	STO1, CBC2	144	NA	NA	GO:0005846	nuclear cap binding complex
YMR167W, YNL082W, YOL090W, YCR092C, YDR097C	MLH1, PMS1, MSH2, MSH3, MSH6	92	GO:0000710	meiotic mismatch repair	GO:0032300	mismatch repair complex
YMR205C, YGR240C	PFK2, PFK1	386	GO:0006096	glycolytic process	GO:0005945	6-phosphofructokinase complex
YMR294W, YOR269W, YPL174C, YHR129C	JNM1, PAC1, NIP100, ARP1	408	GO:0000132	establishment of mitotic spindle orientation	GO:0005869	dynactin complex
YMR299C, YDR424C, YDR488C	DYN3, DYN2, PAC11	274	GO:0010970	transport along microtubule	GO:0005868	cytoplasmic dynein complex
YNL291C, YGR217W	MID1, CCH1	384	GO:0006816	calcium ion transport	NA	NA
YNL288W, YCR093W, YDL165W, YGR134W, YIL038C	CAF40, CDC39-D, CDC36-D, CAF130, NOT3	207	GO:0032968	positive regulation of transcription elongation from RNA polymerase II promoter	GO:0030015	CCR4-NOT core complex
YNL287W, YDL145C, YDR238C, YGL137W	SEC21-D, COP1-D, SEC26-D, SEC27-D	255	GO:0006890	retrograde vesicle-mediated transport, Golgi to endoplasmic reticulum	GO:0030126	COPI vesicle coat
YNL282W, YNL221C, YBL018C, YBR167C, YBR257W, YGR030C, YHR062C, YIR015W	POP3-D, POP1-D, POP8-D, POP7-D, POP4-D, POP6-D, RPP1-D, RPR2-D	87	GO:0034965	intronic box C/D snoRNA processing	GO:0005655	nucleolar ribonuclease P complex
YNL219C, YNR030W, YOR002W, YOR067C, YPL227C	ALG9, ALG12, ALG6, ALG8, ALG5	142	GO:0006487	protein N-linked glycosylation	GO:0005789	endoplasmic reticulum membrane
YNL116W, YHR115C	DMA2, DMA1	406	GO:0032186	cellular bud neck septin ring organization	GO:0032176	split septin rings
YNL071W, YBR221C, YER178W, YGR193C	LAT1, PDB1, PDA1, PDX1	379	GO:0006086	acetyl-CoA biosynthetic process from pyruvate	GO:0005967	mitochondrial pyruvate dehydrogenase complex
YNL037C, YOR136W	IDH1, IDH2	122	GO:0006102	isocitrate metabolic process	GO:0005962	mitochondrial isocitrate dehydrogenase complex (NAD+)
YNL031C, YNL030W, YBL003C, YBL002W, YBR009C, YBR010W, YDR224C, YDR225W	HHT2, HHF2, HTA2, HTB2, HHF1, HHT1, HTB1-D, HTA1	97	GO:0006333	chromatin assembly or disassembly	GO:0000788	nuclear nucleosome
YNL020C, YIL095W	ARK1, PRK1	428	GO:0000147	actin cortical patch assembly	GO:0030479	actin cortical patch
YNR051C, YER151C	BRE5, UBP3	310	GO:0034517	ribophagy	GO:1990861	Ubp3-Bre5 deubiquitination complex
YOL111C, YOR007C, YOR164C, YDL100C, YER083C, YGL020C	MDY2, SGT2, GET4, GET3, GET2, GET1	109	GO:0045048	protein insertion into ER membrane	GO:0043529	GET complex
YOL067C, YBL103C	RTG1, RTG3	168	GO:0033993	response to lipid	NA	NA
YOR064C, YBL052C	YNG1, SAS3	171	GO:0016573	histone acetylation	GO:1990467	NuA3a histone acetyltransferase complex
YOR142W, YDR148C, YGR244C, YIL125W	LSC1, KGD2, LSC2, KGD1	425	GO:0006099	tricarboxylic acid cycle	GO:0009295	nucleoid
YOR156C, YPL020C, YDL064W, YDR409W, YDR510W	NFI1, ULP1-D, UBC9-D, SIZ1, SMT3-D	288	GO:0016925	protein sumoylation	GO:0000228	nuclear chromosome
YOR213C, YDR181C	SAS5, SAS4	248	GO:0006348	chromatin silencing at telomere	GO:0033255	SAS acetyltransferase complex
YOR349W, YPL241C	CIN1, CIN2	139	GO:0007021	tubulin complex assembly	NA	NA
YPL215W, YBR120C, YDL069C, YDR197W	CBP3, CBP6, CBS1, CBS2	249	GO:0070131	positive regulation of mitochondrial translation	GO:0000313	organellar ribosome
YPL001W, YEL056W	HAT1, HAT2	292	GO:0016573	histone acetylation	GO:0000123	histone acetyltransferase complex
YPR051W, YCR020C-A, YEL053C	MAK3, MAK31, MAK10	204	GO:0006474	N-terminal protein amino acid acetylation	GO:0031417	NatC complex
YPR179C, YDR295C	HDA3, HDA2	262	GO:0010978	gene silencing involved in chronological cell aging	GO:0070823	HDA1 complex
YBL085W, YER114C	BOI1, BOI2	307	GO:0000920	septum digestion after cytokinesis	NA	NA
YBL056W, YER089C	PTC3, PTC2	305	GO:0000188	inactivation of MAPK activity	NA	NA
YBR131W, YGL124C	CCZ1, MON1	336	GO:0044395	protein targeting to vacuolar membrane	GO:0035658	Mon1-Ccz1 complex
YBR229C, YGL027C	ROT2, CWH41	350	GO:0070879	fungal-type cell wall beta-glucan metabolic process	GO:0017177	glucosidase II complex
YCR009C, YDR388W	RVS161, RVS167	271	GO:0060988	lipid tube assembly	GO:1990528	Rvs161p-Rvs167p complex
YCR017C, YCR044C, YFL025C, YGL084C	CWH43, PER1, BST1, GUP1	318	GO:0006505	GPI anchor metabolic process	GO:0005783	endoplasmic reticulum
YCR086W, YDR439W, YER106W	CSM1, LRS4, MAM1	276	GO:0051455	monopolar spindle attachment to meiosis I kinetochore	GO:0033551	monopolin complex
YDL035C, YER020W	GPR1, GPA2	298	GO:0007186	G protein-coupled receptor signaling pathway	NA	NA
YDR004W, YDR076W, YER095W, YGL163C	RAD57, RAD55, RAD51, RAD54	241	GO:0030491	heteroduplex formation	GO:0033062	Rhp55-Rhp57 complex
YDR397C, YER159C	NCB2-D, BUR6-D	311	GO:0061408	positive regulation of transcription from RNA polymerase II promoter in response to heat stress	GO:0017054	negative cofactor 2 complex
YEL062W, YHL023C	NPR2, NPR3	395	GO:2000785	regulation of autophagosome assembly	GO:1990130	GATOR1 complex
YFL031W, YHR079C	HAC1, IRE1	403	GO:0030968	endoplasmic reticulum unfolded protein response	NA	NA
