## Supplementary tables 1 to 10 for "Investigation of RNA metabolism through large-scale genetic interaction profiling in yeast": Supplementary_table_9.xlsx

### Sheet: Feuille1
Oligonucleotides used to build and verify additional snoRNA deletion query strains
Oligonucleotide	Use	Sequence
snR51_70_41_F1	Build deletion strain	AGATAATATATGAGTTCCTTTTTTCTTTTTCCATTTTCTTTCTGTGTGACCGGATCCCCGGGTTAATTAA
snR51_70_41_R1	Build deletion strain	ATTTAAAGGGCTACATAGGGTGCAAGATTAGTTAGGTTGTAGAACTAGTTGAATTCGAGCTCGTTTAAAC
snR64_F1	Build deletion strain	CTCGTTCGCCTCACTAGTTTGTAGTAGGGTGGGAGAAACGATGGAGTGGACGGATCCCCGGGTTAATTAA
snR64_R1	Build deletion strain	ATTATTTACAATCACATGAATACAAGATCATAGCTTAACAAGGAGTGGATGAATTCGAGCTCGTTTAAAC
snR65_F1	Build deletion strain	TTTTAAAAAGGGGTAGCCTGCTTCACCAGATGTTCTTGTCAACAAAATTCCGGATCCCCGGGTTAATTAA
snR65_R1	Build deletion strain	AACGTCATTACGGAAATGTAAGGACACAATTACCAAGAGTTACAAAATCGGAATTCGAGCTCGTTTAAAC
snR67_F1	Build deletion strain	TAGAGATGATAAAGACAACTTACAAGTACAGTTTTTTGTTGGTATCTCATCGGATCCCCGGGTTAATTAA
snR67_R1	Build deletion strain	CATGTTCCTTGAGAAAACTTTTGATGTTTAATGTGTAAATATCTCATTAAGAATTCGAGCTCGTTTAAAC
snR68_F1	Build deletion strain	TTCCTTTTTTTTTCTTTTCAGTTTCCTTCCGTTTATTTTTTTGTTGGATTCGGATCCCCGGGTTAATTAA
snR68_R1	Build deletion strain	CACTTTTTTTTTTTCAGTTTAAGTTTTCCAATTTTTTTGTAAGATGAACCGAATTCGAGCTCGTTTAAAC
snR51_70_41_fwctl	Check deletion strain	CACCATTGTGAGTGCTACTG
snR51_70_41_rvctl	Check deletion strain	GTGCCATACCAATTAGGTGC
snR64_fwctl	Check deletion strain	AATGCATGTCTCTGTCCAGC
snR64_rvctl	Check deletion strain	ACCTTTTGTCACACTACACG
snR65_fwctl	Check deletion strain	GCGTAGACATGGAAGATGAC
snR65_rvctl	Check deletion strain	ATCAAATCAGCTCATACGTC
snR67_fwctl	Check deletion strain	AGCCAAGAGGGGGATGTTTG
snR67_rvctl	Check deletion strain	AATCCAACCGTACCGCTGTG
snR68_fvctl	Check deletion strain	AAGGATACAGGCGCGACTTG
snR68_rvctl	Check deletion strain	TGCGTGCTGGTTTTGCAAAG
