## Supplementary tables 1 to 10 for "Investigation of RNA metabolism through large-scale genetic interaction profiling in yeast": Supplementary_table_10.xlsx

### Sheet: Feuil1
S. cerevisiae strains used
strain	original strain	genotype	reference
LMA2154 (BY4741)	S288C	MATa ura3∆0 his3∆1 leu2∆0 met15∆0	Brachmann et al. 1998
LMA2155 (BY4742)	S288C	MATa ura3∆0 his3∆1 leu2∆0 lys2∆0	Brachmann et al. 1998
GIM0110 (oca5∆)	BY4742	OCA5::PromMFAlpha2NAT	This study
GIM0114 (oca2∆)	BY4742	OCA2::ProMFalpha2NAT	Decourty et al., 2008
GIM0139 (yel068c∆)	BY4742	YEL068C::ProMFalpha2NAT	Decourty et al., 2008
LMA1461 (los1∆)	BY4741	LOS1::KanMX4	Giaever et al., 2002
LMA1679 (oca2∆/los1∆)	BY4742	OCA2::PromMFAlpha2NAT/LOS1::KanMX4	This study
LMA1681 (oca5∆/los1∆)	BY4742	OCA5::PromMFAlpha2NAT/LOS1::KanMX4	This study
LMA1683 (yel068c∆/los1∆)	BY4742	YEL068C::ProMFalpha2NAT/LOS1::KanMX4	This study
LMA2338 (gcn4∆)	BY4741	GCN4::KanMX4	Giaever et al., 2002
